# A pan-genomic and methylomic analysis reveals a distinct signature in *Vibrio alginolyticus* isolated from wild fish

**DOI:** 10.64898/2026.09.10.750592

**Authors:** Liang Zhong, Yuxuan Zhang, Meng Yan, Runsheng Li, Wenlong Cai

## Abstract

*Vibrio alginolyticus* is a ubiquitous opportunistic pathogen in estuarine and marine ecosystems and a leading cause of vibriosis in humans and aquatic animals. Yet genomic and epigenomic landscapes of *V. alginolyticus* from wild fish remain poorly defined. Here, we present a pan-genomic and methylomic framework based on 89 high-quality *V. alginolyticus* genomes, including 46 newly sequenced isolates recovered from 105 wild marine fish representing 17 species in Hong Kong waters of the South China Sea, plus all publicly available complete genomes. We reported a 32.38% prevalence of *V. alginolyticus* in wild fish. Phylogenomic analysis resolved four distinct clades, with Clade IV dominated by wild-fish isolates and characterized by low virulence and low antimicrobial resistance. Pan-genomic analysis revealed a closed pan-genome with a substantially depleted accessory genome in Clade IV. We identified a total of 763 antimicrobial resistance (AMR) genes from 89 strains, which covered 32 gene types and spanned four resistance mechanisms, with efflux pumps as the most prevalent strategy. Critically, resistance genes were almost exclusively chromosomal rather than plasmid-borne. Virulence profiling confirmed the presence of *tlh* and T6SS genes but the absence of the high-risk human pathogenic factors *tdh* and *ctxB*. Methylomic analysis using nanopore sequencing uncovered 355 DNA methyltransferases and 140 strain-specific methylation motifs with dominance by 6mA. Notably, 71.90% of methyltransferases resided in the accessory genome and were disseminated by mobile genetic elements, especially plasmids. Motif combinations were highly strain-specific and largely decoupled from phylogeny, except for a shared motif signature defining Clade IV. The GATC motif was essential across all *V. alginolyticus* strains and showed significant enrichment in virulence gene regions but not in AMR gene loci, revealing differentiated epigenetic modification characteristics. This study nearly doubled the number of high-quality complete genomes available for *V. alginolyticus* and provides the first comprehensive methylomic characterization for this species. Our findings reveal a phylogenetically distinct, low-virulence, low-resistance *V. alginolyticus* clade widely shared among wild fish, with important implications for One Health surveillance and evolutionary adaptation of marine pathogens.
