## Supplementary Table 1 for "A pan-genomic and methylomic analysis reveals a distinct signature in *Vibrio alginolyticus* isolated from wild fish"

### Sheet: Sheet1
Supplementary Table 1. Basic information on fish-isolated V. alginolyticus
Fish species	Common name	Order	Family	Genus	Trophic level (se)	Depth range (m)	Mean preferred temperature (°C)	Milieu	Maturity length (cm)	Max length (cm)	Common length (cm)	Num. of fish
Nuchequula nuchalis	Spotnape ponyfish	Acanthuriformes	Leiognathidae	Nuchequula	3.0 ± 0.25	2-10	22.4	Pelagic-Neritic	-	25	25	6
Leiognathus berbis	Berber ponyfish	Acanthuriformes	Leiognathidae	Leiognathus	3.3 ± 0.41	3-40	28.0	Demersal	-	11	9	6
Carangoides praeustus	Brownback trevally	Carangiformes	Carangidae	Carangoides	3.9 ± 0.50	10-30	28.3	Demersal; Oceanodromous	-	25	16	6
Alectis ciliaris	African pompano	Carangiformes	Carangidae	Alectis	4.0 ± 0.70	60-100	24.8	Reef-Associated	-	150	100	5
Alepes kleinii	Razorbelly scad	Carangiformes	Carangidae	Alepes	3.5 ± 0.41	0-50	27.9	Reef-Associated	12.9	18.2	14	4
Alepes djedaba	Shrimp scad	Carangiformes	Carangidae	Alepes	3.3 ± 0.47	0-50	28.0	Reef-Associated; Amphidromous	16.3	40	25	6
Trachinotus anak	Oyster pompano	Carangiformes	Carangidae	Trachinotus	3.7 ± 0.46	1-7	28.4	Reef-Associated	-	110	40	6
Trachurus japonicus	Japanese jack mackerel	Carangiformes	Carangidae	Trachurus	3.4 ± 0.45	50-275	13.8	Pelagic-Neritic; Oceanodromous	19.0	50	35	6
Selar Crumenophthalmus	Bigeye scad	Carangiformes	Carangidae	Selar	3.8 ± 0.20	2-10	27.9	Reef-Associated	17.7	70	70	6
Sardinella fimbriata	Fringescale sardinella	Clupeiformes	Dorosomatidae	Sardinella	2.7 ± 0.30	0-50	28.6	Pelagic-Neritic	12.0	19	11	12
Sardinella Gibbosa	Goldstripe sardinella	Clupeiformes	Dorosomatidae	Sardinella	2.9 ± 0.30	10-70	28.1	Pelagic-Neritic	12.8	29.6	15	6
Nematalosa japonica	Japanese gizzard shad	Clupeiformes	Dorosomatidae	Nematalosa	2.4 ± 0.16	0-20	27.4	Benthopelagic	-	19	19	6
Ilisha melastoma	Indian ilisha	Clupeiformes	Pristigasteridae	Ilisha	3.5 ± 0.47	0-50	28.6	Pelagic-Neritic; Amphidromous	-	22	22	6
Sphyraena putnamae	Sawtooth barracuda	Istiophoriformes	Sphyraenidae	Sphyraena	4.5 ± 0.0	3-20	28.4	Reef-Associated	-	90	60	6
Mugil cephalus	Flathead grey mullet	Mugiliformes	Mugilidae	Mugil	2.5 ± 0.17	0-10	23.2	Benthopelagic; Catadromous	35.4	100	50	6
Rastrelliger kanagurta	Indian mackerel	Scombriformes	Scombridae	Rastrelliger	3.2 ± 0.38	20-90	27.3	Pelagic-Neritic, Oceanodromous	19.9	36	25	6
Trichiurus nanhaiensis	South China Sea hairtail	Scombriformes	Trichiuridae	Trichiurus	4.1 ± 0.7	50-100	-	Benthopelagic	28.2	60	60	6
