## Supplementary Table 2 for "A pan-genomic and methylomic analysis reveals a distinct signature in *Vibrio alginolyticus* isolated from wild fish"

### Sheet: raw data
Supplementary Table 2. Data for sequencing and assembly
Fish species	Vibrio isolation name	Num_seqs	Sum_len	Min_len	Avg_len	Max_len	Coverage (×)	Q1	Q2	Q3	N50	Q20(%)	Q30(%)	GC(%)	Number of palsmid	Number of chromosome	Genome size	Number of CDS
Sphyraena putnamae	Vibrio 3-3-2	357184	1301506939	67	3643.8	664371	251.591	689	1721	3626	8484	70.57	60.43	44.44	0	2	5173097	4617
Carangoides praeustus	Vibrio 5-4-1	209556	973313088	79	4644.6	161616	186.055	998	2233	5115	10139	71.34	60.82	44.6	0	2	5231323	4597
	Vibrio 5-4-2	303289	1101397380	68	3631.5	239596	215.968	716	1785	3765	7965	71.92	61.48	44.44	0	2	5099815	4532
Alectis ciliaris	Vibrio 6-1-2	405918	1536154587	67	3784.4	289932	295.083	664	1701	3848	9316	68.21	58.06	44.51	1	2	5205843	4653
	Vibrio 6-4-1	407104	1663787614	69	4086.9	610052	315.724	677	1751	4151	10447	70.67	60.29	44.48	1	2	5269754	4702
Nematalosa japonica	Vibrio 7-1-3	359096	1486782112	67	4140.3	772126	289.197	687	1836	4277	10366	70.88	59.83	44.47	1	2	5141079	4541
	Vibrio 7-5-1	202266	949100938	68	4692.3	371492	183.542	1039	2231	4885	10395	71.65	61.42	44.54	1	2	5171027	4628
Alepes djedaba	Vibrio 11-1-1	150655	804017212	70	5336.8	570574	156.015	1505	2835	6548	10275	71.63	61.05	44.57	0	2	5153446	4543
	Vibrio 11-2-1	347123	1381327608	68	3979.4	304146	261.743	696	1784	4044	9767	72.65	62.16	44.55	1	2	5277424	4719
	Vibrio 11-2-2	311177	1519213397	73	4882.2	944754	287.87	738	2063	5216	12352	72.67	62.11	44.58	1	2	5277431	4720
	Vibrio 11-4-1	353412	1365401115	68	3863.5	368977	258.724	685	1774.5	4171	9043	69.96	59.76	44.61	1	2	5277446	4720
	Vibrio 11-4-2	362204	1399875303	71	3864.9	274176	265.257	693	1756	3984	9323	72.71	62.31	44.59	1	2	5277430	4719
	Vibrio 11-4-3	403923	1497575221	71	3707.6	198656	283.769	662	1673	3960	8977	69.91	59.51	44.54	1	2	5277436	4723
	Vibrio 11-6-1	430383	1522692619	68	3538	316331	288.148	663	1663	3786	8161	70.7	60.44	44.5	2	2	5284403	4725
	Vibrio 11-6-3	436796	1566779624	66	3587	305518	296.883	662	1657	3792	8310	69.2	58.98	44.56	1	2	5277425	4721
Trichiurus harhaiensis	Vibrio 12-1-2	366402	1309388863	74	3573.6	409622	248.11	697	1725	3708	7998	72.31	62	44.5	1	2	5277449	4718
	Vibrio 12-1-3	398681	1553895710	75	3897.6	256439	294.442	673	1711	4004	9628	70.44	60.21	44.57	1	2	5277419	4724
	Vibrio 12-2-1	304470	1299963270	69	4269.6	253341	246.325	727	1887	4365	10670	70.89	60.62	44.53	1	2	5277433	4719
	Vibrio 12-2-2	249803	834650184	71	3341.2	159122	158.155	694	1188	2941	9654	74.14	63.35	44.54	1	2	5277420	4718
	Vibrio 12-2-3	309734	951954505	69	3073.5	109070	180.382	652	1073	2618	9034	74.66	63.95	44.53	1	2	5277423	4723
	Vibrio 12-3-1	302316	838274269	70	2772.8	106946	158.842	656	1061	2303	7418	73.77	62.77	44.68	1	2	5277424	4726
	Vibrio 12-3-2	306784	867112067	67	2826.5	247268	164.306	649	1023	2230	8383	74.42	63.64	44.5	1	2	5277420	4715
	Vibrio 12-4-1	329665	982023580	67	2978.9	109193	186.081	637	999	2307	9491	71.9	61.23	44.95	1	2	5277410	4717
	Vibrio 12-6-1	319883	994949008	66	3110.4	106451	188.529	648	1041	2391	10091	74.38	63.54	44.58	1	2	5277421	4714
Sardinella fimbriata	Vibrio 13-1-3	309637	907132724	68	2929.7	254108	177.961	655	1049	2280	9032	75.21	64.51	44.63	0	2	5097360	4509
	Vibrio 13-4-3	346267	887462023	67	2562.9	125794	168.162	632	970	2009	7085	73.11	62.43	44.51	1	2	5277420	4718
Sardinella gibbosa	Vibrio 14-1-3	322739	921777133	69	2856.1	103797	174.893	646	1023	2234.5	8597	73.11	62.33	44.6	0	2	5270515	4709
	Vibrio 14-2-3	258045	879063893	64	3406.6	103096	166.571	693	1208	2837	10378	73.94	63.32	44.57	1	2	5277416	4719
	Vibrio 14-4-3	295819	919971293	72	3109.9	175513	174.322	653	1058	2461	9796	71.59	61.14	44.57	1	2	5277417	4720
	Vibrio 14-6-2	415353	950993228	64	2289.6	118798	179.842	611	891	1905	5884	72.09	61.55	44.71	0	2	5287942	4662
Trachurus japonicus	Vibrio 15-1-1	321141	938736526	68	2923.1	181965	179.411	645	1048	2573	8241	75.14	64.63	44.6	1	2	5232336	4629
	Vibrio 15-3-1	187194	781110987	69	4172.7	172539	143.199	830	1464	3840	12281	74.36	63.39	44.66	1	2	5454708	4882
	Vibrio 15-5-3	285127	824562555	66	2891.9	128993	156.243	666	1076	2358	8323	72.76	62.02	44.63	1	2	5277426	4717
	Vibrio 15-6-2	247551	882983927	68	3566.9	147390	167.973	721	1262	3155	10405	75.01	64.04	44.6	0	2	5256692	4665
IIisha melastoma	Vibrio 16-2-2	298297	900386519	69	3018.4	135277	168.626	656	1073	2468	8980	73.4	62.69	44.73	0	2	5339549	4726
Selar Crumenophthalmus	Vibrio 17-1-1	372141	900579591	68	2420	109695	170.648	605	904	1864	6866	73.89	63	44.68	1	2	5277420	4716
	Vibrio 17-2-1	282605	836697538	65	2960.7	110799	162.365	666	1080	2289	9073	73.45	62.88	44.63	0	2	5153201	4544
	Vibrio 17-3-3	368118	738214140	70	2005.4	391084	139.88	547	643	1372	6624	74.41	62.82	44.42	1	2	5277473	4718
	Vibrio 17-4-1	429827	832163201	73	1936	208638	157.684	547	636	1296	6348	73.16	61.57	44.58	1	2	5277418	4716
	Vibrio 17-4-2	340283	805087256	72	2365.9	219643	152.553	550	651	1577	9062	73.87	62.34	44.4	1	2	5277421	4712
Leiognathus berbis	Vibrio 18-2-3	419242	920546110	66	2195.7	247056	174.431	545	635	1347	8892	71.45	60.22	44.4	1	2	5277418	4713
	Vibrio 18-4-1	439845	989654521	75	2250	339210	187.526	544	633	1338	9732	73.1	61.62	44.46	1	2	5277428	4715
	Vibrio 18-4-2	421549	877681477	74	2082	165029	166.313	546	635	1352	7599	73.44	61.97	44.41	1	2	5277300	4714
	Vibrio 18-4-3	371071	793990295	71	2139.7	208147	150.45	548	642	1397	7871	72.33	60.89	44.37	1	2	5277429	4714
	Vibrio 18-5-1	336418	785092803	73	2333.7	177255	148.624	552	653	1548	8706	72.87	61.53	44.53	2	2	5282402	4721
	Vibrio 18-6-2	189137	566883051	74	2997.2	340993	107.417	575	895	2221	10521	74.35	63.1	44.45	1	2	5277419	4711
