## Supplementary Table 3 for "A pan-genomic and methylomic analysis reveals a distinct signature in *Vibrio alginolyticus* isolated from wild fish"

### Sheet: Sheet1
Supplementary Table 3. V. alginolyticus downloaded from NCBI
Strain name	Assembly Accession	Assembly Name	Species	Isolation source	Host	Collection date	location	Submission time	Owner	Pathogen/Non-pathogen	Note
FDAARGOS 107	GCA_001558435.2	ASM155843v2	Vibrio harveyi	shark	Environment	-	Bahamas	2015-08-17	Heike Sichtig	Non-pathogen
Isc15A	GCF_030995125.1	ASM3099512v1	Vibrio alginolyticus	-	Anadara tuberculosa	2021-10	Colombia:Narino,Iscuande	2022-06-24	Daniel Faccini	Non-pathogen
2013V-1302	GCF_009665435.1	ASM966543v1	Vibrio alginolyticus	-	-	2013	USA	2019-01-07	CDC, Tori McIntosh	-
HY9901	GCF_023206775.1	ASM2320677v1	Vibrio alginolyticus	-	lutjanus erythropterus	2021-06-18	China:Zhanjiang	2021-03-25	Guangdong Ocean University, tan huiming	Pathogen
FA2	GCF_011801435.1	ASM1180143v1	Vibrio alginolyticus	water	-	2019	China	2019-08-02	Shanghai Jiao Tong University, yuan peng	Non-pathogen
I25B	GCF_034480175.1	ASM3448017v1	Vibrio alginolyticus	Anadara tuberculosa	-	2021-01	Colombia:Iscuande	2023-07-08	Universidad de los Andes, Mariana Restrepo	Non-pathogen
Isc25B	GCF_030991385.1	ASM3099138v1	Vibrio alginolyticus	mud	Anadara tuberculosa	2021-10	Colombia:Narino,Iscuande	2022-06-24	Universidad de los Andes, Daniel Faccini	Non-pathogen
AUSMDU00064140	GCF_026639315.1	ASM2663931v1	Vibrio alginolyticus	cooked prawns	Non-human	2020	Thailand	2022-07-07	Microbiological Diagnostic Unit Public Health Laboratory, Australia	Pathogen
ZZV2	GCF_022343145.1	ASM2234314v1	Vibrio alginolyticus	water	-	2017-03-16	China: Guangxi, Beihai	2021-08-26	Guangdong Ocean University, Ming Xue	Non-pathogen
GS_MYPK1	GCF_013368735.1	ASM1336873v1	Vibrio alginolyticus	post larvae whole body	Penaeus monodon	2020-03	Malaysia: Perak	2020-06-10	GeneSEQ Sdn Bhd, Han Ming Gan	Pathogen
2010V-1102	GCF_009763845.1	ASM976384v1	Vibrio alginolyticus	-	-	2010-09-06	USA	2019-08-28	CDC, Zachary Rigney	-
YZOS-03	GCF_023169605.1	ASM2316960v1	Vibrio alginolyticus	Andamia tetradactylus	-	2018-08-06	Japan	2022-03-18	Faculty of Life and Environmental Science, Shimane University	Non-pathogen
ATCC 33787	GCF_001469735.1	ASM146973v1	Vibrio alginolyticus	seawater	-	1971-04-05	USA: Oahu	2015-12-06	South China Sea Institute of Oceanology, Pengxia Wang	Non-pathogen
2439-01	GCF_009763745.1	ASM976374v1	Vibrio alginolyticus	-	-	2019	USA	2019-08-28	CDC, Zachary Rigney	-
ZJ-T	GCF_001679745.1	ASM167974v1	Vibrio alginolyticus	-	Epinephelus coioides	2005	China: Zhanjiang, Guangdong, off the Southern China coast	2016-06-20	South China Sea Institute of Oceanology, Chinese Academy of Sciences, Yiqin DENG	Pathogen
2014V-1011	GCF_009763085.1	ASM976308v1	Vibrio alginolyticus	wound		2014-02-17	USA	2019-08-28	CDC, Zachary Rigney	-
S10	GCF_032463505.1	ASM3246350v1	Vibrio alginolyticus	-	Apostichopus japonicus	2021-12-25	China: shandong	2023-09-22	Shandong Institute of Marine Resources and Environment, zhiqiang shu	Non-pathogen
HYV1	GCF_022343125.1	ASM2234312v1	Vibrio alginolyticus	water	-	2019-05-16	China: Guangdong, Zhanjiang	2021-08-26	Guangdong Ocean University, Ming Xue	Non-pathogen
XWV9	GCF_022343205.1	ASM2234320v1	Vibrio alginolyticus	water	-	2016-07-14	China: Guangdong, Zhanjiang	2021-08-26	Guangdong Ocean University, Ming Xue	Non-pathogen
20220413_2	GCF_028743695.1	ASM2874369v1	Vibrio alginolyticus	-	Penaeus vannamei	2022-04-13	China: Haishan peninsula, Hepu Town, Guangxi	2023-02-13	Laboratory of Fish Disease, Ting Huang	Pathogen
FDAARGOS_114	GCF_002953975.1	ASM295397v1	Vibrio alginolyticus	cockless	Environment		United Kingdom	2015-08-17	FDA, Heike Sichtig	Non-pathogen
ATCC 17749	GCF_000354175.2	ASM35417v2	Vibrio alginolyticus	spoiled horse mackerel	-	-	-	2022-02-14	-	Pathogen	NBRC 15630 = ATCC 17749
K09K1	GCF_002149065.1	ASM214906v1	Vibrio alginolyticus	Kiel Fjord	Syngnathus typhle	2011-05	Germany	2016-10-04	Georg-August-University Goettingen, Genomic and Applied Microbiology, Goettingen Genomics Laboratory, G2L Team	Non-pathogen
K05K4	GCF_003613065.1	ASM361306v1	Vibrio alginolyticus	Kiel Fjord	Syngnathus typhle	2011-05	Germany	2016-10-04	Georg-August-University Goettingen, Genomic and Applied Microbiology, Goettingen Genomics Laboratory, G3L Team	Non-pathogen
K10K4	GCF_002119585.1	ASM211958v1	Vibrio alginolyticus	Kiel Fjord	Syngnathus typhle	2011-05	Germany	2016-10-04	Georg-August-University Goettingen, Genomic and Applied Microbiology, Goettingen Genomics Laboratory, G4L Team	Non-pathogen
K06K5	GCF_002119565.1	ASM211956v1	Vibrio alginolyticus	Kiel Fjord	Syngnathus typhle	2011-05	Germany	2016-10-04	Georg-August-University Goettingen, Genomic and Applied Microbiology, Goettingen Genomics Laboratory, G5L Team	Non-pathogen
K04M3	GCF_002149105.1	ASM214910v1	Vibrio alginolyticus	Kiel Fjord	Syngnathus typhle	2011-05	Germany	2016-10-04	Georg-August-University Goettingen, Genomic and Applied Microbiology, Goettingen Genomics Laboratory, G5L Team	Non-pathogen
K08M3	GCF_002149085.1	ASM214908v1	Vibrio alginolyticus	Kiel Fjord	Syngnathus typhle	2011-05	Germany	2016-10-04	Georg-August-University Goettingen, Genomic and Applied Microbiology, Goettingen Genomics Laboratory, G5L Team	Non-pathogen
K04M5	GCF_002119545.1	ASM211954v1	Vibrio alginolyticus	Kiel Fjord	Syngnathus typhle	2011-05	Germany	2016-10-04	Georg-August-University Goettingen, Genomic and Applied Microbiology, Goettingen Genomics Laboratory, G5L Team	Non-pathogen
K04M1	GCF_003613035.1	ASM361303v1	Vibrio alginolyticus	Kiel Fjord	Syngnathus typhle	2011-05	Germany	2016-10-04	Georg-August-University Goettingen, Genomic and Applied Microbiology, Goettingen Genomics Laboratory, G5L Team	Non-pathogen
K01M1	GCF_002119505.2	ASM211950v2	Vibrio alginolyticus	Kiel Fjord	Syngnathus typhle	2011-05	Germany	2016-10-04	Georg-August-University Goettingen, Genomic and Applied Microbiology, Goettingen Genomics Laboratory, G5L Team	Non-pathogen
SNU_SP1	GCF_026651645.1	ASM2665164v1	Vibrio alginolyticus	Sea water	-	-	South Korea: Incheon	2018-11-01	Seoul National University, Sungwoo Park	Non-pathogen
HLBS-07	GCF_023169625.1	ASM2316962v1	Vibrio alginolyticus	-	Entomacrodus stellifer	2018-04-07	Japan	2022-03-18	Oki marine biological station, Education and Research Center for Biological Resources, Faculty of Life and Environmental Science, Shimane University	Non-pathogen
FDAARGOS_110	GCF_002953535.1	ASM295353v1	Vibrio alginolyticus	sponge	Environment	-	USA:FL	2015-08-17	FDA, Heike Sichtig	Non-pathogen
Vb1833	GCF_014274185.1	ASM1427418v1	Vibrio alginolyticus	shrimp	-	2016-09-26	China: Shenzhen	2020-08-17	City University of Hong Kong, zhiwei zheng	Non-pathogen
ZLV3	GCF_022343165.1	ASM2234316v1	Vibrio alginolyticus	water	-	2015-08-01	China: Guangdong, Zhanjiang	2021-08-26	Guangdong Ocean University, Ming Xue	Non-pathogen
E110	GCF_023650915.1	ASM2365091v1	Vibrio alginolyticus	-	Penaeus vannamei	2019-08		2022-05-27	Hohai university, Xixi Li	Pathogen
2-1	GCF_029203225.1	ASM2920322v1	Vibrio alginolyticus	-	Takifugu ocellatus	2021-08-26	China:Shantou	2023-03-01	Chinese Academy of Fishery Sciences, du sheng	-
FJV2	GCF_022343085.1	ASM2234308v1	Vibrio alginolyticus	water	-	2016-08-28	China: Fujian, Zhangzhou	2021-08-26	Guangdong Ocean University, Ming Xue	Non-pathogen
HNV2	GCF_022343105.1	ASM2234310v1	Vibrio alginolyticus	water	-	2016-07-30	China: Hainan, Wenchang	2021-08-26	Guangdong Ocean University, Ming Xue	Non-pathogen
SXV3	GCF_022343185.1	ASM2234318v1	Vibrio alginolyticus	water	-	2017-04-07	China: Guangdong, Zhanjiang	2021-08-26	Guangdong Ocean University, Ming Xue	Non-pathogen
V208	GCF_029023705.1	ASM2902370v1	Vibrio alginolyticus	sea water separation	Penaeus vannamei	2017-08-27	China: shandong	2022-12-21	Ji Mei University, Bo Liu	-
FDAARGOS 108	GCF_002953515.1	ASM295351v1	Vibrio alginolyticus	seawater	Environment	2015	Puerto Rico	2015-08-17	FDA, Heike Sichtig	Non-pathogen
Isc1B	GCF_030991365.1	ASM3099136v1	Vibrio alginolyticus	-	Anadara tuberculosa	2021-10	Colombia:Narino,Iscuande	2022-06-24	Universidad de los Andes, Daniel Faccini	Non-pathogen
