## Supplementary Table 6 for "A pan-genomic and methylomic analysis reveals a distinct signature in *Vibrio alginolyticus* isolated from wild fish"

### Sheet: Sheet1
Supplementary Table 6. The antibiotic sensitivity of V. alginolyticus isolated in this study
Fish species	Strain name	Antibiotics resistance										Number of antibiotics resistance	MAR
		Ampicillin	Cefamezin	Gentamycin	Erythromycin	Norfloxacin	Ciprofloxacin	SMZ/TMP	Doxycycline	Polymyxin B	Tetracycline
Sphyraena putnamae	vibrio 3-3-2	R	S	S	R	S	I	S	S	S	S	2	0.2
Carangoides praeustus	vibrio 5-4-1	R	S	S	R	S	S	S	S	I	S	2	0.2
	vibrio 5-4-2	R	R	S	R	S	S	S	S	S	S	3	0.3
Alectis ciliaris	vibrio 6-1-2	R	S	S	I	S	S	S	S	S	S	1	0.1
	vibrio 6-4-1	R	R	I	R	S	S	S	S	I	S	3	0.3
Nematalosa japonica	vibrio 7-1-3	R	I	S	R	S	S	S	S	I	S	2	0.2
	vibrio 7-5-1	R	S	S	I	S	S	S	S	I	S	1	0.1
Alepes djedaba	vibrio 11-1-1	R	S	S	R	S	S	S	S	S	S	2	0.2
	vibrio 11-2-1	R	S	S	I	S	S	S	S	I	S	1	0.1
	vibrio 11-2-2	R	S	S	I	S	S	S	S	S	S	1	0.1
	vibrio 11-4-1	R	S	S	I	S	S	S	S	S	S	1	0.1
	vibrio 11-4-2	R	S	S	I	S	S	S	S	S	S	1	0.1
	vibrio 11-4-3	R	R	S	I	S	S	R	S	S	S	3	0.3
	vibrio 11-6-1	R	R	S	I	S	S	R	S	S	I	3	0.3
	vibrio 11-6-3	R	R	S	R	S	S	R	R	S	R	6	0.6
Trichiurus harhaiensis	vibrio 12-1-2	R	S	S	I	S	S	S	S	S	S	1	0.1
	vibrio 12-1-3	R	S	S	I	S	S	S	S	I	S	1	0.1
	vibrio 12-2-1	R	S	S	I	S	S	S	S	S	S	1	0.1
	vibrio 12-2-2	R	R	S	I	I	S	S	S	S	S	2	0.2
	vibrio 12-2-3	R	S	S	I	S	S	S	S	I	S	1	0.1
	vibrio 12-3-1	R	S	S	I	S	S	S	S	I	S	1	0.1
	vibrio 12-3-2	R	S	S	I	S	S	S	S	S	S	1	0.1
	vibrio 12-4-1	R	S	S	I	S	S	S	S	S	S	1	0.1
	vibrio 12-6-1	R	S	I	R	S	S	S	S	I	S	2	0.2
Sardinella fimbriata	vibrio 13-1-3	R	R	I	R	S	I	S	S	I	S	3	0.3
	vibrio 13-4-3	R	I	S	R	S	I	S	S	I	S	2	0.2
Sardinella gibbosa	vibrio 14-1-3	R	I	I	R	S	I	S	R	R	R	5	0.5
	vibrio 14-2-3	R	I	S	I	S	S	S	S	I	S	1	0.1
	vibrio 14-4-3	I	I	S	I	S	S	S	S	S	S	0	0
	vibrio 14-6-2	R	I	S	R	S	S	S	S	I	S	2	0.2
Trachurus japonicus	vibrio 15-1-1	R	R	S	R	S	S	S	S	I	I	3	0.3
	vibrio 15-3-1	R	I	S	I	S	S	S	S	S	S	1	0.1
	vibrio 15-5-3	R	R	S	R	S	I	S	I	R	R	5	0.5
	vibrio 15-6-2	R	R	I	R	S	I	I	S	I	S	3	0.3
Ilisha melastoma	vibrio 16-2-2	R	R	I	R	S	I	I	S	I	S	3	0.3
Selar Crumenophthalmus	vibrio 17-1-1	R	S	S	R	S	S	S	S	S	S	2	0.2
	vibrio 17-2-1	R	R	I	R	S	S	S	R	R	S	5	0.5
	vibrio 17-3-3	R	R	I	R	S	I	S	S	I	S	3	0.3
	vibrio 17-4-1	R	I	I	R	S	I	S	S	I	S	2	0.2
	vibrio 17-4-2	R	S	S	I	S	S	S	S	I	S	1	0.1
Leiognathus berbis	vibrio 18-2-3	R	S	S	I	S	S	S	S	I	S	1	0.1
	vibrio 18-4-1	R	I	I	R	S	I	S	S	I	S	2	0.2
	vibrio 18-4-2	R	R	S	R	S	S	I	R	R	R	6	0.6
	vibrio 18-4-3	R	R	S	R	S	I	S	S	I	S	3	0.3
	vibrio 18-5-1	R	I	I	R	S	I	S	S	I	S	2	0.2
	vibrio 18-6-2	R	S	S	I	S	S	S	S	I	S	1	0.1
Notes: R: Resistant; I: Intermediate; S: Sensitive; H: high-risk strain; L: low-risk strain;
