## Supplementary Table 7 for "A pan-genomic and methylomic analysis reveals a distinct signature in *Vibrio alginolyticus* isolated from wild fish"

### Sheet: Sheet1
Supplementary Table 7. The distribution of virulence genes in these V. alginolyticus strains
Orthogroup	strain_counts	type	VF_Related_gene	VF	VFclass
OG0000005	89	core	flaD	Flagella	Chemotaxis and motility
OG0000056	89	core	cpsF	Capsular polysaccharide	Antiphagocytosis
OG0000062	89	core	hutA	Heme receptors	Iron uptake
OG0000076	89	core	wbfB	Capsular polysaccharide	Antiphagocytosis
OG0000088	89	core	lafK	Lateral flagella(Aeromonas)	Adherence
OG0000118	89	core	gnd	Capsule(Klebsiella)	Antiphagocytosis
OG0000134	89	core	rfaF	LOS(Haemophilus)	Endotoxin
OG0000147	89	core	flgH	Flagella	Chemotaxis and motility
OG0000148	89	core	flgI	Flagella	Chemotaxis and motility
OG0000149	89	core	flgJ	Flagella	Chemotaxis and motility
OG0000150	89	core	flgK	Flagella	Chemotaxis and motility
OG0000168	89	core	wza	Capsular polysaccharide	Antiphagocytosis
OG0000175	89	core	flgE	Lateral flagella(Aeromonas)	Adherence
OG0000208	89	core	vasD	VAS type VI secretion system	Secretion system
OG0000310	88	soft-core	vscC	T3SS1	Secretion system
OG0000311	88	soft-core	virF	T3SS1	Secretion system
OG0000325	89	core	narH	Nitrate reductase(Mycobacterium)	Anaerobic respiration
OG0000333	89	core	flrB	Flagella	Chemotaxis and motility
OG0000341	89	core	mrsA/glmM	Exopolysaccharide(Haemophilus)	Immune evasion
OG0000342	89	core	hemL	Heme biosynthesis(Haemophilus)	Iron uptake
OG0000358	87	soft-core	mshL	Mannose-sensitive hemagglutinin (MSHA type IV pilus)	Adherence
OG0000359	89	core	mshH	Mannose-sensitive hemagglutinin (MSHA type IV pilus)	Adherence
OG0000397	89	core	rfaD	LOS(Haemophilus)	Endotoxin
OG0000411	89	core	lpxC	LOS(Haemophilus)	Endotoxin
OG0000422	89	core	ndk	Nucleoside diphosphate kinase(Mycobacterium)	Phagosome arresting
OG0000430	89	core	cheV	Flagella	Chemotaxis and motility
OG0000431	89	core	flgL	Flagella	Chemotaxis and motility
OG0000432	89	core	flaA	Flagella	Chemotaxis and motility
OG0000433	89	core	flaD	Flagella	Chemotaxis and motility
OG0000470	89	core	lfiI	Lateral flagella(Aeromonas)	Adherence
OG0000481	89	core	wzb	Capsular polysaccharide	Antiphagocytosis
OG0000482	89	core	wzc	Capsular polysaccharide	Antiphagocytosis
OG0000525	89	core	lfgB	Lateral flagella(Aeromonas)	Adherence
OG0000526	89	core	flgC	Lateral flagella(Aeromonas)	Adherence
OG0000528	89	core	lfgF	Lateral flagella(Aeromonas)	Adherence
OG0000529	89	core	flgG	Flagella	Chemotaxis and motility
OG0000530	89	core	lfgH	Lateral flagella(Aeromonas)	Adherence
OG0000531	89	core	flgI	Flagella	Chemotaxis and motility
OG0000539	89	core	htpB	Hsp60(Legionella)	Adherence
OG0000560	89	core	vasG	VAS type VI secretion system	Secretion system
OG0000561	89	core	hcp-2	VAS effector proteins	Secretion system
OG0000562	89	core	vasJ	VAS type VI secretion system	Secretion system
OG0000565	89	core	vasA	VAS type VI secretion system	Secretion system
OG0000566	89	core	vasB	VAS type VI secretion system	Secretion system
OG0000568	89	core	vasE	VAS type VI secretion system	Secretion system
OG0000569	89	core	vasF	VAS type VI secretion system	Secretion system
OG0000625	89	core	galE3	Polysaccharide capsule(Bacillus)	Immune evasion
OG0000634	89	core	clpV1	Hcp secretion island-1 encoded type VI secretion system (H-T6SS)(Pseudomonas)	Secretion system
OG0000636	89	core	vasK	VAS type VI secretion system	Secretion system
OG0000716	89	core	msbA	LOS(Haemophilus)	Endotoxin
OG0000717	89	core	lpxK	LOS(Haemophilus)	Endotoxin
OG0000719	89	core	nueA	Polar flagella(Aeromonas)	Adherence
OG0000781	89	core	acrA	AcrAB(Klebsiella)	Efflux pump
OG0000798	89	core	bioB	Biotin metabolism(Francisella)	Nutritional virulence
OG0001170	89	core	adeG	AdeFGH efflux pump/transport autoinducer(Acinetobacter)	Biofilm formation
OG0001191	89	core	vopD	T3SS1	Secretion system
OG0001192	89	core	vopB	T3SS1	Secretion system
OG0001193	89	core	vcrH	T3SS1	Secretion system
OG0001194	89	core	vcrV	T3SS1	Secretion system
OG0001195	89	core	vcrG	T3SS1	Secretion system
OG0001196	89	core	vcrR	T3SS1	Secretion system
OG0001197	89	core	vcrD	T3SS1	Secretion system
OG0001198	89	core	vscY	T3SS1	Secretion system
OG0001199	89	core	vscX	T3SS1	Secretion system
OG0001200	89	core	sycN	T3SS1	Secretion system
OG0001201	89	core	tyeA	T3SS1	Secretion system
OG0001202	89	core	vopN	T3SS1	Secretion system
OG0001203	89	core	vscN	T3SS1	Secretion system
OG0001204	89	core	vscO	T3SS1	Secretion system
OG0001206	89	core	vscQ	T3SS1	Secretion system
OG0001207	89	core	vscR	T3SS1	Secretion system
OG0001208	89	core	vscS	T3SS1	Secretion system
OG0001209	89	core	vscT	T3SS1	Secretion system
OG0001210	89	core	vscU	T3SS1	Secretion system
OG0001213	89	core	vopQ	T3SS1 secreted effectors	Secretion system
OG0001215	88	soft-core	vscD	T3SS1	Secretion system
OG0001216	88	soft-core	vscB	T3SS1	Secretion system
OG0001217	88	soft-core	vscA	T3SS1	Secretion system
OG0001218	88	soft-core	virG	T3SS1	Secretion system
OG0001219	88	soft-core	vxsC	T3SS1	Secretion system
OG0001288	89	core	gacA	GacS/GacA two-component system(Pseudomonas)	Regulation
OG0001376	89	core	acpXL	LPS(Brucella)	Immune evasion
OG0001377	89	core	flmH	Polar flagella(Aeromonas)	Adherence
OG0001433	89	core	motY	Flagella	Chemotaxis and motility
OG0001512	89	core	ccmF	Cytochrome c maturation (ccm) locus(Legionella)	Iron uptake
OG0001519	89	core	cheW	Flagella	Chemotaxis and motility
OG0001522	89	core	cheB	Flagella	Chemotaxis and motility
OG0001523	89	core	cheA	Flagella	Chemotaxis and motility
OG0001524	89	core	cheZ	Flagella	Chemotaxis and motility
OG0001525	89	core	cheY	Flagella	Chemotaxis and motility
OG0001526	89	core	fliA	Flagella	Chemotaxis and motility
OG0001527	89	core	flhG	Flagella	Chemotaxis and motility
OG0001528	89	core	flhF	Flagella	Chemotaxis and motility
OG0001529	89	core	flhA	Flagella	Chemotaxis and motility
OG0001530	89	core	flhB	Flagella	Chemotaxis and motility
OG0001531	89	core	fliR	Flagella	Chemotaxis and motility
OG0001532	89	core	fliQ	Flagella	Chemotaxis and motility
OG0001533	89	core	fliP	Flagella	Chemotaxis and motility
OG0001534	89	core	fliO	Flagella	Chemotaxis and motility
OG0001535	89	core	fliN	Flagella	Chemotaxis and motility
OG0001536	89	core	filM	Flagella	Chemotaxis and motility
OG0001537	89	core	fliL	Flagella	Chemotaxis and motility
OG0001538	89	core	fliK	Flagella	Chemotaxis and motility
OG0001540	89	core	fliJ	Flagella	Chemotaxis and motility
OG0001541	89	core	fliI	Flagella	Chemotaxis and motility
OG0001542	89	core	fliH	Flagella	Chemotaxis and motility
OG0001543	89	core	fliG	Flagella	Chemotaxis and motility
OG0001544	89	core	fliF	Flagella	Chemotaxis and motility
OG0001545	89	core	fliE	Flagella	Chemotaxis and motility
OG0001546	89	core	flrC	Flagella	Chemotaxis and motility
OG0001547	89	core	flrA	Flagella	Chemotaxis and motility
OG0001548	89	core	fliS	Flagella	Chemotaxis and motility
OG0001549	89	core	flaI	Flagella	Chemotaxis and motility
OG0001550	89	core	fliD	Flagella	Chemotaxis and motility
OG0001551	89	core	flaG	Flagella	Chemotaxis and motility
OG0001552	89	core	flaB	Flagella	Chemotaxis and motility
OG0001553	89	core	flaE	Flagella	Chemotaxis and motility
OG0001579	89	core	gmhA/lpcA	LOS(Haemophilus)	Endotoxin
OG0001597	89	core	lpxB	LOS(Haemophilus)	Endotoxin
OG0001598	89	core	lpxA	LOS(Haemophilus)	Endotoxin
OG0001600	89	core	lpxD	LOS(Haemophilus)	Endotoxin
OG0001744	89	core	hitB	Haemophilus iron transport locus(Haemophilus)	Iron uptake
OG0001745	89	core	hitA	Haemophilus iron transport locus(Haemophilus)	Iron uptake
OG0001770	89	core	pilA	Type IV pilus	Adherence
OG0001771	89	core	pilB	Type IV pilus	Adherence
OG0001772	89	core	pilC	Type IV pilus	Adherence
OG0001773	89	core	pilD	Type IV pilus	Adherence
OG0001784	89	core	luxS	Autoinducer-2	Quorum sensing
OG0001793	89	core	csrA	Carbon storage regulator A(Legionella)	Regulation
OG0001799	89	core	rpoS	Alternative sigma factor RpoS(Legionella)	Regulation
OG0001806	89	core	eno	Streptococcal enolase(Streptococcus)	Enzyme
OG0001821	89	core	algU	Alginate regulation(Pseudomonas)	Antiphagocytosis
OG0001843	89	core	irgA	Enterobactin receptors	Iron uptake
OG0001854	89	core	tapU	Tap type IV pili(Aeromonas)	Adherence
OG0001855	89	core	tapT	Tap type IV pili(Aeromonas)	Adherence
OG0001861	89	core	orfM	LOS(Haemophilus)	Endotoxin
OG0001862	89	core	hemN	Heme biosynthesis(Haemophilus)	Iron uptake
OG0001921	88	soft-core	mshD	Mannose-sensitive hemagglutinin (MSHA type IV pilus)	Adherence
OG0001922	88	soft-core	mshC	Mannose-sensitive hemagglutinin (MSHA type IV pilus)	Adherence
OG0001923	88	soft-core	mshB	Mannose-sensitive hemagglutinin (MSHA type IV pilus)	Adherence
OG0001924	88	soft-core	mshI	Mannose-sensitive hemagglutinin (MSHA type IV pilus)	Adherence
OG0001940	89	core	pgi	Exopolysaccharide(Haemophilus)	Immune evasion
OG0001952	89	core	tapQ	Tap type IV pili(Aeromonas)	Adherence
OG0002006	89	core	motX	Flagella	Chemotaxis and motility
OG0002041	89	core	htpB	Hsp60(Legionella)	Adherence
OG0002087	89	core	hemE	Heme biosynthesis(Haemophilus)	Iron uptake
OG0002148	89	core	hemC	Heme biosynthesis(Haemophilus)	Iron uptake
OG0002233	89	core	hemG	Heme biosynthesis(Haemophilus)	Iron uptake
OG0002286	89	core	hemB	Heme biosynthesis(Haemophilus)	Iron uptake
OG0002294	89	core	hemN	Heme biosynthesis(Haemophilus)	Iron uptake
OG0002300	89	core	glnA1	Glutamine synthesis(Mycobacterium)	Amino acid and purine metabolism
OG0002311	89	core	epsC	EPS type II secretion system	Secretion system
OG0002312	89	core	gspD	EPS type II secretion system	Secretion system
OG0002313	89	core	epsE	EPS type II secretion system	Secretion system
OG0002314	89	core	epsF	EPS type II secretion system	Secretion system
OG0002315	89	core	epsG	EPS type II secretion system	Secretion system
OG0002316	89	core	epsH	EPS type II secretion system	Secretion system
OG0002317	89	core	epsI	EPS type II secretion system	Secretion system
OG0002318	89	core	epsJ	EPS type II secretion system	Secretion system
OG0002319	89	core	epsK	EPS type II secretion system	Secretion system
OG0002320	89	core	epsL	EPS type II secretion system	Secretion system
OG0002321	89	core	epsM	EPS type II secretion system	Secretion system
OG0002322	89	core	epsN	EPS type II secretion system	Secretion system
OG0002365	89	core	opsX/rfaC	LOS(Haemophilus)	Endotoxin
OG0002368	89	core	wbfV/wcvB	Capsular polysaccharide	Antiphagocytosis
OG0002423	89	core	cysC1	Phytotoxin phaseolotoxin(Pseudomonas)	Toxin
OG0002510	89	core	rfaE	LOS(Haemophilus)	Endotoxin
OG0002637	89	core	icl	Isocitrate lyase(Mycobacterium)	Lipid and fatty acid metabolism
OG0002703	89	core	motA	Flagella	Chemotaxis and motility
OG0002704	89	core	motB	Flagella	Chemotaxis and motility
OG0002755	89	core	kdsA	LOS(Haemophilus)	Endotoxin
OG0002774	89	core	flgN	Flagella	Chemotaxis and motility
OG0002775	89	core	flgM	Flagella	Chemotaxis and motility
OG0002776	89	core	flgA	Flagella	Chemotaxis and motility
OG0002777	89	core	cheR	Flagella	Chemotaxis and motility
OG0002778	89	core	flgB	Flagella	Chemotaxis and motility
OG0002779	89	core	flgC	Flagella	Chemotaxis and motility
OG0002780	89	core	flgD	Flagella	Chemotaxis and motility
OG0002781	89	core	flgE	Flagella	Chemotaxis and motility
OG0002782	89	core	flgF	Flagella	Chemotaxis and motility
OG0002783	89	core	flgG	Flagella	Chemotaxis and motility
OG0002802	89	core	hemH	Heme biosynthesis(Haemophilus)	Iron uptake
OG0002925	89	core	cpsA	Capsular polysaccharide	Antiphagocytosis
OG0002926	89	core	cpsB	Capsular polysaccharide	Antiphagocytosis
OG0002927	89	core	cpsC	Capsular polysaccharide	Antiphagocytosis
OG0002928	89	core	cpsD	Capsular polysaccharide	Antiphagocytosis
OG0002929	89	core	cpsE	Capsular polysaccharide	Antiphagocytosis
OG0002930	89	core	cpsG	Capsular polysaccharide	Antiphagocytosis
OG0002931	89	core	cpsH	Capsular polysaccharide	Antiphagocytosis
OG0002932	89	core	cpsI	Capsular polysaccharide	Antiphagocytosis
OG0002933	89	core	cpsJ	Capsular polysaccharide	Antiphagocytosis
OG0002938	89	core	katA	Catalase(Neisseria)	Stress adaptation
OG0002956	89	core	hutR	Heme receptors	Iron uptake
OG0002995	89	core	sodCI	SodCI(Salmonella)	Stress adaptation
OG0003005	89	core	lfiN	Lateral flagella(Aeromonas)	Adherence
OG0003006	89	core	fliP	Flagella	Chemotaxis and motility
OG0003007	89	core	fliQ	Flagella	Chemotaxis and motility
OG0003009	89	core	flhA	Flagella	Chemotaxis and motility
OG0003014	89	core	lafC	Lateral flagella(Aeromonas)	Adherence
OG0003018	89	core	lafT	Lateral flagella(Aeromonas)	Adherence
OG0003092	89	core	cbrD	Achromobactin biosynthesis and transport(Pseudomonas)	Iron uptake
OG0003099	89	core	acsA	Achromobactin biosynthesis and transport(Pseudomonas)	Iron uptake
OG0003268	89	core	ipaH	Mxi-Spa TTSS effectors controlled by MxiE(Shigella)	Secretion system
OG0003296	89	core	tlh	Thermolabile hemolysin	Toxin
OG0003561	89	core	vctP	Periplasmic binding protein-dependent ABC transport systems	Iron uptake
OG0003562	89	core	vctD	Periplasmic binding protein-dependent ABC transport systems	Iron uptake
OG0003563	89	core	vctG	Periplasmic binding protein-dependent ABC transport systems	Iron uptake
OG0003564	89	core	vctC	Periplasmic binding protein-dependent ABC transport systems	Iron uptake
OG0003567	89	core	vctA	Enterobactin receptors	Iron uptake
OG0003589	89	core	cqsA	Cholerae autoinducer-1	Quorum sensing
OG0003609	89	core	katG	Catalase-peroxidase(Mycobacterium)	Stress adaptation
OG0003919	88	soft-core	vopR	T3SS1 secreted effectors	Secretion system
OG0003921	88	soft-core	vopS	T3SS1 secreted effectors	Secretion system
OG0003923	88	soft-core	vscL	T3SS1	Secretion system
OG0003924	88	soft-core	vscK	T3SS1	Secretion system
OG0003925	88	soft-core	vscJ	T3SS1	Secretion system
OG0003926	88	soft-core	vscI	T3SS1	Secretion system
OG0003927	88	soft-core	vscH	T3SS1	Secretion system
OG0003928	88	soft-core	vscG	T3SS1	Secretion system
OG0003929	88	soft-core	vscF	T3SS1	Secretion system
OG0003934	87	soft-core	mshA	Mannose-sensitive hemagglutinin (MSHA type IV pilus)	Adherence
OG0003935	87	soft-core	mshF	Mannose-sensitive hemagglutinin (MSHA type IV pilus)	Adherence
OG0003936	87	soft-core	mshG	Mannose-sensitive hemagglutinin (MSHA type IV pilus)	Adherence
OG0003937	87	soft-core	mshE	Mannose-sensitive hemagglutinin (MSHA type IV pilus)	Adherence
OG0003938	87	soft-core	mshN	Mannose-sensitive hemagglutinin (MSHA type IV pilus)	Adherence
OG0003939	87	soft-core	mshM	Mannose-sensitive hemagglutinin (MSHA type IV pilus)	Adherence
OG0003940	87	soft-core	mshK	Mannose-sensitive hemagglutinin (MSHA type IV pilus)	Adherence
OG0003941	87	soft-core	mshJ	Mannose-sensitive hemagglutinin (MSHA type IV pilus)	Adherence
OG0004012	88	soft-core	aaiI	AAI/SCI-II T6SS(Escherichia)	Secretion system
OG0004017	88	soft-core	pdhB	PDH-B(Mycoplasma)	Other adhesion-related proteins
OG0004059	86	soft-core	lgtF	LOS(Haemophilus)	Endotoxin
OG0004087	86	soft-core	hopAN1	P. syringae TTSS effectors(Pseudomonas)	Secretion system
OG0004165	77	accessory	wecA	Capsular polysaccharide	Antiphagocytosis
OG0004168	46	accessory	neuB2	O-linked flagellar glycosylation(Campylobacter)	Glycosylation system
OG0004216	56	accessory	rmlB	Capsular polysaccharide	Antiphagocytosis
OG0004223	56	accessory	rmlA	Capsular polysaccharide	Antiphagocytosis
OG0004236	58	accessory	bauD	Acinetobactin(Acinetobacter)	Iron uptake
OG0004237	58	accessory	bauC	Acinetobactin(Acinetobacter)	Iron uptake
OG0004238	58	accessory	bauB	Acinetobactin(Acinetobacter)	Iron uptake
OG0004241	58	accessory	barB	Acinetobactin(Acinetobacter)	Iron uptake
OG0004376	40	accessory	galU	Hyaluronic acid (HA) capsule(Bacillus)	Immune evasion
OG0004513	41	accessory	aaiI	AAI/SCI-II T6SS(Escherichia)	Secretion system
OG0004619	33	accessory	uge	Capsule(Klebsiella)	Antiphagocytosis
OG0004790	17	accessory	wecC	Capsular polysaccharide	Antiphagocytosis
OG0004799	25	accessory	wbfU	Capsular polysaccharide	Antiphagocytosis
OG0004840	13	accessory	wbjD/wecB	Capsular polysaccharide	Antiphagocytosis
OG0004952	14	accessory	tadA	The tad locus(Haemophilus)	Adherence
OG0005105	11	accessory	vibA	Vibriobactin	Iron uptake
OG0005106	11	accessory	vibC	Vibriobactin	Iron uptake
OG0005107	11	accessory	vibE	Vibriobactin	Iron uptake
OG0005108	11	accessory	vibB	Vibriobactin	Iron uptake
OG0005492	8	accessory	galE	Exopolysaccharide(Haemophilus)	Immune evasion
OG0005612	7	accessory	fepB	Enterobactin transport(Shigella)	Iron uptake
OG0005615	7	accessory	fepG	Ent siderophore(Klebsiella)	Iron uptake
OG0005616	7	accessory	viuC	Periplasmic binding protein-dependent ABC transport systems	Iron uptake
OG0005919	6	accessory	cpsB	O-antigen(Yersinia)	Others
OG0006055	5	accessory	gmd	O-antigen(Yersinia)	Others
OG0006056	5	accessory	wcaG	O-antigen(Yersinia)	Others
OG0006065	5	accessory	vapA5	Virulence-associated proteins(Bartonella)	Others
OG0006083	4	accessory	rmlD	Capsular polysaccharide	Antiphagocytosis
OG0006084	4	accessory	rmlC	Capsular polysaccharide	Antiphagocytosis
OG0006115	5	accessory	wbfT	Capsular polysaccharide	Antiphagocytosis
OG0006360	4	accessory	kdsA	LOS(Haemophilus)	Endotoxin
OG0006364	4	accessory	ctrD	Capsule(Neisseria)	Immune evasion
OG0006366	4	accessory	kpsF	LOS(Haemophilus)	Endotoxin
OG0006464	4	accessory	cysC1	Phytotoxin phaseolotoxin(Pseudomonas)	Toxin
OG0006513	4	accessory	basG	Acinetobactin(Acinetobacter)	Iron uptake
OG0006515	4	accessory	basC	Acinetobactin(Acinetobacter)	Iron uptake
OG0006726	2	accessory	aaiI	AAI/SCI-II T6SS(Escherichia)	Secretion system
OG0007076	1	singleton	pilW	Type IV pili(Yersinia)	Adherence
OG0007222	2	accessory	wbfV/wcvB	Capsular polysaccharide	Antiphagocytosis
