## Supplementary Table 9 for "A pan-genomic and methylomic analysis reveals a distinct signature in *Vibrio alginolyticus* isolated from wild fish"

### Sheet: Sheet1
Supplementary Table 9. The summary of the DNA methyltransferases in these V. alginolyticus strains
Strain	Gene id	Sub-type	motif guess	AAI to top hit	AF to top hit	Othogroups	Location	MGEs
ATCC 17749	BMMIDOGP_01194	Type II	TGGCCA	100.0 AAI	100.0 AF	OG0005893	accessory	Prophage
	BMMIDOGP_01823	Type II	GATC	99.64 AAI	100.0 AF	OG0001948	core	-
	BMMIDOGP_01824	Type I	CCANNNNNNNATTA	100.0 AAI	100.0 AF	OG0001949	core	-
	BMMIDOGP_01825	Type II	not_found	not_found	not_found	OG0001950	core	-
ATCC 33787	AJONKNGL_00497	Type II	not_found	not_found	not_found	-	-	Prophage
	AJONKNGL_00523	Type I	not_found	not_found	not_found	OG0004173	accessory	-
	AJONKNGL_00935	Type IIG	not_found	not_found	not_found	-	-	-
	AJONKNGL_01287	Type II	RCCGGY	100.0 AAI	86.86 AF	OG0004522	accessory	Prophage
	AJONKNGL_01907	Type II	GATC	99.28 AAI	100.0 AF	OG0001948	core	-
	AJONKNGL_04252	Type II	not_found	not_found	not_found	OG0005911	accessory	-
	AJONKNGL_04962	Type II	CTCGAG	100.0 AAI	100.0 AF	OG0007098	singleton	Plasmid
	AJONKNGL_04978	Unknown	not_found	not_found	not_found	OG0004400	accessory	Plasmid
	AJONKNGL_05000	Type II	not_found	not_found	not_found	OG0004401	accessory	Plasmid/Prophage
	AJONKNGL_05163	Type II	CTCGAG	100.0 AAI	100.0 AF	OG0007098	singleton	Plasmid
	AJONKNGL_05165	Type II	CCNGG	100.0 AAI	100.0 AF	OG0005053	accessory	Plasmid
	AJONKNGL_05173	Type II	not_found	not_found	not_found	OG0006637	accessory	Plasmid
ZJ-T	IJDCEECP_00445	Type I	CCANNNNNNTTGY	97.78 AAI	99.0 AF	OG0004173	accessory	Prophage
	IJDCEECP_00889	Type I	CACNNNNNNTAYG	93.47 AAI	100.0 AF	OG0004173	accessory	Prophage
	IJDCEECP_01286	Type I	GCTANNNNNNNTTGY	97.62 AAI	100.0 AF	OG0004173	accessory	-
	IJDCEECP_01720	Unknown	GATC	100.0 AAI	100.0 AF	-	-	Prophage
	IJDCEECP_02328	Type III	not_found	not_found	not_found	OG0005528	accessory	-
	IJDCEECP_02758	Type II	GATC	99.64 AAI	100.0 AF	OG0001948	core	-
	IJDCEECP_03973	Type IIG	not_found	not_found	not_found	OG0007271	accessory	-
K01M1	GKAFPHLG_02487	Type II	not_found	not_found	not_found	OG0004522	accessory	-
	GKAFPHLG_02488	Type II	not_found	not_found	not_found	OG0004522	accessory	-
	GKAFPHLG_02864	Type II	GATC	99.28 AAI	100.0 AF	OG0001948	core	-
K04M5	NLDOEMHC_02494	Type II	not_found	not_found	not_found	OG0004522	accessory	-
	NLDOEMHC_02495	Type II	not_found	not_found	not_found	OG0004522	accessory	-
	NLDOEMHC_02871	Type II	GATC	99.28 AAI	100.0 AF	OG0001948	core	-
	NLDOEMHC_05042	Type II	not_found	not_found	not_found	OG0005704	accessory	Plasmid
	NLDOEMHC_05128	Type I	not_found	not_found	not_found	OG0005561	accessory	Plasmid
	NLDOEMHC_05129	Type II	not_found	not_found	not_found	OG0005562	accessory	Plasmid
	NLDOEMHC_05176	Type II	CCNGG	99.36 AAI	100.0 AF	OG0005053	accessory	Plasmid
	NLDOEMHC_05187	Type II	not_found	not_found	not_found	OG0005472	accessory	Plasmid
K06K5	PAPJAMKM_02500	Type II	not_found	not_found	not_found	OG0004522	accessory	-
	PAPJAMKM_02501	Type II	not_found	not_found	not_found	OG0004522	accessory	-
	PAPJAMKM_02877	Type II	GATC	99.28 AAI	100.0 AF	OG0001948	core	-
	PAPJAMKM_05040	Type II	not_found	not_found	not_found	OG0005704	accessory	Plasmid
	PAPJAMKM_05151	Type I	not_found	not_found	not_found	OG0005561	accessory	Plasmid
	PAPJAMKM_05152	Type II	not_found	not_found	not_found	OG0005562	accessory	Plasmid
	PAPJAMKM_05199	Type II	CCNGG	99.36 AAI	100.0 AF	OG0005053	accessory	Plasmid
	PAPJAMKM_05210	Type II	not_found	not_found	not_found	OG0005472	accessory	Plasmid
K10K4	MJMLIAHO_02476	Type II	not_found	not_found	not_found	OG0004522	accessory	-
	MJMLIAHO_02477	Type II	not_found	not_found	not_found	OG0004522	accessory	-
	MJMLIAHO_02895	Type II	GATC	99.28 AAI	100.0 AF	OG0001948	core	-
K09K1	KOMCAIOM_03690	Type II	GATC	99.28 AAI	100.0 AF	OG0001948	core	-
	KOMCAIOM_04067	Type II	not_found	not_found	not_found	OG0004522	accessory	-
	KOMCAIOM_04068	Type II	not_found	not_found	not_found	OG0004522	accessory	-
K08M3	FHLCDGNN_02494	Type II	not_found	not_found	not_found	OG0004522	accessory	-
	FHLCDGNN_02495	Type II	not_found	not_found	not_found	OG0004522	accessory	-
	FHLCDGNN_02871	Type II	GATC	99.28 AAI	100.0 AF	OG0001948	core	-
	FHLCDGNN_04998	Type II	not_found	not_found	not_found	OG0005704	accessory	Plasmid
	FHLCDGNN_05084	Type I	not_found	not_found	not_found	OG0005561	accessory	Plasmid
	FHLCDGNN_05085	Type II	not_found	not_found	not_found	OG0005562	accessory	Plasmid
	FHLCDGNN_05132	Type II	CCNGG	99.36 AAI	100.0 AF	OG0005053	accessory	Plasmid
	FHLCDGNN_05143	Type II	not_found	not_found	not_found	OG0005472	accessory	Plasmid
	FHLCDGNN_05173	Type II	not_found	not_found	not_found	OG0005472	accessory	Plasmid
	FHLCDGNN_05174	Type II	not_found	not_found	not_found	OG0005472	accessory	Plasmid
K04M3	AKNNMEPE_02504	Type II	not_found	not_found	not_found	OG0004522	accessory	-
	AKNNMEPE_02505	Type II	not_found	not_found	not_found	OG0004522	accessory	-
	AKNNMEPE_02881	Type II	GATC	99.28 AAI	100.0 AF	OG0001948	core	-
	AKNNMEPE_05044	Type II	not_found	not_found	not_found	OG0005704	accessory	Plasmid
	AKNNMEPE_05158	Type I	not_found	not_found	not_found	OG0005561	accessory	Plasmid
	AKNNMEPE_05159	Type II	not_found	not_found	not_found	OG0005562	accessory	Plasmid
	AKNNMEPE_05206	Type II	CCNGG	99.36 AAI	100.0 AF	OG0005053	accessory	Plasmid
	AKNNMEPE_05217	Type II	not_found	not_found	not_found	OG0005472	accessory	Plasmid
FDAARGOS_108	HGFANJKL_00036	Type I	not_found	not_found	not_found	OG0006684	accessory	-
	HGFANJKL_00046	Type III	GTGATG	100.0 AAI	100.0 AF	OG0005528	accessory	-
	HGFANJKL_01721	Type II	GATC	99.64 AAI	100.0 AF	OG0001948	core	-
	HGFANJKL_02463	Type I	TCANNNNNNNTGGG	100.0 AAI	100.0 AF	OG0004323	accessory	-
	HGFANJKL_02771	Type I	YTCANNNNNNRTAG	100.0 AAI	97.7 AF	OG0004173	accessory	ICE/Prophage
	HGFANJKL_02773	Type I	not_found	not_found	not_found	OG0006695	accessory	ICE/Prophage
	HGFANJKL_04663	Type I	ACAYNNNNGTC	100.0 AAI	100.0 AF	OG0004173	accessory	-
	HGFANJKL_04885	Type I	GCTANNNNNNNTTGY	100.0 AAI	100.0 AF	OG0004173	accessory	Plasmid
	HGFANJKL_04914	Type II	not_found	not_found	not_found	OG0005528	accessory	Plasmid
	HGFANJKL_04971	Type I	AGTANNNNNNRTG	98.61 AAI	100.0 AF	OG0004173	accessory	Plasmid/ICE
	HGFANJKL_05046	Type II	not_found	not_found	not_found	OG0007379	accessory	Plasmid
FDAARGOS_110	DHJIAFAL_02508	Type II	CAGNNNCTG	99.84 AAI	100.0 AF	OG0004323	accessory	-
	DHJIAFAL_02636	Type II	GATC	100.0 AAI	100.0 AF	OG0001948	core	-
FDAARGOS_114	IEEOBFFP_00120	Type I	CCANNNNNNNATTA	100.0 AAI	100.0 AF	OG0004173	accessory	-
	IEEOBFFP_00339	Type II	GATC	99.64 AAI	100.0 AF	OG0001948	core	-
	IEEOBFFP_00969	Type II	TGGCCA	100.0 AAI	100.0 AF	OG0005893	accessory	Prophage
	IEEOBFFP_04513	Type II	not_found	not_found	not_found	OG0003413	core	-
K04M1	LKHNPFDA_02503	Type II	not_found	not_found	not_found	OG0004522	accessory	-
	LKHNPFDA_02504	Type II	not_found	not_found	not_found	OG0004522	accessory	-
	LKHNPFDA_02880	Type II	GATC	99.28 AAI	100.0 AF	OG0001948	core	-
	LKHNPFDA_05015	Type II	not_found	not_found	not_found	OG0005704	accessory	Plasmid
	LKHNPFDA_05101	Type I	not_found	not_found	not_found	OG0005561	accessory	Plasmid
	LKHNPFDA_05102	Type II	not_found	not_found	not_found	OG0005562	accessory	Plasmid
	LKHNPFDA_05149	Type II	CCNGG	99.36 AAI	100.0 AF	OG0005053	accessory	Plasmid
	LKHNPFDA_05160	Type II	not_found	not_found	not_found	OG0005472	accessory	Plasmid
K05K4	DFJNNEOB_02507	Type II	not_found	not_found	not_found	OG0004522	accessory	-
	DFJNNEOB_02508	Type II	not_found	not_found	not_found	OG0004522	accessory	-
	DFJNNEOB_02884	Type II	GATC	99.28 AAI	100.0 AF	OG0001948	core	-
	DFJNNEOB_05004	Type II	not_found	not_found	not_found	OG0005704	accessory	Plasmid
	DFJNNEOB_05115	Type I	not_found	not_found	not_found	OG0005561	accessory	Plasmid
	DFJNNEOB_05116	Type II	not_found	not_found	not_found	OG0005562	accessory	Plasmid
	DFJNNEOB_05163	Type II	CCNGG	99.36 AAI	100.0 AF	OG0005053	accessory	Plasmid
	DFJNNEOB_05174	Type II	not_found	not_found	not_found	OG0005472	accessory	Plasmid
2013V-1302	KMNMNIFC_02218	Type II	GATC	99.28 AAI	100.0 AF	OG0001948	core	-
	KMNMNIFC_02861	Type II	CCNGG	81.67 AAI	96.41 AF	OG0004522	accessory	Prophage
2014V-1011	FBEHJKDI_00790	Type I	RTCANNNNNNCTG	91.58 AAI	100.0 AF	OG0004173	accessory	Prophage
	FBEHJKDI_02940	Type II	GATC	99.64 AAI	100.0 AF	OG0001948	core	-
	FBEHJKDI_04388	Type II	not_found	not_found	not_found	OG0003413	core	-
	FBEHJKDI_04777	Type II	not_found	not_found	not_found	OG0004401	accessory	Plasmid/Prophage
	FBEHJKDI_04899	Unknown	not_found	not_found	not_found	OG0004400	accessory	Plasmid
	FBEHJKDI_04926	Type II	not_found	not_found	not_found	OG0005561	accessory	Plasmid
	FBEHJKDI_04934	Type II	not_found	not_found	not_found	OG0005562	accessory	Plasmid
	FBEHJKDI_04981	Type II	not_found	not_found	not_found	OG0007379	accessory	Plasmid
	FBEHJKDI_04990	Type II	CCNGG	99.81 AAI	100.0 AF	OG0005053	accessory	Plasmid
2439-01	FLHKABCG_01740	Type II	GATC	99.64 AAI	100.0 AF	OG0001948	core	-
	FLHKABCG_03062	Type IIG	not_found	not_found	not_found	OG0005486	accessory	-
	FLHKABCG_03458	Type II	not_found	not_found	not_found	OG0005911	accessory	-
	FLHKABCG_04772	Unknown	not_found	not_found	not_found	OG0004400	accessory	Plasmid
2010V-1102	JIPACBCK_00556	Type II	not_found	not_found	not_found	OG0004078	soft-core	-
	JIPACBCK_02451	Type II	not_found	not_found	not_found	OG0004522	accessory	Prophage
	JIPACBCK_03099	Type II	GATC	99.28 AAI	100.0 AF	OG0001948	core	-
	JIPACBCK_04768	Unknown	not_found	not_found	not_found	OG0004400	accessory	-
	JIPACBCK_04819	Type I	CCANNNNNNTTGY	95.32 AAI	100.0 AF	OG0004173	accessory	Prophage
FA2	GFDHONDC_00012	Type I	YCCANNNNNNNTGA	100.0 AAI	100.0 AF	OG0004173	accessory	-
	GFDHONDC_01938	Type I	YCCANNNNNNNTGA	100.0 AAI	100.0 AF	OG0004173	accessory	-
	GFDHONDC_02263	Type II	not_found	not_found	not_found	OG0005911	accessory	-
	GFDHONDC_02390	Type II	GATC	99.28 AAI	100.0 AF	OG0001948	core	-
	GFDHONDC_02978	Type I	not_found	not_found	not_found	OG0004323	accessory	-
GS_MYPK1	MGPCLGPH_02238	Type II	GATC	99.28 AAI	100.0 AF	OG0001948	core	-
	MGPCLGPH_04133	Type I	not_found	not_found	not_found	OG0004323	accessory	-
	MGPCLGPH_04134	Type I	not_found	not_found	not_found	OG0004323	accessory	-
	MGPCLGPH_04784	Unknown	not_found	not_found	not_found	-	-	Plasmid
	MGPCLGPH_04962	Type II	not_found	not_found	not_found	OG0005704	accessory	Plasmid
	MGPCLGPH_05047	Type I	not_found	not_found	not_found	OG0005561	accessory	Plasmid
	MGPCLGPH_05048	Type II	not_found	not_found	not_found	OG0005562	accessory	Plasmid
	MGPCLGPH_05095	Type II	CCNGG	99.39 AAI	99.39 AF	OG0005053	accessory	Plasmid
	MGPCLGPH_05105	Type II	not_found	not_found	not_found	OG0005472	accessory	Plasmid
	MGPCLGPH_05148	Type II	not_found	not_found	not_found	OG0004401	accessory	Plasmid/Prophage
	MGPCLGPH_05172	Unknown	not_found	not_found	not_found	OG0004400	accessory	Plasmid/Prophage
Vb1833	NDKFCEKN_00323	Type II	GATC	99.64 AAI	100.0 AF	OG0001948	core	-
	NDKFCEKN_00715	Type I	RAACNNNNNGTTY	91.59 AAI	99.88 AF	OG0004173	accessory	ICE
	NDKFCEKN_02145	Type II	TGHAYNNNNNTGA	89.48 AAI	99.86 AF	OG0006852	accessory	-
FJV2	CEALAKON_02648	Type II	YGGCCR	100.0 AAI	100.0 AF	OG0004522	accessory	-
	CEALAKON_02778	Type II	GATC	99.28 AAI	100.0 AF	OG0001948	core	-
	CEALAKON_03142	Type I	ACYNNNNNNGTTC	93.64 AAI	100.0 AF	OG0004173	accessory	-
HNV2	PNKENPCP_00322	Type II	GATC	99.28 AAI	100.0 AF	OG0001948	core	-
	PNKENPCP_01745	Type II	not_found	not_found	not_found	OG0005893	accessory	Prophage
	PNKENPCP_04293	Type I	TACNNNNNNTGCG	96.85 AAI	100.0 AF	OG0004173	accessory	-
	PNKENPCP_04701	Unknown	not_found	not_found	not_found	OG0004400	accessory	Plasmid/Prophage
	PNKENPCP_04720	Type II	not_found	not_found	not_found	OG0004401	accessory	Plasmid
HYV1	GHCLFDFO_02717	Type II	GATC	98.57 AAI	100.0 AF	OG0001948	core	-
	GHCLFDFO_04728	Type II	GGCC	91.35 AAI	94.44 AF	OG0004522	accessory	Plasmid/ICE
	GHCLFDFO_04750	Type II	GGCC	89.29 AAI	100.0 AF	OG0004522	accessory	Plasmid/ICE
	GHCLFDFO_04751	Type II	not_found	not_found	not_found	OG0004522	accessory	Plasmid/ICE
ZZV2	PCOIOPMK_00322	Type II	GATC	98.92 AAI	100.0 AF	OG0001948	core	-
	PCOIOPMK_00920	Type II	not_found	not_found	not_found	-	-	Prophage
	PCOIOPMK_04368	Type IIG	not_found	not_found	not_found	OG0005486	accessory	-
ZLV3	BNNJBPMO_00329	Type II	GATC	99.64 AAI	100.0 AF	OG0001948	core	-
	BNNJBPMO_03854	Type II	not_found	not_found	not_found	OG0004522	accessory	-
	BNNJBPMO_03888	Type I	ACAYNNNNGTC	96.65 AAI	100.0 AF	OG0004173	accessory	-
SXV3	IOIGKECE_00337	Type II	GATC	99.28 AAI	100.0 AF	OG0001948	core	-
	IOIGKECE_03178	Type I	ACYNNNNNNGTTC	94.09 AAI	100.0 AF	OG0004173	accessory	-
XWV9	FMCKKBKM_00371	Type II	not_found	not_found	not_found	OG0004522	accessory	Prophage
	FMCKKBKM_02162	Type II	CCNGG	81.67 AAI	96.41 AF	OG0004522	accessory	Prophage
	FMCKKBKM_02794	Type II	GATC	99.28 AAI	100.0 AF	OG0001948	core	-
	FMCKKBKM_04821	Type II	not_found	not_found	not_found	OG0004401	accessory	Plasmid/Prophage
	FMCKKBKM_04844	Unknown	not_found	not_found	not_found	OG0004400	accessory	Plasmid/Prophage
YZOS-03	AONOJJFM_00323	Type II	GATC	99.28 AAI	100.0 AF	OG0001948	core	-
	AONOJJFM_02493	Type III	not_found	not_found	not_found	OG0005528	accessory	ICE/Prophage
	AONOJJFM_02494	Type III	not_found	not_found	not_found	OG0005528	accessory	ICE/Prophage
HLBS-07	MFDPBNJI_00083	Type I	not_found	not_found	not_found	OG0004173	accessory	-
	MFDPBNJI_00084	Type I	ACCNNNNGTTG	93.91 AAI	100.0 AF	OG0004173	accessory	-
	MFDPBNJI_02819	Type II	CAGNNNCTG	99.78 AAI	98.5 AF	OG0004323	accessory	-
	MFDPBNJI_02957	Type II	GATC	100.0 AAI	100.0 AF	OG0001948	core	-
	MFDPBNJI_03181	Type II	not_found	not_found	not_found	OG0005893	accessory	-
HY9901	FJIEOMBA_02302	Type I	GAAYNNNNNNNATGC	98.39 AAI	100.0 AF	OG0004323	accessory	ICE/Prophage
	FJIEOMBA_02308	Type II	not_found	not_found	not_found	OG0005911	accessory	ICE/Prophage
	FJIEOMBA_04445	Type II	GATC	99.28 AAI	100.0 AF	OG0001948	core	-
E110	OBCEOGGC_00029	Type I	TACNNNNNNTGCG	96.85 AAI	100.0 AF	OG0004173	accessory	-
	OBCEOGGC_01929	Type II	GATC	99.28 AAI	100.0 AF	OG0001948	core	-
	OBCEOGGC_02553	Type II	not_found	not_found	not_found	OG0004522	accessory	Prophage
	OBCEOGGC_04711	Unknown	not_found	not_found	not_found	OG0004400	accessory	Plasmid/Prophage
AUSMDU00064140	ONIILOFK_00325	Type II	GATC	99.28 AAI	100.0 AF	OG0001948	core	-
	ONIILOFK_00343	Type I	TTAGNNNNNNCTTG	92.19 AAI	100.0 AF	OG0004173	accessory	-
	ONIILOFK_00689	Type II	GACNNNNTGC	96.49 AAI	100.0 AF	OG0006852	accessory	ICE
	ONIILOFK_02035	Type II	GACNNNNTGC	95.61 AAI	100.0 AF	OG0006852	accessory	-
	ONIILOFK_02910	Type II	not_found	not_found	not_found	OG0004078	soft-core	-
SNU_SP1	KGHINIEE_01438	Type II	GATC	99.28 AAI	100.0 AF	OG0001948	core	-
	KGHINIEE_02204	Type II	not_found	not_found	not_found	OG0004323	accessory	Prophage
	KGHINIEE_03292	Type I	TTAGNNNNNNCTTG	90.57 AAI	100.0 AF	OG0004173	accessory	-
20220413_2	OEPKCEHM_02063	Type II	CCNGG	80.41 AAI	100.0 AF	OG0004522	accessory	Prophage
	OEPKCEHM_02696	Type II	GATC	99.28 AAI	100.0 AF	OG0001948	core	-
V208	LMMJFAII_00325	Type II	GATC	99.28 AAI	100.0 AF	OG0001948	core	-
	LMMJFAII_02499	Type II	not_found	not_found	not_found	OG0005911	accessory	-
	LMMJFAII_02505	Type I	GAAYNNNNNNNATGC	98.39 AAI	100.0 AF	OG0004323	accessory	-
	LMMJFAII_02760	Type I	CNGANNNNNNNTGAY	94.56 AAI	99.28 AF	OG0004173	accessory	ICE/Prophage
	LMMJFAII_03040	Type I	TCANNNNNNNTGGG	100.0 AAI	100.0 AF	OG0004323	accessory	-
	LMMJFAII_03525	Type II	not_found	not_found	not_found	-	-	-
	LMMJFAII_05100	Type I	TCANNNNNNNTGGG	99.61 AAI	83.82 AF	OG0004323	accessory	-
	LMMJFAII_05101	Type I	TCANNNNNNNTGGG	99.64 AAI	100.0 AF	OG0004323	accessory	-
2-1	EJHDDPNK_00366	Type II	not_found	not_found	not_found	OG0004522	accessory	Prophage
	EJHDDPNK_02072	Type II	not_found	not_found	not_found	OG0004522	accessory	Prophage
	EJHDDPNK_02696	Type II	GATC	99.28 AAI	100.0 AF	OG0001948	core	-
	EJHDDPNK_04869	Type II	not_found	not_found	not_found	OG0006637	accessory	Plasmid
	EJHDDPNK_04877	Type II	CCNGG	98.38 AAI	100.0 AF	OG0005053	accessory	Plasmid
	EJHDDPNK_04897	Type II	not_found	not_found	not_found	OG0004401	accessory	Plasmid/Prophage
	EJHDDPNK_04920	Unknown	not_found	not_found	not_found	OG0004400	accessory	Plasmid
Isc1B	BBGMMMGG_00655	Type II	not_found	not_found	not_found	OG0004522	accessory	ICE/Prophage
	BBGMMMGG_02829	Type II	GATC	99.64 AAI	100.0 AF	OG0001948	core	-
	BBGMMMGG_04750	Type I	CAACNNNNGTC	97.71 AAI	100.0 AF	OG0004173	accessory	-
Isc25B	INFLFNHP_00201	Type I	CATNNNNNNNTCTC	94.15 AAI	99.61 AF	OG0004323	accessory	-
	INFLFNHP_00704	Type I	CNGANNNNNNNTGAY	92.92 AAI	98.75 AF	OG0004173	accessory	ICE/Prophage
	INFLFNHP_02758	Type I	CCAGNNNNNNTAA	92.8 AAI	100.0 AF	OG0004173	accessory	-
	INFLFNHP_02774	Type II	GATC	99.64 AAI	100.0 AF	OG0001948	core	-
	INFLFNHP_03382	Type II	not_found	not_found	not_found	OG0007956	accessory	-
	INFLFNHP_03401	Type I	not_found	not_found	not_found	OG0006684	accessory	-
S10	ADDGNILO_02151	Type II	RCCGGY	99.19 AAI	100.0 AF	OG0004522	accessory	Prophage
	ADDGNILO_02782	Type II	GATC	99.28 AAI	100.0 AF	OG0001948	core	-
	ADDGNILO_03159	Type IIG	not_found	not_found	not_found	OG0005486	accessory	-
	ADDGNILO_04892	Unknown	not_found	not_found	not_found	OG0004400	accessory	Plasmid
	ADDGNILO_04910	Type II	not_found	not_found	not_found	OG0004401	accessory	Plasmid/Prophage
I25B	KCHBDEIO_00314	Type I	CATNNNNNNNTCTC	94.15 AAI	99.61 AF	OG0004323	accessory	-
	KCHBDEIO_00817	Type I	CNGANNNNNNNTGAY	92.92 AAI	98.75 AF	OG0004173	accessory	ICE/Prophage
	KCHBDEIO_02898	Type I	CCAGNNNNNNTAA	92.8 AAI	100.0 AF	OG0004173	accessory	-
	KCHBDEIO_02914	Type II	GATC	99.64 AAI	100.0 AF	OG0001948	core	-
	KCHBDEIO_04000	Type II	not_found	not_found	not_found	OG0007956	accessory	-
	KCHBDEIO_04020	Type I	not_found	not_found	not_found	OG0006684	accessory	-
vibrio 3-3-2	IJJHMEJD_00388	Type II	CTTAAG	88.27 AAI	100.0 AF	OG0001948	core	-
	IJJHMEJD_00432	Type II	GATC	99.28 AAI	100.0 AF	-	-	-
vibrio 5-4-1	NFFKNAJO_04563	Type II	not_found	not_found	not_found	OG0001948	core	-
	NFFKNAJO_00567	Type I	ACAYNNNNGTC	96.65 AAI	100.0 AF	OG0004323	accessory	-
	NFFKNAJO_04187	Type I	GATC	99.28 AAI	100.0 AF	OG0004173	accessory	-
vibrio 5-4-2	POPLICBD_02189	Type II	RGAANNNNNNRTGG	91.41 AAI	95.95 AF	OG0001948	core	-
	POPLICBD_00100	Type I	not_found	not_found	not_found	OG0004173	accessory	Prophage
	POPLICBD_02136	Type II	TGGCCA	83.39 AAI	100.0 AF	OG0005893	accessory	-
vibrio 6-1-2	NHPNFCGI_03717	Type II	not_found	not_found	not_found	OG0001948	core	-
	NHPNFCGI_01524	Type II	TTAGNNNNNNCTTG	92.05 AAI	100.0 AF	OG0005893	accessory	-
	NHPNFCGI_01745	Type I	GATC	99.64 AAI	100.0 AF	OG0004173	accessory	Prophage
vibrio 6-4-1	AHKGPCCD_02622	Type II	not_found	not_found	not_found	OG0001948	core	-
	AHKGPCCD_00550	Type III	GAAYNNNNNNNATGC	98.39 AAI	100.0 AF	OG0005528	accessory	-
vibrio 7-1-3	NNDCCIBA_01605	Type II	GTCANNNNNNNTDCT	93.85 AAI	99.8 AF	OG0001948	core	-
	NNDCCIBA_04326	Type I	ACAYNNNNGTC	96.65 AAI	100.0 AF	OG0004173	accessory	-
	NNDCCIBA_02849	Type I	GATC	99.28 AAI	100.0 AF	OG0004173	accessory	-
vibrio 7-5-1	NHGBFFND_00260	Type II	GATC	99.64 AAI	100.0 AF	OG0001948	core	-
	NHGBFFND_04782	Type II	CCNGG	93.17 AAI	100.0 AF	OG0004522	accessory	Plasmid
vibrio 11-1-1	DKCIOPEN_01640	Type II	CACNNNNNNNTGCC	83.07 AAI	99.81 AF	OG0001948	core	-
	DKCIOPEN_02191	Type I	GATC	99.28 AAI	100.0 AF	OG0004173	accessory	-
vibrio 11-2-1	NPBEDKDC_00260	Type II	GAAYNNNNNNNATGC	98.79 AAI	100.0 AF	OG0001948	core	-
	NPBEDKDC_02144	Type I	TTAGNNNNNNCTTG	95.17 AAI	100.0 AF	OG0004173	accessory	-
	NPBEDKDC_02656	Type I	GATC	99.64 AAI	100.0 AF	OG0004323	accessory	-
vibrio 11-2-2	CEMIKDEG_04606	Type II	GAAYNNNNNNNATGC	98.79 AAI	100.0 AF	OG0001948	core	-
	CEMIKDEG_02720	Type I	TTAGNNNNNNCTTG	95.17 AAI	100.0 AF	OG0004173	accessory	-
	CEMIKDEG_02208	Type I	GATC	99.64 AAI	100.0 AF	OG0004323	accessory	-
vibrio 11-4-1	ALAGBBPA_01661	Type II	GAAYNNNNNNNATGC	98.79 AAI	100.0 AF	OG0001948	core	-
	ALAGBBPA_02898	Type I	TTAGNNNNNNCTTG	95.17 AAI	100.0 AF	OG0004173	accessory	-
	ALAGBBPA_02384	Type I	GATC	99.64 AAI	100.0 AF	OG0004323	accessory	-
vibrio 11-4-2	IEOFKAJL_01126	Type II	GAAYNNNNNNNATGC	98.79 AAI	100.0 AF	OG0001948	core	-
	IEOFKAJL_02359	Type I	TTAGNNNNNNCTTG	95.17 AAI	100.0 AF	OG0004173	accessory	-
	IEOFKAJL_01848	Type I	GATC	99.64 AAI	100.0 AF	OG0004323	accessory	-
vibrio 11-4-3	LJEGGBFC_03630	Type II	GAAYNNNNNNNATGC	98.79 AAI	100.0 AF	OG0001948	core	-
	LJEGGBFC_02395	Type I	TTAGNNNNNNCTTG	95.17 AAI	100.0 AF	OG0004173	accessory	-
	LJEGGBFC_02906	Type I	GATC	99.64 AAI	100.0 AF	OG0004323	accessory	-
vibrio 11-6-1	FJPGGHPF_01890	Type II	GAAYNNNNNNNATGC	98.79 AAI	100.0 AF	OG0001948	core	-
	FJPGGHPF_03775	Type I	TTAGNNNNNNCTTG	95.17 AAI	100.0 AF	OG0004173	accessory	-
	FJPGGHPF_04286	Type I	GATC	99.64 AAI	100.0 AF	OG0004323	accessory	-
vibrio 11-6-3	APFBLOIC_00259	Type II	GAAYNNNNNNNATGC	98.79 AAI	100.0 AF	OG0001948	core	-
	APFBLOIC_02144	Type I	TTAGNNNNNNCTTG	95.17 AAI	100.0 AF	OG0004173	accessory	-
	APFBLOIC_02656	Type I	GATC	99.64 AAI	100.0 AF	OG0004323	accessory	-
vibrio 12-1-2	OMOEFEMG_02544	Type II	GAAYNNNNNNNATGC	98.79 AAI	100.0 AF	OG0001948	core	-
	OMOEFEMG_04428	Type I	TTAGNNNNNNCTTG	95.17 AAI	100.0 AF	OG0004173	accessory	-
	OMOEFEMG_01820	Type I	GATC	99.64 AAI	100.0 AF	OG0004323	accessory	-
vibrio 12-1-3	LJGDOCBD_02548	Type II	GAAYNNNNNNNATGC	98.79 AAI	100.0 AF	OG0001948	core	-
	LJGDOCBD_04435	Type I	TTAGNNNNNNCTTG	95.17 AAI	100.0 AF	OG0004173	accessory	-
	LJGDOCBD_01825	Type I	GATC	99.64 AAI	100.0 AF	OG0004323	accessory	-
vibrio 12-2-1	HEPNJCPH_01890	Type II	GAAYNNNNNNNATGC	98.79 AAI	100.0 AF	OG0001948	core	-
	HEPNJCPH_03776	Type I	TTAGNNNNNNCTTG	95.17 AAI	100.0 AF	OG0004173	accessory	-
	HEPNJCPH_04287	Type I	GATC	99.64 AAI	100.0 AF	OG0004323	accessory	-
vibrio 12-2-2	DMNLBGKM_00029	Type II	GAAYNNNNNNNATGC	98.79 AAI	100.0 AF	OG0001948	core	-
	DMNLBGKM_01263	Type I	TTAGNNNNNNCTTG	95.17 AAI	100.0 AF	OG0004173	accessory	-
	DMNLBGKM_00752	Type I	GATC	99.64 AAI	100.0 AF	OG0004323	accessory	-
vibrio 12-2-3	KIKBBLKA_02546	Type II	GAAYNNNNNNNATGC	98.79 AAI	100.0 AF	OG0001948	core	-
	KIKBBLKA_04433	Type I	TTAGNNNNNNCTTG	95.17 AAI	100.0 AF	OG0004173	accessory	-
	KIKBBLKA_01823	Type I	GATC	99.64 AAI	100.0 AF	OG0004323	accessory	-
vibrio 12-3-1	EJLHMNII_01129	Type II	GAAYNNNNNNNATGC	98.79 AAI	100.0 AF	OG0001948	core	-
	EJLHMNII_02365	Type I	TTAGNNNNNNCTTG	95.17 AAI	100.0 AF	OG0004173	accessory	-
	EJLHMNII_01852	Type I	GATC	99.64 AAI	100.0 AF	OG0004323	accessory	-
vibrio 12-3-2	IAKIECPC_04495	Type II	GAAYNNNNNNNATGC	98.79 AAI	100.0 AF	OG0001948	core	-
	IAKIECPC_02612	Type I	TTAGNNNNNNCTTG	95.17 AAI	100.0 AF	OG0004173	accessory	-
	IAKIECPC_02100	Type I	GATC	99.64 AAI	100.0 AF	OG0004323	accessory	-
vibrio 12-4-1	LNEMKFFB_02242	Type II	GAAYNNNNNNNATGC	98.79 AAI	100.0 AF	OG0001948	core	-
	LNEMKFFB_03476	Type I	TTAGNNNNNNCTTG	95.17 AAI	100.0 AF	OG0004173	accessory	-
	LNEMKFFB_02965	Type I	GATC	99.64 AAI	100.0 AF	OG0004323	accessory	-
vibrio 12-6-1	MGNEFDNI_02540	Type II	GAAYNNNNNNNATGC	98.79 AAI	100.0 AF	OG0001948	core	-
	MGNEFDNI_04424	Type I	TTAGNNNNNNCTTG	95.17 AAI	100.0 AF	OG0004173	accessory	-
	MGNEFDNI_01817	Type I	GATC	99.64 AAI	100.0 AF	OG0004323	accessory	-
vibrio 13-1-3	EMBKOIPL_01680	Type II	GATC	99.28 AAI	100.0 AF	OG0001948	core	-
vibrio 13-4-3	PKKKMBLO_01995	Type II	GAAYNNNNNNNATGC	98.79 AAI	100.0 AF	OG0001948	core	-
	PKKKMBLO_00762	Type I	TTAGNNNNNNCTTG	95.17 AAI	100.0 AF	OG0004173	accessory	-
	PKKKMBLO_01272	Type I	GATC	99.64 AAI	100.0 AF	OG0004323	accessory	-
vibrio 14-1-3	PENAHIPN_00066	Type II	TTAGNNNNNNCTTG	92.05 AAI	100.0 AF	OG0001948	core	-
	PENAHIPN_01107	Type III	not_found	not_found	not_found	OG0005528	accessory	Prophage
	PENAHIPN_01086	Type I	not_found	not_found	not_found	OG0004173	accessory	-
vibrio 14-2-3	DEMENMDE_02929	Type II	GAAYNNNNNNNATGC	98.79 AAI	100.0 AF	OG0001948	core	-
	DEMENMDE_01044	Type I	TTAGNNNNNNCTTG	95.17 AAI	100.0 AF	OG0004173	accessory	-
	DEMENMDE_00533	Type I	GATC	99.64 AAI	100.0 AF	OG0004323	accessory	-
vibrio 14-4-3	OHKPBIJA_01995	Type II	GAAYNNNNNNNATGC	98.79 AAI	100.0 AF	OG0001948	core	-
	OHKPBIJA_00762	Type I	TTAGNNNNNNCTTG	95.17 AAI	100.0 AF	OG0004173	accessory	-
	OHKPBIJA_01272	Type I	GATC	99.64 AAI	100.0 AF	OG0004323	accessory	-
vibrio 14-6-2	AHFDLENI_02214	Type II	not_found	not_found	not_found	OG0001948	core	-
	AHFDLENI_01294	Type I	GATC	99.28 AAI	100.0 AF	OG0004323	accessory	-
vibrio 15-1-1	HPFGJIAD_01927	Type II	TTAGNNNNNNCTTG	95.17 AAI	100.0 AF	OG0001948	core	-
	HPFGJIAD_04793	Type II	not_found	not_found	not_found	OG0004522	accessory	Plasmid
	HPFGJIAD_03845	Type I	not_found	not_found	not_found	OG0004173	accessory	-
	HPFGJIAD_02557	Type II	not_found	not_found	not_found	OG0004522	accessory	Prophage
vibrio 15-3-1	BINAOIGN_00029	Type II	GATC	99.28 AAI	100.0 AF	OG0001948	core	-
	BINAOIGN_03876	Type I	not_found	not_found	not_found	OG0004173	accessory	-
	BINAOIGN_00160	Type III	not_found	not_found	not_found	OG0002054	core	-
	BINAOIGN_00576	Type II	not_found	not_found	not_found	OG0004522	accessory	-
vibrio 15-5-3	KNBHLECE_00029	Type II	GAAYNNNNNNNATGC	98.79 AAI	100.0 AF	OG0001948	core	-
	KNBHLECE_01263	Type I	TTAGNNNNNNCTTG	95.17 AAI	100.0 AF	OG0004173	accessory	-
	KNBHLECE_00752	Type I	GATC	99.64 AAI	100.0 AF	OG0004323	accessory	-
vibrio 15-6-2	GKFAEMKO_03930	Type II	not_found	not_found	not_found	OG0001948	core	-
	GKFAEMKO_03681	Type II	not_found	not_found	not_found	OG0008168	accessory	-
	GKFAEMKO_02925	Type I	GATC	99.28 AAI	100.0 AF	OG0004323	accessory	-
vibrio 16-2-2	JPALHBFA_01941	Type II	CAACNNNNGTC	97.71 AAI	100.0 AF	OG0001948	core	-
	JPALHBFA_00838	Type I	not_found	not_found	not_found	OG0004173	accessory	-
	JPALHBFA_03910	Type I	GATC	99.28 AAI	100.0 AF	OG0004173	accessory	-
vibrio 17-1-1	KCLHFBLO_00029	Type II	GAAYNNNNNNNATGC	98.79 AAI	100.0 AF	OG0001948	core	-
	KCLHFBLO_01263	Type I	TTAGNNNNNNCTTG	95.17 AAI	100.0 AF	OG0004173	accessory	-
	KCLHFBLO_00752	Type I	GATC	99.64 AAI	100.0 AF	OG0004323	accessory	-
vibrio 17-2-1	IFMIGOBJ_00267	Type II	CACNNNNNNNTGCC	83.07 AAI	99.81 AF	OG0001948	core	-
	IFMIGOBJ_02817	Type I	GATC	99.28 AAI	100.0 AF	OG0004173	accessory	-
vibrio 17-3-3	JJFJGFDP_02928	Type II	GAAYNNNNNNNATGC	98.79 AAI	100.0 AF	OG0001948	core	-
	JJFJGFDP_01044	Type I	TTAGNNNNNNCTTG	95.17 AAI	100.0 AF	OG0004173	accessory	-
	JJFJGFDP_00533	Type I	GATC	99.64 AAI	100.0 AF	OG0004323	accessory	-
vibrio 17-4-1	PIDFILIO_02542	Type II	GAAYNNNNNNNATGC	98.79 AAI	100.0 AF	OG0001948	core	-
	PIDFILIO_04426	Type I	TTAGNNNNNNCTTG	95.17 AAI	100.0 AF	OG0004173	accessory	-
	PIDFILIO_01819	Type I	GATC	99.64 AAI	100.0 AF	OG0004323	accessory	-
vibrio 17-4-2	NCANGENJ_01659	Type II	GAAYNNNNNNNATGC	98.79 AAI	100.0 AF	OG0001948	core	-
	NCANGENJ_02893	Type I	TTAGNNNNNNCTTG	95.17 AAI	100.0 AF	OG0004173	accessory	-
	NCANGENJ_02382	Type I	GATC	99.64 AAI	100.0 AF	OG0004323	accessory	-
vibrio 18-2-3	AFPKJIEG_01888	Type II	GAAYNNNNNNNATGC	98.79 AAI	100.0 AF	OG0001948	core	-
	AFPKJIEG_03771	Type I	TTAGNNNNNNCTTG	95.17 AAI	100.0 AF	OG0004173	accessory	-
	AFPKJIEG_04282	Type I	GATC	99.64 AAI	100.0 AF	OG0004323	accessory	-
vibrio 18-4-1	GPFKBLCN_01125	Type II	GAAYNNNNNNNATGC	98.79 AAI	100.0 AF	OG0001948	core	-
	GPFKBLCN_02359	Type I	TTAGNNNNNNCTTG	95.17 AAI	100.0 AF	OG0004173	accessory	-
	GPFKBLCN_01848	Type I	GATC	99.64 AAI	100.0 AF	OG0004323	accessory	-
vibrio 18-4-2	BHDHDHGP_02990	Type II	GAAYNNNNNNNATGC	98.79 AAI	100.0 AF	OG0001948	core	-
	BHDHDHGP_01754	Type I	TTAGNNNNNNCTTG	95.17 AAI	100.0 AF	OG0004173	accessory	-
	BHDHDHGP_02266	Type I	GATC	99.64 AAI	100.0 AF	OG0004323	accessory	-
vibrio 18-4-3	BCKBFABI_02542	Type II	GAAYNNNNNNNATGC	98.79 AAI	100.0 AF	OG0001948	core	-
	BCKBFABI_04424	Type I	TTAGNNNNNNCTTG	95.17 AAI	100.0 AF	OG0004173	accessory	-
	BCKBFABI_01819	Type I	GATC	99.64 AAI	100.0 AF	OG0004323	accessory	-
vibrio 18-5-1	KGBBKCEN_01125	Type II	GAAYNNNNNNNATGC	98.79 AAI	100.0 AF	OG0001948	core	-
	KGBBKCEN_02359	Type I	TTAGNNNNNNCTTG	95.17 AAI	100.0 AF	OG0004173	accessory	-
	KGBBKCEN_01848	Type I	GATC	99.64 AAI	100.0 AF	OG0004323	accessory	-
vibrio 18-6-2	EPHOAGFP_00911	Type II	GAAYNNNNNNNATGC	98.79 AAI	100.0 AF	OG0001948	core	-
	EPHOAGFP_02792	Type I	TTAGNNNNNNCTTG	95.17 AAI	100.0 AF	OG0004173	accessory	-
	EPHOAGFP_00188	Type I	GATC	99.64 AAI	100.0 AF	OG0004323	accessory	-
