## Supplementary Table 10 for "A pan-genomic and methylomic analysis reveals a distinct signature in *Vibrio alginolyticus* isolated from wild fish"

### Sheet: MTase
Supplementary Table 10. The distribution of the DNA methyltransferases in different mobile genetic elements (MGEs), including plasmids, integrative and conjugative elements (ICEs), and prophages
Strain	MGEs	Contig	Start	End	Description	Locus_Tag	Overlap_bp
ATCC 33787	Plasmid	NZ_CP013486.1	0	128112	Plasmid_Assembled_Core	AJONKNGL_04962	1662
ATCC 33787	Plasmid	NZ_CP013486.1	0	128112	Plasmid_Assembled_Core	AJONKNGL_04978	639
ATCC 33787	Plasmid	NZ_CP013486.1	0	128112	Plasmid_Assembled_Core	AJONKNGL_05000	6720
ATCC 33787	Plasmid	NZ_CP013487.1	0	286750	Plasmid_Assembled_Core	AJONKNGL_05165	1797
ATCC 33787	Plasmid	NZ_CP013487.1	0	286750	Plasmid_Assembled_Core	AJONKNGL_05173	1191
ATCC 33787	Plasmid	NZ_CP013487.1	0	286750	Plasmid_Assembled_Core	AJONKNGL_05163	1722
K04M5	Plasmid	NZ_CP017901.1	0	294721	Plasmid_Assembled_Core	NLDOEMHC_05042	1260
K04M5	Plasmid	NZ_CP017901.1	0	294721	Plasmid_Assembled_Core	NLDOEMHC_05128	633
K04M5	Plasmid	NZ_CP017901.1	0	294721	Plasmid_Assembled_Core	NLDOEMHC_05176	1404
K04M5	Plasmid	NZ_CP017901.1	0	294721	Plasmid_Assembled_Core	NLDOEMHC_05187	1434
K04M5	Plasmid	NZ_CP017901.1	0	294721	Plasmid_Assembled_Core	NLDOEMHC_05129	1437
K06K5	Plasmid	NZ_CP017909.1	0	291285	Plasmid_Assembled_Core	PAPJAMKM_05040	1260
K06K5	Plasmid	NZ_CP017909.1	0	291285	Plasmid_Assembled_Core	PAPJAMKM_05151	633
K06K5	Plasmid	NZ_CP017909.1	0	291285	Plasmid_Assembled_Core	PAPJAMKM_05152	1437
K06K5	Plasmid	NZ_CP017909.1	0	291285	Plasmid_Assembled_Core	PAPJAMKM_05199	1404
K06K5	Plasmid	NZ_CP017909.1	0	291285	Plasmid_Assembled_Core	PAPJAMKM_05210	1434
K08M3	Plasmid	NZ_CP017915.1	0	300425	Plasmid_Assembled_Core	FHLCDGNN_04998	1260
K08M3	Plasmid	NZ_CP017915.1	0	300425	Plasmid_Assembled_Core	FHLCDGNN_05084	633
K08M3	Plasmid	NZ_CP017915.1	0	300425	Plasmid_Assembled_Core	FHLCDGNN_05085	1437
K08M3	Plasmid	NZ_CP017915.1	0	300425	Plasmid_Assembled_Core	FHLCDGNN_05132	1404
K08M3	Plasmid	NZ_CP017915.1	0	300425	Plasmid_Assembled_Core	FHLCDGNN_05143	1434
K08M3	Plasmid	NZ_CP017915.1	0	300425	Plasmid_Assembled_Core	FHLCDGNN_05173	570
K08M3	Plasmid	NZ_CP017915.1	0	300425	Plasmid_Assembled_Core	FHLCDGNN_05174	327
K04M3	Plasmid	NZ_CP017898.1	0	294086	Plasmid_Assembled_Core	AKNNMEPE_05044	1260
K04M3	Plasmid	NZ_CP017898.1	0	294086	Plasmid_Assembled_Core	AKNNMEPE_05158	633
K04M3	Plasmid	NZ_CP017898.1	0	294086	Plasmid_Assembled_Core	AKNNMEPE_05206	1404
K04M3	Plasmid	NZ_CP017898.1	0	294086	Plasmid_Assembled_Core	AKNNMEPE_05217	1434
K04M3	Plasmid	NZ_CP017898.1	0	294086	Plasmid_Assembled_Core	AKNNMEPE_05159	1437
FDAARGOS_108	Plasmid	NZ_CP014052.1	0	217123	Plasmid_Assembled_Core	HGFANJKL_04885	1518
FDAARGOS_108	Plasmid	NZ_CP014052.1	0	217123	Plasmid_Assembled_Core	HGFANJKL_04914	951
FDAARGOS_108	Plasmid	NZ_CP014052.1	0	217123	Plasmid_Assembled_Core	HGFANJKL_04971	1518
FDAARGOS_108	Plasmid	NZ_CP014052.1	0	217123	Plasmid_Assembled_Core	HGFANJKL_05046	891
K04M1	Plasmid	NZ_CP017893.1	0	267327	Plasmid_Assembled_Core	LKHNPFDA_05015	1260
K04M1	Plasmid	NZ_CP017893.1	0	267327	Plasmid_Assembled_Core	LKHNPFDA_05101	633
K04M1	Plasmid	NZ_CP017893.1	0	267327	Plasmid_Assembled_Core	LKHNPFDA_05102	1437
K04M1	Plasmid	NZ_CP017893.1	0	267327	Plasmid_Assembled_Core	LKHNPFDA_05149	1404
K04M1	Plasmid	NZ_CP017893.1	0	267327	Plasmid_Assembled_Core	LKHNPFDA_05160	1434
K05K4	Plasmid	NZ_CP017904.1	0	289065	Plasmid_Assembled_Core	DFJNNEOB_05004	1260
K05K4	Plasmid	NZ_CP017904.1	0	289065	Plasmid_Assembled_Core	DFJNNEOB_05115	633
K05K4	Plasmid	NZ_CP017904.1	0	289065	Plasmid_Assembled_Core	DFJNNEOB_05116	1437
K05K4	Plasmid	NZ_CP017904.1	0	289065	Plasmid_Assembled_Core	DFJNNEOB_05163	1404
K05K4	Plasmid	NZ_CP017904.1	0	289065	Plasmid_Assembled_Core	DFJNNEOB_05174	1434
2014V-1011	Plasmid	NZ_CP046774.1	0	137319	Plasmid_Assembled_Core	FBEHJKDI_04777	6720
2014V-1011	Plasmid	NZ_CP046774.1	0	137319	Plasmid_Assembled_Core	FBEHJKDI_04899	639
2014V-1011	Plasmid	NZ_CP046773.1	0	131705	Plasmid_Assembled_Core	FBEHJKDI_04926	636
2014V-1011	Plasmid	NZ_CP046773.1	0	131705	Plasmid_Assembled_Core	FBEHJKDI_04934	1428
2014V-1011	Plasmid	NZ_CP046773.1	0	131705	Plasmid_Assembled_Core	FBEHJKDI_04981	885
2014V-1011	Plasmid	NZ_CP046773.1	0	131705	Plasmid_Assembled_Core	FBEHJKDI_04990	1626
2439-01	Plasmid	NZ_CP046807.1	0	142445	Plasmid_Assembled_Core	FLHKABCG_04772	639
GS_MYPK1	Plasmid	NZ_CP054702.1	0	38722	Plasmid_Assembled_Core	MGPCLGPH_04784	597
GS_MYPK1	Plasmid	NZ_CP054703.1	0	266388	Plasmid_Assembled_Core	MGPCLGPH_05047	633
GS_MYPK1	Plasmid	NZ_CP054703.1	0	266388	Plasmid_Assembled_Core	MGPCLGPH_05048	1437
GS_MYPK1	Plasmid	NZ_CP054703.1	0	266388	Plasmid_Assembled_Core	MGPCLGPH_05095	993
GS_MYPK1	Plasmid	NZ_CP054703.1	0	266388	Plasmid_Assembled_Core	MGPCLGPH_05105	1434
GS_MYPK1	Plasmid	NZ_CP054703.1	0	266388	Plasmid_Assembled_Core	MGPCLGPH_04962	1260
GS_MYPK1	Plasmid	NZ_CP054704.1	0	121537	Plasmid_Assembled_Core	MGPCLGPH_05172	486
GS_MYPK1	Plasmid	NZ_CP054704.1	0	121537	Plasmid_Assembled_Core	MGPCLGPH_05148	6720
HNV2	Plasmid	NZ_CP082309.1	0	90854	Plasmid_Assembled_Core	PNKENPCP_04701	597
HNV2	Plasmid	NZ_CP082309.1	0	90854	Plasmid_Assembled_Core	PNKENPCP_04720	6663
HYV1	Plasmid	NZ_CP082312.1	0	40196	Plasmid_Assembled_Core	GHCLFDFO_04728	921
HYV1	Plasmid	NZ_CP082312.1	0	40196	Plasmid_Assembled_Core	GHCLFDFO_04750	423
HYV1	Plasmid	NZ_CP082312.1	0	40196	Plasmid_Assembled_Core	GHCLFDFO_04751	435
XWV9	Plasmid	NZ_CP082321.1	0	93384	Plasmid_Assembled_Core	FMCKKBKM_04844	639
XWV9	Plasmid	NZ_CP082321.1	0	93384	Plasmid_Assembled_Core	FMCKKBKM_04821	6720
E110	Plasmid	NZ_CP098035.1	0	36224	Plasmid_Assembled_Core	OBCEOGGC_04711	624
2-1	Plasmid	NZ_CP119336.1	0	237145	Plasmid_Assembled_Core	EJHDDPNK_04869	1191
2-1	Plasmid	NZ_CP119336.1	0	237145	Plasmid_Assembled_Core	EJHDDPNK_04877	1857
2-1	Plasmid	NZ_CP119337.1	0	93385	Plasmid_Assembled_Core	EJHDDPNK_04920	639
2-1	Plasmid	NZ_CP119337.1	0	93385	Plasmid_Assembled_Core	EJHDDPNK_04897	6720
S10	Plasmid	NZ_CP135970.1	0	129577	Plasmid_Assembled_Core	ADDGNILO_04892	639
S10	Plasmid	NZ_CP135970.1	0	129577	Plasmid_Assembled_Core	ADDGNILO_04910	6720
vibrio 7-5-1	Plasmid	vibrio 1_8_p	0	36012	Plasmid_Assembled_Core	NHGBFFND_04782	1320
vibrio 15-1-1	Plasmid	vibrio 2_16_p	0	27442	Plasmid_Assembled_Core	HPFGJIAD_04793	1713
FDAARGOS_108	ICE	NZ_CP014052.1	115537	142665	ICE_IslandPath_de_novo_2genes	HGFANJKL_04971	1518
FDAARGOS_108	ICE	NZ_CP014053.1	2939956	2985769	ICE_IslandPath_de_novo_3genes	HGFANJKL_02771	1701
FDAARGOS_108	ICE	NZ_CP014053.1	2939956	2985769	ICE_IslandPath_de_novo_3genes	HGFANJKL_02773	1269
Vb1833	ICE	NZ_CP060386.1	716611	758124	ICE_IslandPath_de_novo_2genes	NDKFCEKN_00715	2592
HYV1	ICE	NZ_CP082312.1	3974	38791	ICE_IslandPath_de_novo_2genes	GHCLFDFO_04728	921
HYV1	ICE	NZ_CP082312.1	3974	38791	ICE_IslandPath_de_novo_2genes	GHCLFDFO_04750	423
HYV1	ICE	NZ_CP082312.1	3974	38791	ICE_IslandPath_de_novo_2genes	GHCLFDFO_04751	435
YZOS-03	ICE	NZ_AP023185.1	2609094	2626358	ICE_IslandPath_de_novo_2genes	AONOJJFM_02494	1635
YZOS-03	ICE	NZ_AP023185.1	2609094	2626358	ICE_IslandPath_de_novo_2genes	AONOJJFM_02493	1701
HY9901	ICE	NZ_CP072782.1	676443	710422	ICE_IslandPath_de_novo_2genes	FJIEOMBA_02302	1491
HY9901	ICE	NZ_CP072782.1	676443	710422	ICE_IslandPath_de_novo_2genes	FJIEOMBA_02308	663
AUSMDU00064140	ICE	NZ_CP110670.1	697264	727324	ICE_IslandPath_de_novo_2genes	ONIILOFK_00689	1832
V208	ICE	NZ_CP118930.1	2880791	2910154	ICE_IslandPath_de_novo_2genes	LMMJFAII_02760	1668
Isc1B	ICE	NZ_CP099950.1	692289	718308	ICE_IslandPath_de_novo_2genes	BBGMMMGG_00655	1713
Isc25B	ICE	NZ_CP099951.1	708120	760446	ICE_IslandPath_de_novo_3genes	INFLFNHP_00704	1677
I25B	ICE	NZ_CP129940.1	826527	878854	ICE_IslandPath_de_novo_3genes	KCHBDEIO_00817	1677
ATCC 17749	Prophage	NC_022349.1	1274125	1321950	Phage_intact_PHAGE_vibrio _K139_NC_003313	BMMIDOGP_01194	888
ATCC 33787	Prophage	NZ_CP013486.1	43900	95801	Phage_questionable_PHAGE_Escher_RCS47_NC_042128	AJONKNGL_05000	6720
ATCC 33787	Prophage	NZ_CP013484.1	511211	524866	Phage_incomplete_PHAGE_Salmon_SEN22_NC_028696	AJONKNGL_00497	1401
ATCC 33787	Prophage	NZ_CP013484.1	1335381	1383599	Phage_intact_PHAGE_vibrio _K139_NC_003313	AJONKNGL_01287	1122
ZJ-T	Prophage	NZ_CP016224.1	484136	502107	Phage_incomplete_PHAGE_Escher_500465_1_NC_049342	IJDCEECP_00445	398
ZJ-T	Prophage	NZ_CP016224.1	927069	952036	Phage_incomplete_PHAGE_Entero_P4_NC_001609	IJDCEECP_00889	1566
ZJ-T	Prophage	NZ_CP016224.1	1866409	1893809	Phage_intact_PHAGE_Entero_SfV_NC_003444	IJDCEECP_01720	579
FDAARGOS_108	Prophage	NZ_CP014053.1	2962634	2985906	Phage_incomplete_PHAGE_Escher_500465_1_NC_049342	HGFANJKL_02771	1701
FDAARGOS_108	Prophage	NZ_CP014053.1	2962634	2985906	Phage_incomplete_PHAGE_Escher_500465_1_NC_049342	HGFANJKL_02773	1269
FDAARGOS_114	Prophage	NZ_CP014045.1	1015703	1052063	Phage_intact_PHAGE_vibrio _K139_NC_003313	IEEOBFFP_00969	888
2013V-1302	Prophage	NZ_CP035700.1	3079029	3113902	Phage_intact_PHAGE_vibrio _K139_NC_003313	KMNMNIFC_02861	1341
2014V-1011	Prophage	NZ_CP046774.1	4691	55961	Phage_questionable_PHAGE_Salmon_SJ46_NC_031129	FBEHJKDI_04777	6720
2014V-1011	Prophage	NZ_CP046772.1	816127	853357	Phage_incomplete_PHAGE_Escher_500465_1_NC_049342	FBEHJKDI_00790	1626
2010V-1102	Prophage	NZ_CP046812.1	15465	68194	Phage_incomplete_PHAGE_Salmon_SJ46_NC_031129	JIPACBCK_04819	1542
2010V-1102	Prophage	NZ_CP046814.1	2590785	2627517	Phage_questionable_PHAGE_vibrio _Valm_yong1_NC_049477	JIPACBCK_02451	1536
GS_MYPK1	Prophage	NZ_CP054704.1	167	65694	Phage_intact_PHAGE_Salmon_SJ46_NC_031129	MGPCLGPH_05172	486
GS_MYPK1	Prophage	NZ_CP054704.1	167	65694	Phage_intact_PHAGE_Salmon_SJ46_NC_031129	MGPCLGPH_05148	6720
HNV2	Prophage	NZ_CP082309.1	10070	28585	Phage_incomplete_PHAGE_Aeromo_vB_AsaM_56_NC_019527	PNKENPCP_04701	597
HNV2	Prophage	NZ_CP082307.1	1875120	1900927	Phage_incomplete_PHAGE_Stx2_c_Stx2a_F451_NC_049924	PNKENPCP_01745	858
ZZV2	Prophage	NZ_CP082313.1	955906	986673	Phage_intact_PHAGE_vibrio _Valm_yong1_NC_049477	PCOIOPMK_00920	621
XWV9	Prophage	NZ_CP082321.1	0	57834	Phage_incomplete_PHAGE_Escher_RCS47_NC_042128	FMCKKBKM_04844	639
XWV9	Prophage	NZ_CP082321.1	0	57834	Phage_incomplete_PHAGE_Escher_RCS47_NC_042128	FMCKKBKM_04821	6720
XWV9	Prophage	NZ_CP082319.1	383404	404510	Phage_incomplete_PHAGE_Klebsi_ST13_OXA48phi12.1_NC_049453	FMCKKBKM_00371	1143
XWV9	Prophage	NZ_CP082319.1	2273064	2321996	Phage_questionable_PHAGE_vibrio _Valm_yong1_NC_049477	FMCKKBKM_02162	1341
YZOS-03	Prophage	NZ_AP023185.1	2609000	2633158	Phage_incomplete_PHAGE_Escher_500465_1_NC_049342	AONOJJFM_02494	1635
YZOS-03	Prophage	NZ_AP023185.1	2609000	2633158	Phage_incomplete_PHAGE_Escher_500465_1_NC_049342	AONOJJFM_02493	1701
YZOS-03	Prophage	NZ_AP023185.1	2610630	2633158	Phage_incomplete_PHAGE_Ralsto_RSY1_NC_025115	AONOJJFM_02494	1635
YZOS-03	Prophage	NZ_AP023185.1	2610630	2633158	Phage_incomplete_PHAGE_Ralsto_RSY1_NC_025115	AONOJJFM_02493	1701
HY9901	Prophage	NZ_CP072782.1	681592	710559	Phage_incomplete_PHAGE_Escher_500465_1_NC_049342	FJIEOMBA_02302	1491
HY9901	Prophage	NZ_CP072782.1	681592	710559	Phage_incomplete_PHAGE_Escher_500465_1_NC_049342	FJIEOMBA_02308	663
E110	Prophage	NZ_CP098035.1	880	35579	Phage_intact_PHAGE_Entero_SfV_NC_003444	OBCEOGGC_04711	624
E110	Prophage	NZ_CP098034.1	988398	1033767	Phage_intact_PHAGE_vibrio _K139_NC_003313	OBCEOGGC_02553	1182
SNU_SP1	Prophage	NZ_CP033457.1	2366426	2386440	Phage_incomplete_PHAGE_Klebsi_ST13_OXA48phi12.1_NC_049453	KGHINIEE_02204	2565
20220413_2	Prophage	NZ_CP117994.1	2192072	2245620	Phage_questionable_PHAGE_vibrio _Valm_yong1_NC_049477	OEPKCEHM_02063	1332
V208	Prophage	NZ_CP118930.1	2880653	2900766	Phage_incomplete_PHAGE_Escher_500465_1_NC_049342	LMMJFAII_02760	1668
2-1	Prophage	NZ_CP119337.1	0	21759	Phage_incomplete_PHAGE_Salmon_SJ46_NC_031129	EJHDDPNK_04897	6720
2-1	Prophage	NZ_CP119334.1	385130	405396	Phage_incomplete_PHAGE_Klebsi_ST13_OXA48phi12.1_NC_049453	EJHDDPNK_00366	1179
2-1	Prophage	NZ_CP119334.1	2204968	2253882	Phage_intact_PHAGE_vibrio _K139_NC_003313	EJHDDPNK_02072	1530
Isc1B	Prophage	NZ_CP099950.1	700010	727272	Phage_incomplete_PHAGE_Escher_500465_1_NC_049342	BBGMMMGG_00655	1713
Isc25B	Prophage	NZ_CP099951.1	740403	760583	Phage_incomplete_PHAGE_Escher_500465_1_NC_049342	INFLFNHP_00704	1677
S10	Prophage	NZ_CP135970.1	36759	94590	Phage_incomplete_PHAGE_Salmon_SJ46_NC_031129	ADDGNILO_04910	6720
S10	Prophage	NZ_CP135968.1	2281703	2316044	Phage_intact_PHAGE_vibrio _Valm_yong1_NC_049477	ADDGNILO_02151	1119
I25B	Prophage	NZ_CP129940.1	858811	878991	Phage_incomplete_PHAGE_Escher_500465_1_NC_049342	KCHBDEIO_00817	1677
vibrio 5-4-2	Prophage	vibrio1_4_1	105984	129196	Phage_incomplete_PHAGE_Escher_500465_1_NC_049342	POPLICBD_00100	1707
vibrio 6-1-2	Prophage	vibrio1_5_1	82553	107619	Phage_incomplete_PHAGE_Escher_500465_1_NC_049342	NHPNFCGI_01745	2040
vibrio 15-1-1	Prophage	vibrio2_16_1	978021	1022425	Phage_intact_PHAGE_vibrio _K139_NC_003313	HPFGJIAD_02557	1026
vibrio 14-1-3	Prophage	vibrio2_9_1	1173652	1203585	Phage_incomplete_PHAGE_Escher_500465_1_NC_049342	PENAHIPN_01107	903
