## Supplementary Table 12 for "A pan-genomic and methylomic analysis reveals a distinct signature in *Vibrio alginolyticus* isolated from wild fish"

### Sheet: Sheet1
Supplementary Table 12. The methyltransferase–motif pairs across the strains isolated in this study
Strain	Gene ID/methylase	Motif
vibrio 3-3-2	IJJHMEJD_00388	GATC
	IJJHMEJD_00432	CTTAAG
vibrio 5-4-1	NFFKNAJO_04563	GATC
vibrio 5-4-2	POPLICBD_02189	GATC
	POPLICBD_00100	CRTANNNNNNNTCC
	POPLICBD_02136	TGGCCA
vibrio 6-1-2	NHPNFCGI_03717	GATC
vibrio 6-4-1	AHKGPCCD_02622	GATC
vibrio 7-1-3	NNDCCIBA_01605	GATC
vibrio 7-5-1	NHGBFFND_00260	GATC
	NHGBFFND_04782	CCNGG
vibrio 11-1-1	DKCIOPEN_01640	GATC
vibrio 11-2-1	NPBEDKDC_00260	GATC
vibrio 11-2-2	CEMIKDEG_04606	GATC
vibrio 11-4-1	ALAGBBPA_01661	GATC
vibrio 11-4-2	IEOFKAJL_01126	GATC
vibrio 11-4-3	LJEGGBFC_03630	GATC
vibrio 11-6-1	FJPGGHPF_01890	GATC
vibrio 11-6-3	APFBLOIC_00259	GATC
vibrio 12-1-2	OMOEFEMG_02544	GATC
vibrio 12-1-3	LJGDOCBD_02548	GATC
vibrio 12-2-1	HEPNJCPH_01890	GATC
vibrio 12-2-2	DMNLBGKM_00029	GATC
vibrio 12-2-3	KIKBBLKA_02546	GATC
vibrio 12-3-1	EJLHMNII_01129	GATC
vibrio 12-3-2	IAKIECPC_04495	GATC
vibrio 12-4-1	LNEMKFFB_02242	GATC
vibrio 12-6-1	MGNEFDNI_02540	GATC
vibrio 13-1-3	EMBKOIPL_01680	GATC
vibrio 13-4-3	PKKKMBLO_01995	GATC
vibrio 14-1-3	PENAHIPN_00066	GATC
	PENAHIPN_01107	CACAG
vibrio 14-2-3	DEMENMDE_02929	GATC
vibrio 14-4-3	OHKPBIJA_01995	GATC
vibrio 14-6-2	AHFDLENI_02214	GATC
vibrio 15-1-1	HPFGJIAD_01927	GATC
	HPFGJIAD_04793	CCWGG
vibrio 15-3-1	BINAOIGN_00029	GATC
	BINAOIGN_03876	CAACNNNNGTC
vibrio 15-5-3	KNBHLECE_00029	GATC
vibrio 15-6-2	GKFAEMKO_03930	GATC
	GKFAEMKO_03681	CGTCAG
vibrio 16-2-2	JPALHBFA_01941	GATC
vibrio 17-1-1	KCLHFBLO_00029	GATC
vibrio 17-2-1	IFMIGOBJ_00267	GATC
vibrio 17-3-3	JJFJGFDP_02928	GATC
vibrio 17-4-1	PIDFILIO_02542	GATC
vibrio 17-4-2	NCANGENJ_01659	GATC
vibrio 18-2-3	AFPKJIEG_01888	GATC
vibrio 18-4-1	GPFKBLCN_01125	GATC
vibrio 18-4-2	BHDHDHGP_02990	GATC
vibrio 18-4-3	BCKBFABI_02542	GATC
vibrio 18-5-1	KGBBKCEN_01125	GATC
vibrio 18-6-2	EPHOAGFP_00911	GATC
