## Supplementary Table 13 for "A pan-genomic and methylomic analysis reveals a distinct signature in *Vibrio alginolyticus* isolated from wild fish"

### Sheet: Sheet1
Supplementary Table 13. The motif enrichment in the coding regions (CDS) of AMR genes
Strain name	AMR gene name	Motif type	Gene region length	Gene region hits	Genome total length	Genome total hits	Enrichment fold	Fisher P Value
vibrio 3-3-2	adeF	GATC	3153	16	5173097	17333	1.515	0.119013
vibrio 3-3-2	adeF	GATC	3141	15	5173097	17333	1.4256	0.162559
vibrio 3-3-2	TxR	GATC	954	5	5173097	17333	1.5644	0.259182
vibrio 3-3-2	vanT_gene_in_vanG_cluster	GATC	1086	1	5173097	17333	0.2748	0.282398
vibrio 3-3-2	Escherichia_coli_parE_conferring_resistance_to_fluoroquinolones	CTTAAG	1881	1	5173097	958	2.8727	0.294209
vibrio 3-3-2	Escherichia_coli_parE_conferring_resistance_to_fluoroquinolones	GATC	1881	9	5173097	17333	1.4282	0.310871
vibrio 3-3-2	qacG	GATC	357	2	5173097	17333	1.6721	0.336108
vibrio 3-3-2	adeF	GATC	3096	13	5173097	17333	1.2534	0.432678
vibrio 3-3-2	adeF	CTTAAG	3153	1	5173097	958	1.7134	0.442411
vibrio 3-3-2	CRP	GATC	633	2	5173097	17333	0.943	1
vibrio 11-1-1	adeF	GATC	3153	16	5153446	17409	1.5026	0.120585
vibrio 11-1-1	Escherichia_coli_parE_conferring_resistance_to_fluoroquinolones	YAGNNNNNNCTCG	1881	1	5153446	367	7.4829	0.125396
vibrio 11-1-1	adeF	YAGNNNNNNCTCG	3153	1	5153446	367	4.463	0.201177
vibrio 11-1-1	adeF	GATC	3141	14	5153446	17409	1.3197	0.279236
vibrio 11-1-1	vanT_gene_in_vanG_cluster	GATC	1086	1	5153446	17409	0.2725	0.283772
vibrio 11-1-1	qacG	GATC	357	2	5153446	17409	1.6585	0.339665
vibrio 11-1-1	adeF	GATC	3096	12	5153446	17409	1.1475	0.639381
vibrio 11-1-1	Escherichia_coli_parE_conferring_resistance_to_fluoroquinolones	GATC	1881	7	5153446	17409	1.1017	0.69042
vibrio 11-1-1	CRP	GATC	633	2	5153446	17409	0.9353	1
vibrio 11-2-1	vanT_gene_in_vanG_cluster	GNNGANNNNNNNNTTGG	1086	1	5277424	526	9.2543	0.102604
vibrio 11-2-1	qacG	GATC	357	3	5277424	17556	2.5264	0.117538
vibrio 11-2-1	adeF	GATC	3141	15	5277424	17556	1.4359	0.160092
vibrio 11-2-1	adeF	GATC	3153	15	5277424	17556	1.4305	0.161377
vibrio 11-2-1	Escherichia_coli_parE_conferring_resistance_to_fluoroquinolones	GATC	1881	9	5277424	17556	1.4385	0.231213
vibrio 11-2-1	vanT_gene_in_vanG_cluster	GATC	1086	1	5277424	17556	0.2768	0.28129
vibrio 11-2-1	adeF	GATC	3096	12	5277424	17556	1.1652	0.531491
vibrio 11-2-1	CRP	GATC	633	2	5277424	17556	0.9498	1
vibrio 11-2-1	qacG	GGNAYNNNNNNNRTGG	357	1	5277424	209	71.0659	0.0140394
vibrio 11-2-2	adeF	GGNAYNNNNNNNRTGG	3096	1	5277431	192	8.9194	0.106556
vibrio 11-2-2	adeF	GGNAYNNNNNNNRTGG	3141	1	5277431	192	8.7915	0.108018
vibrio 11-2-2	qacG	GATC	357	3	5277431	17558	2.5261	0.117567
vibrio 11-2-2	adeF	GATC	3141	15	5277431	17558	1.4358	0.160129
vibrio 11-2-2	adeF	GATC	3153	15	5277431	17558	1.4303	0.161416
vibrio 11-2-2	adeF	GNNGANNNNNNNNTTGG	3141	1	5277431	435	3.8691	0.228169
vibrio 11-2-2	Escherichia_coli_parE_conferring_resistance_to_fluoroquinolones	GATC	1881	9	5277431	17558	1.4384	0.231266
vibrio 11-2-2	vanT_gene_in_vanG_cluster	GATC	1086	1	5277431	17558	0.2767	0.281307
vibrio 11-2-2	adeF	GATC	3096	12	5277431	17558	1.1651	0.531531
vibrio 11-2-2	CRP	GATC	633	2	5277431	17558	0.9497	1
vibrio 11-4-1	adeF	GGNAYNNNNNNNRTGG	3096	1	5277446	193	8.8729	0.10708
vibrio 11-4-1	adeF	GGNAYNNNNNNNRTGG	3141	1	5277446	193	8.7457	0.108549
vibrio 11-4-1	qacG	GATC	357	3	5277446	17559	2.5259	0.117581
vibrio 11-4-1	adeF	GATC	3141	15	5277446	17559	1.4357	0.160146
vibrio 11-4-1	adeF	GATC	3153	15	5277446	17559	1.4302	0.161434
vibrio 11-4-1	Escherichia_coli_parE_conferring_resistance_to_fluoroquinolones	GATC	1881	9	5277446	17559	1.4383	0.231291
vibrio 11-4-1	adeF	GNNGANNNNNNNNTTGG	3141	1	5277446	445	3.7819	0.23275
vibrio 11-4-1	vanT_gene_in_vanG_cluster	GATC	1086	1	5277446	17559	0.2767	0.281315
vibrio 11-4-1	adeF	GATC	3096	12	5277446	17559	1.1651	0.53155
vibrio 11-4-1	CRP	GATC	633	2	5277446	17559	0.9496	1
vibrio 11-4-2	adeF	GGNAYNNNNNNNRTGG	3096	1	5277430	197	8.6918	0.109174
vibrio 11-4-2	qacG	GATC	357	3	5277430	17561	2.5256	0.117611
vibrio 11-4-2	adeF	GATC	3141	15	5277430	17561	1.4355	0.160185
vibrio 11-4-2	adeF	GATC	3153	15	5277430	17561	1.4301	0.161475
vibrio 11-4-2	Escherichia_coli_parE_conferring_resistance_to_fluoroquinolones	GATC	1881	9	5277430	17561	1.4381	0.231345
vibrio 11-4-2	vanT_gene_in_vanG_cluster	GATC	1086	1	5277430	17561	0.2767	0.281333
vibrio 11-4-2	adeF	GATC	3096	12	5277430	17561	1.1649	0.531592
vibrio 11-4-2	CRP	GATC	633	2	5277430	17561	0.9495	1
vibrio 11-4-3	vanT_gene_in_vanG_cluster	GNNGANNNNNNNNTTGG	1086	1	5277436	490	9.9356	0.0959297
vibrio 11-4-3	adeF	GGNAYNNNNNNNRTGG	3141	1	5277436	203	8.3128	0.113841
vibrio 11-4-3	qacG	GATC	357	3	5277436	17556	2.5264	0.117538
vibrio 11-4-3	adeF	GATC	3141	15	5277436	17556	1.4359	0.160091
vibrio 11-4-3	adeF	GATC	3153	15	5277436	17556	1.4305	0.161376
vibrio 11-4-3	Escherichia_coli_parE_conferring_resistance_to_fluoroquinolones	GATC	1881	9	5277436	17556	1.4385	0.231212
vibrio 11-4-3	adeF	GNNGANNNNNNNNTTGG	3141	1	5277436	490	3.4339	0.253035
vibrio 11-4-3	vanT_gene_in_vanG_cluster	GATC	1086	1	5277436	17556	0.2768	0.28129
vibrio 11-4-3	adeF	GATC	3096	12	5277436	17556	1.1653	0.53149
vibrio 11-4-3	CRP	GATC	633	2	5277436	17556	0.9498	1
vibrio 11-4-3	qacG	GGNAYNNNNNNNRTGG	357	1	5277436	203	73.1769	0.0136391
vibrio 11-6-1	vanT_gene_in_vanG_cluster	GNNGANNNNNNNNTTGG	1086	1	5284403	525	9.2842	0.102291
vibrio 11-6-1	qacG	GATC	357	3	5284403	17569	2.5278	0.11739
vibrio 11-6-1	adeF	GATC	3141	15	5284403	17569	1.4368	0.159902
vibrio 11-6-1	adeF	GATC	3153	15	5284403	17569	1.4313	0.161177
vibrio 11-6-1	Escherichia_coli_parE_conferring_resistance_to_fluoroquinolones	GATC	1881	9	5284403	17569	1.4394	0.230943
vibrio 11-6-1	vanT_gene_in_vanG_cluster	GATC	1086	1	5284403	17569	0.2769	0.281205
vibrio 11-6-1	adeF	GATC	3141	12	5284403	17569	1.1492	0.639141
vibrio 11-6-1	CRP	GATC	633	2	5284403	17569	0.9503	1
vibrio 11-6-1	qacG	GGNAYNNNNNNNRTGG	357	1	5284403	209	71.1599	0.014021
vibrio 11-6-3	vanT_gene_in_vanG_cluster	GNNGANNNNNNNNTTGG	1086	1	5277425	492	9.8951	0.0963019
vibrio 11-6-3	adeF	GGNAYNNNNNNNRTGG	3141	1	5277425	202	8.3541	0.113313
vibrio 11-6-3	qacG	GATC	357	3	5277425	17553	2.5268	0.117495
vibrio 11-6-3	adeF	GATC	3141	15	5277425	17553	1.4362	0.160035
vibrio 11-6-3	adeF	GATC	3153	15	5277425	17553	1.4307	0.161318
vibrio 11-6-3	Escherichia_coli_parE_conferring_resistance_to_fluoroquinolones	GATC	1881	9	5277425	17553	1.4388	0.231134
vibrio 11-6-3	adeF	GNNGANNNNNNNNTTGG	3141	1	5277425	492	3.4199	0.253924
vibrio 11-6-3	vanT_gene_in_vanG_cluster	GATC	1086	1	5277425	17553	0.2768	0.281265
vibrio 11-6-3	adeF	GATC	3096	12	5277425	17553	1.1654	0.53143
vibrio 11-6-3	CRP	GATC	633	2	5277425	17553	0.9499	1
vibrio 11-6-3	qacG	GGNAYNNNNNNNRTGG	357	1	5277425	202	73.5408	0.0135724
vibrio 12-1-2	vanT_gene_in_vanG_cluster	GNNGANNNNNNNNTTGG	1086	1	5277449	487	9.997	0.095371
vibrio 12-1-2	adeF	GGNAYNNNNNNNRTGG	3141	1	5277449	202	8.3541	0.113313
vibrio 12-1-2	qacG	GATC	357	3	5277449	17552	2.5269	0.117479
vibrio 12-1-2	adeF	GATC	3141	15	5277449	17552	1.4363	0.160015
vibrio 12-1-2	adeF	GATC	3153	15	5277449	17552	1.4308	0.161297
vibrio 12-1-2	Escherichia_coli_parE_conferring_resistance_to_fluoroquinolones	GATC	1881	9	5277449	17552	1.4389	0.231105
vibrio 12-1-2	adeF	GNNGANNNNNNNNTTGG	3141	1	5277449	487	3.4551	0.251699
vibrio 12-1-2	vanT_gene_in_vanG_cluster	GATC	1086	1	5277449	17552	0.2768	0.281256
vibrio 12-1-2	adeF	GATC	3096	12	5277449	17552	1.1655	0.531408
vibrio 12-1-2	CRP	GATC	633	2	5277449	17552	0.95	1
vibrio 12-1-2	qacG	GGNAYNNNNNNNRTGG	357	1	5277449	202	73.5411	0.0135723
vibrio 12-1-3	vanT_gene_in_vanG_cluster	GNNGANNNNNNNNTTGG	1086	1	5277419	497	9.7954	0.0972316
vibrio 12-1-3	adeF	GGNAYNNNNNNNRTGG	3141	1	5277419	203	8.3127	0.113841
vibrio 12-1-3	qacG	GATC	357	3	5277419	17550	2.5272	0.117451
vibrio 12-1-3	adeF	GATC	3141	15	5277419	17550	1.4364	0.15998
vibrio 12-1-3	adeF	GATC	3153	15	5277419	17550	1.4309	0.16126
vibrio 12-1-3	Escherichia_coli_parE_conferring_resistance_to_fluoroquinolones	GATC	1881	9	5277419	17550	1.439	0.231055
vibrio 12-1-3	adeF	GNNGANNNNNNNNTTGG	3141	1	5277419	497	3.3854	0.256142
vibrio 12-1-3	vanT_gene_in_vanG_cluster	GATC	1086	1	5277419	17550	0.2769	0.28124
vibrio 12-1-3	adeF	GATC	3096	12	5277419	17550	1.1656	0.531369
vibrio 12-1-3	CRP	GATC	633	2	5277419	17550	0.9501	1
vibrio 12-1-3	qacG	GGNAYNNNNNNNRTGG	357	1	5277419	203	73.1767	0.0136391
vibrio 12-2-1	vanT_gene_in_vanG_cluster	GNNGANNNNNNNNTTGG	1086	1	5277433	522	9.3254	0.101865
vibrio 12-2-1	qacG	GATC	357	3	5277433	17545	2.5279	0.117378
vibrio 12-2-1	adeF	GATC	3141	15	5277433	17545	1.4368	0.159886
vibrio 12-2-1	adeF	GATC	3153	15	5277433	17545	1.4314	0.161161
vibrio 12-2-1	Escherichia_coli_parE_conferring_resistance_to_fluoroquinolones	GATC	1881	9	5277433	17545	1.4394	0.230921
vibrio 12-2-1	vanT_gene_in_vanG_cluster	GATC	1086	1	5277433	17545	0.2769	0.281198
vibrio 12-2-1	adeF	GATC	3096	12	5277433	17545	1.166	0.531267
vibrio 12-2-1	CRP	GATC	633	2	5277433	17545	0.9504	1
vibrio 12-2-1	qacG	GGNAYNNNNNNNRTGG	357	1	5277433	209	71.066	0.0140394
vibrio 5-4-1	adeF	GATC	3153	17	5231323	17597	1.6035	0.0619039
vibrio 5-4-1	Escherichia_coli_parE_conferring_resistance_to_fluoroquinolones	TTAYNNNNNNGTTC	1881	1	5231323	203	13.7631	0.0704049
vibrio 5-4-1	adeF	GCTANNNNNNTGAR	3096	1	5231323	182	9.3299	0.102143
vibrio 5-4-1	qacG	GATC	357	3	5231323	17597	2.4984	0.120403
vibrio 5-4-1	TxR	GATC	954	5	5231323	17597	1.5583	0.260914
vibrio 5-4-1	adeF	GATC	3141	14	5231323	17597	1.3253	0.277621
vibrio 5-4-1	vanT_gene_in_vanG_cluster	GATC	1086	1	5231323	17597	0.2737	0.283043
vibrio 5-4-1	Escherichia_coli_parE_conferring_resistance_to_fluoroquinolones	GATC	1881	9	5231323	17597	1.4226	0.311805
vibrio 5-4-1	adeF	GATC	3096	12	5231323	17597	1.1524	0.535705
vibrio 5-4-1	CRP	GATC	633	2	5231323	17597	0.9393	1
vibrio 5-4-1	adeF	TTAYNNNNNNGTTC	3096	2	5231323	197	17.32	0.00626171
vibrio 5-4-1	CRP	GCTANNNNNNTGAR	633	1	5231323	182	45.6538	0.0217833
vibrio 5-4-1	CARB-42	GCTANNNNNNTGAR	852	1	5231323	164	37.6629	0.0263588
vibrio 5-4-2	adeF	GATC	3141	15	5099815	17175	1.4184	0.164451
vibrio 5-4-2	adeF	GATC	3153	15	5099815	17175	1.413	0.165941
vibrio 5-4-2	adeF	CRTANNNNNNNTCC	3096	1	5099815	305	5.4152	0.16908
vibrio 5-4-2	vanT_gene_in_vanG_cluster	GATC	1086	1	5099815	17175	0.2734	0.283242
vibrio 5-4-2	Escherichia_coli_parE_conferring_resistance_to_fluoroquinolones	GATC	1881	9	5099815	17175	1.421	0.312094
vibrio 5-4-2	qacG	GATC	357	2	5099815	17175	1.6636	0.338327
vibrio 5-4-2	adeF	TGGCCA	3096	1	5099815	1094	1.5062	0.485428
vibrio 5-4-2	adeF	GATC	3096	12	5099815	17175	1.151	0.536182
vibrio 5-4-2	CRP	GATC	633	2	5099815	17175	0.9382	1
vibrio 5-4-2	adeF	TGGCCA	3153	3	5099815	1094	4.4449	0.0312663
vibrio 6-1-2	adeF	GATC	3153	15	5205843	17573	1.4097	0.166884
vibrio 6-1-2	qacG	CMGCKG	357	1	5205843	3408	4.2798	0.208475
vibrio 6-1-2	vanT_gene_in_vanG_cluster	GATC	1086	1	5205843	17573	0.2727	0.283643
vibrio 6-1-2	qacG	GATC	357	2	5205843	17573	1.6597	0.339343
vibrio 6-1-2	Escherichia_coli_parE_conferring_resistance_to_fluoroquinolones	CMGCKG	1881	2	5205843	3408	1.6245	0.348731
vibrio 6-1-2	Escherichia_coli_parE_conferring_resistance_to_fluoroquinolones	GATC	1881	8	5205843	17573	1.26	0.42737
vibrio 6-1-2	CARB-42	CMGCKG	852	1	5205843	3408	1.7931	0.427641
vibrio 6-1-2	adeF	GATC	3096	13	5205843	17573	1.2441	0.43445
vibrio 6-1-2	adeF	CMGCKG	3096	3	5205843	3408	1.4806	0.46217
vibrio 6-1-2	adeF	CMGCKG	3153	3	5205843	3408	1.4538	0.467447
vibrio 6-1-2	adeF	GATC	3141	12	5205843	17573	1.1319	0.641995
vibrio 6-1-2	adeF	CMGCKG	3141	1	5205843	3408	0.4862	0.729374
vibrio 6-1-2	CRP	GATC	633	2	5205843	17573	0.936	1
vibrio 6-4-1	adeF	GATC	3153	16	5269754	17755	1.5066	0.120051
vibrio 6-4-1	vanT_gene_in_vanG_cluster	GATC	1086	1	5269754	17755	0.2733	0.283317
vibrio 6-4-1	Escherichia_coli_parE_conferring_resistance_to_fluoroquinolones	GATC	1881	9	5269754	17755	1.4203	0.312204
vibrio 6-4-1	qacG	GATC	357	2	5269754	17755	1.6628	0.338516
vibrio 6-4-1	adeF	GATC	3141	11	5269754	17755	1.0395	0.876695
vibrio 6-4-1	adeF	GATC	3141	11	5269754	17755	1.0395	0.876695
vibrio 6-4-1	CRP	GATC	633	2	5269754	17755	0.9378	1
vibrio 7-1-3	TxR	CGCANNNNNNNTAC	954	1	5141079	304	17.7821	0.0548564
vibrio 7-1-3	adeF	GCTANNNNNNTGAR	3096	1	5141079	180	9.2713	0.10276
vibrio 7-1-3	Escherichia_coli_parE_conferring_resistance_to_fluoroquinolones	CGCANNNNNNNTAC	1881	1	5141079	304	9.017	0.105285
vibrio 7-1-3	qacG	GATC	357	3	5141079	17343	2.4913	0.12115
vibrio 7-1-3	adeF	GATC	3141	15	5141079	17343	1.416	0.165098
vibrio 7-1-3	adeF	CGCANNNNNNNTAC	3153	1	5141079	304	5.378	0.170145
vibrio 7-1-3	TxR	GATC	954	5	5141079	17343	1.5538	0.26219
vibrio 7-1-3	adeF	GATC	3153	14	5141079	17343	1.3165	0.280197
vibrio 7-1-3	vanT_gene_in_vanG_cluster	GATC	1086	1	5141079	17343	0.2729	0.283529
vibrio 7-1-3	Escherichia_coli_parE_conferring_resistance_to_fluoroquinolones	GATC	1881	8	5141079	17343	1.2609	0.427079
vibrio 7-1-3	adeF	GATC	3096	11	5141079	17343	1.0533	0.757046
vibrio 7-1-3	CRP	GATC	633	2	5141079	17343	0.9366	1
vibrio 7-1-3	CRP	GCTANNNNNNTGAR	633	1	5141079	180	45.3674	0.0219206
vibrio 7-1-3	CARB-42	GCTANNNNNNTGAR	852	1	5141079	171	35.489	0.0279438
vibrio 7-5-1	adeF	CCNGG	3153	7	5171027	5488	2.0933	0.0539327
vibrio 7-5-1	adeF	GATC	3153	15	5171027	17366	1.417	0.164841
vibrio 7-5-1	vanT_gene_in_vanG_cluster	GATC	1086	1	5171027	17366	0.2741	0.282773
vibrio 7-5-1	vanT_gene_in_vanG_cluster	CCNGG	1086	2	5171027	5488	1.7355	0.320202
vibrio 7-5-1	qacG	GATC	357	2	5171027	17366	1.6682	0.337107
vibrio 7-5-1	Escherichia_coli_parE_conferring_resistance_to_fluoroquinolones	GATC	1881	8	5171027	17366	1.2665	0.425121
vibrio 7-5-1	adeF	GATC	3096	13	5171027	17366	1.2505	0.433198
vibrio 7-5-1	Escherichia_coli_parE_conferring_resistance_to_fluoroquinolones	CCNGG	1881	3	5171027	5488	1.5031	0.457965
vibrio 7-5-1	CRP	CCNGG	633	1	5171027	5488	1.4886	0.489416
vibrio 7-5-1	adeF	CCNGG	3141	4	5171027	5488	1.2001	0.581452
vibrio 7-5-1	CARB-42	CCNGG	852	1	5171027	5488	1.1059	0.595369
vibrio 7-5-1	adeF	GATC	3141	12	5171027	17366	1.1377	0.64094
vibrio 7-5-1	CRP	GATC	633	2	5171027	17366	0.9408	1
vibrio 7-5-1	adeF	CCNGG	3096	7	5171027	5488	2.1318	0.0498829
vibrio 12-2-2	qacG	GATC	357	3	5277420	17568	2.5246	0.117713
vibrio 12-2-2	adeF	GGNAYNNNNNNNRTGG	3096	1	5277420	227	7.538	0.12472
vibrio 12-2-2	adeF	GGNAYNNNNNNNRTGG	3141	1	5277420	227	7.43	0.126414
vibrio 12-2-2	adeF	GATC	3141	15	5277420	17568	1.4349	0.160317
vibrio 12-2-2	adeF	GATC	3153	15	5277420	17568	1.4295	0.161614
vibrio 12-2-2	Escherichia_coli_parE_conferring_resistance_to_fluoroquinolones	GATC	1881	9	5277420	17568	1.4375	0.231532
vibrio 12-2-2	adeF	GNNGANNNNNNNNTTGG	3141	1	5277420	447	3.765	0.233664
vibrio 12-2-2	vanT_gene_in_vanG_cluster	GATC	1086	1	5277420	17568	0.2766	0.281392
vibrio 12-2-2	adeF	GATC	3096	12	5277420	17568	1.1645	0.531736
vibrio 12-2-2	CRP	GATC	633	2	5277420	17568	0.9491	1
vibrio 14-2-3	qacG	GATC	357	3	5277416	17575	2.5236	0.117815
vibrio 14-2-3	adeF	GGNAYNNNNNNNRTGG	3096	1	5277416	226	7.5715	0.124206
vibrio 14-2-3	adeF	GGNAYNNNNNNNRTGG	3141	1	5277416	226	7.463	0.125894
vibrio 14-2-3	adeF	GATC	3141	15	5277416	17575	1.4344	0.16045
vibrio 14-2-3	adeF	GATC	3153	15	5277416	17575	1.4289	0.161753
vibrio 14-2-3	adeF	GNNGANNNNNNNNTTGG	3141	1	5277416	444	3.7905	0.232294
vibrio 14-2-3	adeF	GNNGANNNNNNNNTTGG	3153	1	5277416	444	3.776	0.233069
vibrio 14-2-3	vanT_gene_in_vanG_cluster	GATC	1086	1	5277416	17575	0.2765	0.281452
vibrio 14-2-3	Escherichia_coli_parE_conferring_resistance_to_fluoroquinolones	GATC	1881	9	5277416	17575	1.437	0.309516
vibrio 14-2-3	adeF	GATC	3096	12	5277416	17575	1.164	0.53188
vibrio 14-2-3	CRP	GATC	633	2	5277416	17575	0.9487	1
vibrio 14-4-3	vanT_gene_in_vanG_cluster	GNNGANNNNNNNNTTGG	1086	1	5277417	493	9.875	0.096488
vibrio 14-4-3	qacG	GATC	357	3	5277417	17561	2.5256	0.117612
vibrio 14-4-3	adeF	GGNAYNNNNNNNRTGG	3141	1	5277417	238	7.0851	0.132116
vibrio 14-4-3	adeF	GATC	3141	15	5277417	17561	1.4355	0.160186
vibrio 14-4-3	adeF	GATC	3153	15	5277417	17561	1.43	0.161476
vibrio 14-4-3	Escherichia_coli_parE_conferring_resistance_to_fluoroquinolones	GATC	1881	9	5277417	17561	1.4381	0.231346
vibrio 14-4-3	adeF	GNNGANNNNNNNNTTGG	3141	1	5277417	493	3.4129	0.254368
vibrio 14-4-3	vanT_gene_in_vanG_cluster	GATC	1086	1	5277417	17561	0.2767	0.281333
vibrio 14-4-3	adeF	GATC	3096	12	5277417	17561	1.1649	0.531593
vibrio 14-4-3	CRP	GATC	633	2	5277417	17561	0.9495	1
vibrio 14-4-3	qacG	GGNAYNNNNNNNRTGG	357	1	5277417	238	62.37	0.0159719
vibrio 14-6-2	Escherichia_coli_parE_conferring_resistance_to_fluoroquinolones	AAAGNNNNNNNTGAG	1881	1	5287942	204	13.8435	0.0700088
vibrio 14-6-2	adeF	GATC	3153	15	5287942	17705	1.4212	0.163695
vibrio 14-6-2	vanT_gene_in_vanG_cluster	GATC	1086	1	5287942	17705	0.275	0.282283
vibrio 14-6-2	Escherichia_coli_parE_conferring_resistance_to_fluoroquinolones	GATC	1881	9	5287942	17705	1.4293	0.310706
vibrio 14-6-2	qacG	GATC	357	2	5287942	17705	1.6733	0.335794
vibrio 14-6-2	adeF	CRAACAT	3096	1	5287942	916	1.8656	0.415212
vibrio 14-6-2	adeF	GATC	3141	12	5287942	17705	1.1411	0.640364
vibrio 14-6-2	adeF	GATC	3096	11	5287942	17705	1.0612	0.755403
vibrio 14-6-2	vanT_gene_in_vanG_cluster	GATC	1077	4	5287942	17705	1.1093	0.787468
vibrio 14-6-2	CRP	GATC	633	2	5287942	17705	0.9437	1
vibrio 15-1-1	vanT_gene_in_vanG_cluster	GNNGANNNNNNNNTTGG	1086	1	5232336	495	9.751	0.0976524
vibrio 15-1-1	adeF	GATC	3153	15	5232336	17646	1.411	0.166506
vibrio 15-1-1	adeF	HATCGATD	3141	2	5232336	1449	2.3011	0.216482
vibrio 15-1-1	adeF	GNNGANNNNNNNNTTGG	3141	1	5232336	495	3.3701	0.257145
vibrio 15-1-1	vanT_gene_in_vanG_cluster	HATCGATD	1077	1	5232336	1449	3.3545	0.257942
vibrio 15-1-1	vanT_gene_in_vanG_cluster	GATC	1086	1	5232336	17646	0.273	0.283482
vibrio 15-1-1	Escherichia_coli_parE_conferring_resistance_to_fluoroquinolones	GATC	1881	9	5232336	17646	1.419	0.312445
vibrio 15-1-1	qacG	GATC	357	2	5232336	17646	1.6612	0.338937
vibrio 15-1-1	CRP	CCWGG	633	1	5232336	3609	2.2907	0.353892
vibrio 15-1-1	Escherichia_coli_parE_conferring_resistance_to_fluoroquinolones	CCWGG	1881	2	5232336	3609	1.5418	0.372317
vibrio 15-1-1	CARB-42	CCWGG	852	1	5232336	3609	1.7018	0.444517
vibrio 15-1-1	vanT_gene_in_vanG_cluster	CCWGG	1086	1	5232336	3609	1.3351	0.527352
vibrio 15-1-1	adeF	HATCGATD	3096	1	5232336	1449	1.1665	0.575886
vibrio 15-1-1	adeF	HATCGATD	3153	1	5232336	1449	1.1454	0.582533
vibrio 15-1-1	adeF	GATC	3141	12	5232336	17646	1.1329	0.641798
vibrio 15-1-1	adeF	CCWGG	3141	1	5232336	3609	0.4614	0.730944
vibrio 15-1-1	adeF	GATC	3096	11	5232336	17646	1.0535	0.756985
vibrio 15-1-1	vanT_gene_in_vanG_cluster	GATC	1077	4	5232336	17646	1.1013	0.788421
vibrio 15-1-1	CRP	GATC	633	2	5232336	17646	0.9369	1
vibrio 15-1-1	adeF	CCWGG	3153	7	5232336	3609	3.223	0.00698958
vibrio 15-1-1	adeF	CCWGG	3096	6	5232336	3609	2.8127	0.0218833
vibrio 15-3-1	adeF	CACGAG	3153	2	5454708	857	4.0445	0.0887484
vibrio 15-3-1	CRP	CTCGTG	633	1	5454708	886	9.7359	0.097721
vibrio 15-3-1	adeF	CGCCAT	3096	3	5454708	2120	2.4953	0.121141
vibrio 15-3-1	adeF	GATC	3153	16	5454708	18505	1.4962	0.121511
vibrio 15-3-1	CARB-42	CACGAG	852	1	5454708	857	7.4781	0.125305
vibrio 15-3-1	vanT_gene_in_vanG_cluster	CACGAG	1086	1	5454708	857	5.8665	0.156887
vibrio 15-3-1	Escherichia_coli_parE_conferring_resistance_to_fluoroquinolones	CTCGTG	1881	1	5454708	886	3.2756	0.263323
vibrio 15-3-1	vanT_gene_in_vanG_cluster	GATC	1086	1	5454708	18505	0.2714	0.284534
vibrio 15-3-1	qacG	GATC	357	2	5454708	18505	1.6514	0.341518
vibrio 15-3-1	vanT_gene_in_vanG_cluster	CGCCAT	1086	1	5454708	2120	2.3699	0.344399
vibrio 15-3-1	adeF	CGCCAT	3153	2	5454708	2120	1.6327	0.346583
vibrio 15-3-1	adeF	CTCGTG	3102	1	5454708	886	1.9858	0.395913
vibrio 15-3-1	adeF	GATC	3096	13	5454708	18505	1.2379	0.435789
vibrio 15-3-1	adeF	GATC	3102	12	5454708	18505	1.1404	0.640483
vibrio 15-3-1	Escherichia_coli_parE_conferring_resistance_to_fluoroquinolones	GATC	1881	7	5454708	18505	1.097	0.691544
vibrio 15-3-1	adeF	CGCCAT	3102	1	5454708	2120	0.8294	1
vibrio 15-3-1	CRP	GATC	633	2	5454708	18505	0.9313	1
vibrio 15-3-1	CARB-42	CAACNNNNGTC	852	1	5454708	275	23.3622	0.0420485
vibrio 15-5-3	adeF	GGNAYNNNNNNNRTGG	3096	1	5277426	192	8.9193	0.106556
vibrio 15-5-3	adeF	GGNAYNNNNNNNRTGG	3141	1	5277426	192	8.7915	0.108019
vibrio 15-5-3	qacG	GATC	357	3	5277426	17582	2.5226	0.117917
vibrio 15-5-3	adeF	GATC	3141	15	5277426	17582	1.4338	0.160582
vibrio 15-5-3	adeF	GATC	3153	15	5277426	17582	1.4283	0.161892
vibrio 15-5-3	adeF	GNNGANNNNNNNNTTGG	3141	1	5277426	446	3.7734	0.233207
vibrio 15-5-3	vanT_gene_in_vanG_cluster	GATC	1086	1	5277426	17582	0.2763	0.281511
vibrio 15-5-3	Escherichia_coli_parE_conferring_resistance_to_fluoroquinolones	GATC	1881	9	5277426	17582	1.4364	0.309601
vibrio 15-5-3	adeF	GATC	3096	12	5277426	17582	1.1635	0.532024
vibrio 15-5-3	CRP	GATC	633	2	5277426	17582	0.9484	1
vibrio 12-2-3	vanT_gene_in_vanG_cluster	GNNGANNNNNNNNTTGG	1086	1	5277423	492	9.8951	0.096302
vibrio 12-2-3	adeF	GGNAYNNNNNNNRTGG	3141	1	5277423	203	8.3127	0.113841
vibrio 12-2-3	qacG	GATC	357	3	5277423	17564	2.5252	0.117655
vibrio 12-2-3	adeF	GATC	3141	15	5277423	17564	1.4353	0.160242
vibrio 12-2-3	adeF	GATC	3153	15	5277423	17564	1.4298	0.161534
vibrio 12-2-3	Escherichia_coli_parE_conferring_resistance_to_fluoroquinolones	GATC	1881	9	5277423	17564	1.4379	0.231426
vibrio 12-2-3	adeF	GNNGANNNNNNNNTTGG	3141	1	5277423	492	3.4199	0.253924
vibrio 12-2-3	vanT_gene_in_vanG_cluster	GATC	1086	1	5277423	17564	0.2766	0.281358
vibrio 12-2-3	adeF	GATC	3096	12	5277423	17564	1.1647	0.531654
vibrio 12-2-3	CRP	GATC	633	2	5277423	17564	0.9493	1
vibrio 12-2-3	qacG	GGNAYNNNNNNNRTGG	357	1	5277423	203	73.1767	0.0136391
vibrio 15-6-2	adeF	CCANNNTGATC	3138	1	5256692	117	14.4325	0.0674805
vibrio 15-6-2	Escherichia_coli_parE_conferring_resistance_to_fluoroquinolones	AAAGNNNNNNNTGAG	1881	1	5256692	206	13.6274	0.0710752
vibrio 15-6-2	adeF	GATC	3153	16	5256692	17700	1.5075	0.119928
vibrio 15-6-2	CRP	CGTCAG	633	1	5256692	1212	6.8567	0.135818
vibrio 15-6-2	vanT_gene_in_vanG_cluster	CGTCAG	1086	1	5256692	1212	3.9962	0.221547
vibrio 15-6-2	vanT_gene_in_vanG_cluster	GATC	1086	1	5256692	17700	0.2734	0.283211
vibrio 15-6-2	Escherichia_coli_parE_conferring_resistance_to_fluoroquinolones	GATC	1881	9	5256692	17700	1.4212	0.31205
vibrio 15-6-2	qacG	GATC	357	2	5256692	17700	1.6639	0.338245
vibrio 15-6-2	adeF	CGTCAG	3138	1	5256692	1212	1.3825	0.515097
vibrio 15-6-2	adeF	CGTCAG	3153	1	5256692	1212	1.3759	0.516773
vibrio 15-6-2	adeF	GATC	3096	12	5256692	17700	1.1512	0.536109
vibrio 15-6-2	adeF	GATC	3138	11	5256692	17700	1.0411	0.876583
vibrio 15-6-2	CRP	GATC	633	2	5256692	17700	0.9383	1
vibrio 16-2-2	adeF	CCANNNTGATC	3141	1	5339549	141	12.1354	0.0796203
vibrio 16-2-2	adeF	CAAYNNNNGTCA	2838	1	5339549	194	9.7433	0.0980005
vibrio 16-2-2	adeF	GATC	3141	16	5339549	18221	1.4932	0.121979
vibrio 16-2-2	adeF	GATC	3153	16	5339549	18221	1.4875	0.122902
vibrio 16-2-2	CARB-42	YCCCAC	852	1	5339549	1007	6.2287	0.14846
vibrio 16-2-2	vanT_gene_in_vanG_cluster	GATC	1086	1	5339549	18221	0.2698	0.285637
vibrio 16-2-2	Escherichia_coli_parE_conferring_resistance_to_fluoroquinolones	YCCCAC	1881	1	5339549	1007	2.8208	0.298714
vibrio 16-2-2	qacG	GATC	357	2	5339549	18221	1.6418	0.344095
vibrio 16-2-2	adeF	GATC	2838	12	5339549	18221	1.2392	0.418487
vibrio 16-2-2	adeF	YCCCAC	3141	1	5339549	1007	1.6888	0.447112
vibrio 16-2-2	Escherichia_coli_parE_conferring_resistance_to_fluoroquinolones	GATC	1881	7	5339549	18221	1.0906	0.693146
vibrio 16-2-2	CRP	GATC	633	2	5339549	18221	0.9259	1
vibrio 16-2-2	vanT_gene_in_vanG_cluster	YCCCAC	1086	2	5339549	1007	9.7825	0.0182925
vibrio 16-2-2	CARB-42	YCCCACNYNNR	852	1	5339549	241	26.1087	0.0377287
vibrio 17-1-1	adeF	GGNAYNNNNNNNRTGG	3096	1	5277420	192	8.9193	0.106556
vibrio 17-1-1	adeF	GGNAYNNNNNNNRTGG	3141	1	5277420	192	8.7915	0.108019
vibrio 17-1-1	qacG	GATC	357	3	5277420	17587	2.5219	0.11799
vibrio 17-1-1	adeF	GATC	3141	15	5277420	17587	1.4334	0.160678
vibrio 17-1-1	adeF	GATC	3153	15	5277420	17587	1.4279	0.161992
vibrio 17-1-1	adeF	GNNGANNNNNNNNTTGG	3141	1	5277420	438	3.8425	0.229547
vibrio 17-1-1	vanT_gene_in_vanG_cluster	GATC	1086	1	5277420	17587	0.2763	0.281554
vibrio 17-1-1	Escherichia_coli_parE_conferring_resistance_to_fluoroquinolones	GATC	1881	9	5277420	17587	1.436	0.309662
vibrio 17-1-1	adeF	GATC	3096	12	5277420	17587	1.1632	0.532128
vibrio 17-1-1	CRP	GATC	633	2	5277420	17587	0.9481	1
vibrio 17-2-1	adeF	GATC	3153	16	5153201	17426	1.5011	0.1208
vibrio 17-2-1	Escherichia_coli_parE_conferring_resistance_to_fluoroquinolones	YAGNNNNNNCTCG	1881	1	5153201	368	7.4621	0.12572
vibrio 17-2-1	adeF	YAGNNNNNNCTCG	3153	1	5153201	368	4.4506	0.201674
vibrio 17-2-1	adeF	GATC	3141	14	5153201	17426	1.3183	0.279639
vibrio 17-2-1	vanT_gene_in_vanG_cluster	GATC	1086	1	5153201	17426	0.2723	0.283952
vibrio 17-2-1	qacG	GATC	357	2	5153201	17426	1.6568	0.340112
vibrio 17-2-1	adeF	GATC	3096	12	5153201	17426	1.1463	0.639553
vibrio 17-2-1	Escherichia_coli_parE_conferring_resistance_to_fluoroquinolones	GATC	1881	7	5153201	17426	1.1005	0.690688
vibrio 17-2-1	CRP	GATC	633	2	5153201	17426	0.9343	1
vibrio 12-3-1	adeF	GGNAYNNNNNNNRTGG	3096	1	5277424	198	8.6477	0.109697
vibrio 12-3-1	qacG	GATC	357	3	5277424	17575	2.5236	0.117815
vibrio 12-3-1	adeF	GATC	3141	15	5277424	17575	1.4344	0.160449
vibrio 12-3-1	adeF	GATC	3153	15	5277424	17575	1.4289	0.161752
vibrio 12-3-1	vanT_gene_in_vanG_cluster	GATC	1086	1	5277424	17575	0.2765	0.281452
vibrio 12-3-1	Escherichia_coli_parE_conferring_resistance_to_fluoroquinolones	GATC	1881	9	5277424	17575	1.437	0.309516
vibrio 12-3-1	adeF	GATC	3096	12	5277424	17575	1.164	0.53188
vibrio 12-3-1	CRP	GATC	633	2	5277424	17575	0.9487	1
vibrio 12-3-2	qacG	GATC	357	3	5277420	17581	2.5228	0.117902
vibrio 12-3-2	adeF	GGNAYNNNNNNNRTGG	3096	1	5277420	227	7.538	0.12472
vibrio 12-3-2	adeF	GGNAYNNNNNNNRTGG	3141	1	5277420	227	7.43	0.126414
vibrio 12-3-2	adeF	GATC	3141	15	5277420	17581	1.4339	0.160563
vibrio 12-3-2	adeF	GATC	3153	15	5277420	17581	1.4284	0.161872
vibrio 12-3-2	adeF	GNNGANNNNNNNNTTGG	3141	1	5277420	446	3.7734	0.233208
vibrio 12-3-2	vanT_gene_in_vanG_cluster	GATC	1086	1	5277420	17581	0.2764	0.281503
vibrio 12-3-2	Escherichia_coli_parE_conferring_resistance_to_fluoroquinolones	GATC	1881	9	5277420	17581	1.4365	0.309589
vibrio 12-3-2	adeF	GATC	3096	12	5277420	17581	1.1636	0.532004
vibrio 12-3-2	CRP	GATC	633	2	5277420	17581	0.9484	1
vibrio 12-4-1	qacG	GATC	357	3	5277410	17577	2.5233	0.117845
vibrio 12-4-1	adeF	GGNAYNNNNNNNRTGG	3096	1	5277410	226	7.5715	0.124207
vibrio 12-4-1	adeF	GGNAYNNNNNNNRTGG	3141	1	5277410	226	7.463	0.125894
vibrio 12-4-1	adeF	GATC	3141	15	5277410	17577	1.4342	0.160488
vibrio 12-4-1	adeF	GATC	3153	15	5277410	17577	1.4287	0.161793
vibrio 12-4-1	adeF	GNNGANNNNNNNNTTGG	3141	1	5277410	443	3.799	0.231837
vibrio 12-4-1	adeF	GNNGANNNNNNNNTTGG	3153	1	5277410	443	3.7846	0.232611
vibrio 12-4-1	vanT_gene_in_vanG_cluster	GATC	1086	1	5277410	17577	0.2764	0.281469
vibrio 12-4-1	Escherichia_coli_parE_conferring_resistance_to_fluoroquinolones	GATC	1881	9	5277410	17577	1.4368	0.309541
vibrio 12-4-1	adeF	GATC	3096	12	5277410	17577	1.1639	0.531922
vibrio 12-4-1	CRP	GATC	633	2	5277410	17577	0.9486	1
vibrio 12-6-1	vanT_gene_in_vanG_cluster	GNNGANNNNNNNNTTGG	1086	1	5277421	517	9.4157	0.10094
vibrio 12-6-1	qacG	GATC	357	3	5277421	17570	2.5243	0.117742
vibrio 12-6-1	adeF	GATC	3141	15	5277421	17570	1.4348	0.160355
vibrio 12-6-1	adeF	GATC	3153	15	5277421	17570	1.4293	0.161653
vibrio 12-6-1	Escherichia_coli_parE_conferring_resistance_to_fluoroquinolones	GATC	1881	9	5277421	17570	1.4374	0.231585
vibrio 12-6-1	vanT_gene_in_vanG_cluster	GATC	1086	1	5277421	17570	0.2765	0.281409
vibrio 12-6-1	adeF	GATC	3096	12	5277421	17570	1.1643	0.531777
vibrio 12-6-1	CRP	GATC	633	2	5277421	17570	0.949	1
vibrio 12-6-1	qacG	GGNAYNNNNNNNRTGG	357	1	5277421	207	71.7558	0.013906
vibrio 13-1-3	adeF	CNGANNNNNNNNTGCT	3153	1	5097360	265	6.12	0.151234
vibrio 13-1-3	adeF	GATC	3153	15	5097360	17198	1.4104	0.166673
vibrio 13-1-3	adeF	GATC	3141	14	5097360	17198	1.3213	0.27875
vibrio 13-1-3	vanT_gene_in_vanG_cluster	GATC	1086	1	5097360	17198	0.2729	0.283554
vibrio 13-1-3	Escherichia_coli_parE_conferring_resistance_to_fluoroquinolones	GATC	1881	9	5097360	17198	1.4184	0.312549
vibrio 13-1-3	qacG	GATC	357	2	5097360	17198	1.6605	0.33912
vibrio 13-1-3	CARB-56	GATC	852	1	5097360	17198	0.3478	0.542785
vibrio 13-1-3	adeF	GATC	3096	12	5097360	17198	1.1489	0.639174
vibrio 13-1-3	vanT_gene_in_vanG_cluster	GATC	1077	4	5097360	17198	1.1008	0.788477
vibrio 13-1-3	CRP	GATC	633	2	5097360	17198	0.9365	1
vibrio 13-4-3	vanT_gene_in_vanG_cluster	GNNGANNNNNNNNTTGG	1086	1	5277420	500	9.7365	0.0977888
vibrio 13-4-3	adeF	GGNAYNNNNNNNRTGG	3141	1	5277420	203	8.3127	0.113841
vibrio 13-4-3	qacG	GATC	357	3	5277420	17576	2.5235	0.11783
vibrio 13-4-3	adeF	GATC	3141	15	5277420	17576	1.4343	0.160468
vibrio 13-4-3	adeF	GATC	3153	15	5277420	17576	1.4288	0.161772
vibrio 13-4-3	adeF	GNNGANNNNNNNNTTGG	3141	1	5277420	500	3.3651	0.257469
vibrio 13-4-3	vanT_gene_in_vanG_cluster	GATC	1086	1	5277420	17576	0.2764	0.28146
vibrio 13-4-3	Escherichia_coli_parE_conferring_resistance_to_fluoroquinolones	GATC	1881	9	5277420	17576	1.4369	0.309528
vibrio 13-4-3	adeF	GATC	3096	12	5277420	17576	1.1639	0.5319
vibrio 13-4-3	CRP	GATC	633	2	5277420	17576	0.9487	1
vibrio 13-4-3	qacG	GGNAYNNNNNNNRTGG	357	1	5277420	203	73.1767	0.0136391
vibrio 14-1-3	vanT_gene_in_vanG_cluster	CACAG	1086	2	5270515	3273	2.9668	0.146913
vibrio 14-1-3	adeF	GATC	3141	15	5270515	17747	1.4186	0.164393
vibrio 14-1-3	adeF	GATC	3153	15	5270515	17747	1.4132	0.16588
vibrio 14-1-3	vanT_gene_in_vanG_cluster	GATC	1086	1	5270515	17747	0.2734	0.283216
vibrio 14-1-3	Escherichia_coli_parE_conferring_resistance_to_fluoroquinolones	GATC	1881	9	5270515	17747	1.4212	0.312057
vibrio 14-1-3	CRP	CACAG	633	1	5270515	3273	2.5444	0.325133
vibrio 14-1-3	qacG	GATC	357	2	5270515	17747	1.6638	0.338257
vibrio 14-1-3	adeF	GATC	3096	12	5270515	17747	1.1512	0.53612
vibrio 14-1-3	adeF	CACAG	3141	2	5270515	3273	1.0254	0.722634
vibrio 14-1-3	CRP	GATC	633	2	5270515	17747	0.9383	1
vibrio 14-1-3	adeF	CACAG	3153	1	5270515	3273	0.5106	1
vibrio 14-1-3	Escherichia_coli_parE_conferring_resistance_to_fluoroquinolones	CACAG	1881	1	5270515	3273	0.856	1
vibrio 14-1-3	qacG	CACAG	357	2	5270515	3273	9.0262	0.0211801
vibrio 18-6-2	vanT_gene_in_vanG_cluster	GNNGANNNNNNNNTTGG	1086	1	5277419	525	9.272	0.102419
vibrio 18-6-2	qacG	GATC	357	3	5277419	17608	2.5189	0.118296
vibrio 18-6-2	adeF	GATC	3141	15	5277419	17608	1.4317	0.161082
vibrio 18-6-2	adeF	GATC	3153	15	5277419	17608	1.4262	0.162416
vibrio 18-6-2	vanT_gene_in_vanG_cluster	GATC	1086	1	5277419	17608	0.2759	0.281736
vibrio 18-6-2	Escherichia_coli_parE_conferring_resistance_to_fluoroquinolones	GATC	1881	9	5277419	17608	1.4343	0.309921
vibrio 18-6-2	adeF	GATC	3096	12	5277419	17608	1.1618	0.532566
vibrio 18-6-2	CRP	GATC	633	2	5277419	17608	0.947	1
vibrio 18-6-2	qacG	GGNAYNNNNNNNRTGG	357	1	5277419	208	71.4091	0.0139727
vibrio 17-3-3	adeF	GGNAYNNNNNNNRTGG	3096	1	5277473	192	8.9194	0.106555
vibrio 17-3-3	adeF	GGNAYNNNNNNNRTGG	3141	1	5277473	192	8.7916	0.108018
vibrio 17-3-3	qacG	GATC	357	3	5277473	17605	2.5193	0.118249
vibrio 17-3-3	adeF	GATC	3141	15	5277473	17605	1.4319	0.16102
vibrio 17-3-3	adeF	GATC	3153	15	5277473	17605	1.4265	0.162351
vibrio 17-3-3	adeF	GNNGANNNNNNNNTTGG	3141	1	5277473	450	3.7398	0.23503
vibrio 17-3-3	adeF	GNNGANNNNNNNNTTGG	3153	1	5277473	450	3.7256	0.235812
vibrio 17-3-3	vanT_gene_in_vanG_cluster	GATC	1086	1	5277473	17605	0.276	0.281708
vibrio 17-3-3	Escherichia_coli_parE_conferring_resistance_to_fluoroquinolones	GATC	1881	9	5277473	17605	1.4345	0.309882
vibrio 17-3-3	adeF	GATC	3096	12	5277473	17605	1.162	0.532499
vibrio 17-3-3	CRP	GATC	633	2	5277473	17605	0.9471	1
vibrio 17-4-1	vanT_gene_in_vanG_cluster	GNNGANNNNNNNNTTGG	1086	1	5277418	495	9.835	0.0968599
vibrio 17-4-1	qacG	GATC	357	3	5277418	17609	2.5187	0.11831
vibrio 17-4-1	adeF	GGNAYNNNNNNNRTGG	3141	1	5277418	238	7.0851	0.132116
vibrio 17-4-1	adeF	GATC	3141	15	5277418	17609	1.4316	0.161101
vibrio 17-4-1	adeF	GATC	3153	15	5277418	17609	1.4261	0.162436
vibrio 17-4-1	adeF	GNNGANNNNNNNNTTGG	3141	1	5277418	495	3.3991	0.255256
vibrio 17-4-1	adeF	GNNGANNNNNNNNTTGG	3153	1	5277418	495	3.3862	0.256094
vibrio 17-4-1	vanT_gene_in_vanG_cluster	GATC	1086	1	5277418	17609	0.2759	0.281745
vibrio 17-4-1	Escherichia_coli_parE_conferring_resistance_to_fluoroquinolones	GATC	1881	9	5277418	17609	1.4342	0.309934
vibrio 17-4-1	adeF	GATC	3096	12	5277418	17609	1.1617	0.532587
vibrio 17-4-1	CRP	GATC	633	2	5277418	17609	0.9469	1
vibrio 17-4-1	qacG	GGNAYNNNNNNNRTGG	357	1	5277418	238	62.37	0.0159719
vibrio 17-4-2	adeF	GGNAYNNNNNNNRTGG	3096	1	5277421	192	8.9193	0.106556
vibrio 17-4-2	adeF	GGNAYNNNNNNNRTGG	3141	1	5277421	192	8.7915	0.108019
vibrio 17-4-2	qacG	GATC	357	3	5277421	17606	2.5192	0.118267
vibrio 17-4-2	adeF	GATC	3141	15	5277421	17606	1.4318	0.161043
vibrio 17-4-2	adeF	GATC	3153	15	5277421	17606	1.4264	0.162375
vibrio 17-4-2	adeF	GNNGANNNNNNNNTTGG	3141	1	5277421	447	3.765	0.233664
vibrio 17-4-2	adeF	GNNGANNNNNNNNTTGG	3153	1	5277421	447	3.7506	0.234443
vibrio 17-4-2	vanT_gene_in_vanG_cluster	GATC	1086	1	5277421	17606	0.276	0.281719
vibrio 17-4-2	Escherichia_coli_parE_conferring_resistance_to_fluoroquinolones	GATC	1881	9	5277421	17606	1.4344	0.309896
vibrio 17-4-2	adeF	GATC	3096	12	5277421	17606	1.1619	0.532524
vibrio 17-4-2	CRP	GATC	633	2	5277421	17606	0.9471	1
vibrio 18-2-3	vanT_gene_in_vanG_cluster	GNNGANNNNNNNNTTGG	1086	1	5277418	525	9.2719	0.102419
vibrio 18-2-3	qacG	GATC	357	3	5277418	17604	2.5195	0.118238
vibrio 18-2-3	adeF	GATC	3141	15	5277418	17604	1.432	0.161004
vibrio 18-2-3	adeF	GATC	3153	15	5277418	17604	1.4266	0.162335
vibrio 18-2-3	vanT_gene_in_vanG_cluster	GATC	1086	1	5277418	17604	0.276	0.281701
vibrio 18-2-3	Escherichia_coli_parE_conferring_resistance_to_fluoroquinolones	GATC	1881	9	5277418	17604	1.4346	0.309872
vibrio 18-2-3	adeF	GATC	3096	12	5277418	17604	1.1621	0.532482
vibrio 18-2-3	CRP	GATC	633	2	5277418	17604	0.9472	1
vibrio 18-2-3	qacG	GGNAYNNNNNNNRTGG	357	1	5277418	208	71.4091	0.0139727
vibrio 18-4-1	qacG	GATC	357	3	5277428	17610	2.5186	0.118325
vibrio 18-4-1	adeF	GGNAYNNNNNNNRTGG	3096	1	5277428	225	7.6053	0.123692
vibrio 18-4-1	adeF	GATC	3141	15	5277428	17610	1.4315	0.16112
vibrio 18-4-1	adeF	GATC	3153	15	5277428	17610	1.4261	0.162456
vibrio 18-4-1	vanT_gene_in_vanG_cluster	GATC	1086	1	5277428	17610	0.2759	0.281753
vibrio 18-4-1	Escherichia_coli_parE_conferring_resistance_to_fluoroquinolones	GATC	1881	9	5277428	17610	1.4341	0.309946
vibrio 18-4-1	adeF	GATC	3096	12	5277428	17610	1.1617	0.532607
vibrio 18-4-1	CRP	GATC	633	2	5277428	17610	0.9469	1
vibrio 18-4-2	vanT_gene_in_vanG_cluster	GNNGANNNNNNNNTTGG	1086	1	5277300	531	9.1668	0.103529
vibrio 18-4-2	qacG	GATC	357	3	5277300	17605	2.5193	0.118258
vibrio 18-4-2	adeF	GATC	3141	15	5277300	17605	1.4319	0.161031
vibrio 18-4-2	adeF	GATC	3153	15	5277300	17605	1.4264	0.162363
vibrio 18-4-2	vanT_gene_in_vanG_cluster	GATC	1086	1	5277300	17605	0.276	0.281713
vibrio 18-4-2	Escherichia_coli_parE_conferring_resistance_to_fluoroquinolones	GATC	1881	9	5277300	17605	1.4345	0.309889
vibrio 18-4-2	adeF	GATC	3096	12	5277300	17605	1.162	0.532511
vibrio 18-4-2	CRP	GATC	633	2	5277300	17605	0.9471	1
vibrio 18-4-2	qacG	GGNAYNNNNNNNRTGG	357	1	5277300	238	62.3686	0.0159723
vibrio 18-4-3	vanT_gene_in_vanG_cluster	GNNGANNNNNNNNTTGG	1086	1	5277429	498	9.7757	0.0974172
vibrio 18-4-3	qacG	GATC	357	3	5277429	17608	2.5189	0.118295
vibrio 18-4-3	adeF	GGNAYNNNNNNNRTGG	3141	1	5277429	239	7.0554	0.132633
vibrio 18-4-3	adeF	GATC	3141	15	5277429	17608	1.4317	0.161081
vibrio 18-4-3	adeF	GATC	3153	15	5277429	17608	1.4262	0.162415
vibrio 18-4-3	adeF	GNNGANNNNNNNNTTGG	3141	1	5277429	498	3.3786	0.256584
vibrio 18-4-3	vanT_gene_in_vanG_cluster	GATC	1086	1	5277429	17608	0.2759	0.281736
vibrio 18-4-3	Escherichia_coli_parE_conferring_resistance_to_fluoroquinolones	GATC	1881	9	5277429	17608	1.4343	0.309921
vibrio 18-4-3	adeF	GATC	3096	12	5277429	17608	1.1618	0.532565
vibrio 18-4-3	CRP	GATC	633	2	5277429	17608	0.947	1
vibrio 18-4-3	qacG	GGNAYNNNNNNNRTGG	357	1	5277429	239	62.108	0.0160384
vibrio 18-5-1	qacG	GATC	357	3	5282402	17621	2.5194	0.118243
vibrio 18-5-1	adeF	GGNAYNNNNNNNRTGG	3141	1	5282402	226	7.47	0.125782
vibrio 18-5-1	adeF	GATC	3141	15	5282402	17621	1.432	0.161012
vibrio 18-5-1	adeF	GATC	3153	15	5282402	17621	1.4265	0.162343
vibrio 18-5-1	vanT_gene_in_vanG_cluster	GATC	1086	1	5282402	17621	0.276	0.281705
vibrio 18-5-1	Escherichia_coli_parE_conferring_resistance_to_fluoroquinolones	GATC	1881	9	5282402	17621	1.4346	0.309876
vibrio 18-5-1	adeF	GATC	3141	12	5282402	17621	1.1454	0.639698
vibrio 18-5-1	CRP	GATC	633	2	5282402	17621	0.9472	1
