## Supplementary Table 14 for "A pan-genomic and methylomic analysis reveals a distinct signature in *Vibrio alginolyticus* isolated from wild fish"

### Sheet: Sheet1
Supplementary Table 14. The motif enrichment in the regulatory regions of AMR genes
Strain name	AMR gene name	Motif type	Gene region length	Gene region hits	Genome total length	Genome total hits	Enrichment fold	Fisher P Value
vibrio 3-3-2	vanT_gene_in_vanG_cluster	GATC	200	1	5173097	17333	1.4923	0.488935
vibrio 3-3-2	adeF	GATC	200	1	5173097	17333	1.4923	0.488935
vibrio 3-3-2	CARB-42	GATC	200	1	5173097	17333	1.4923	0.488935
vibrio 3-3-2	adeF	GATC	200	1	5173097	17333	1.4923	0.488935
vibrio 3-3-2	Escherichia_coli_parE_conferring_resistance_to_fluoroquinolones	GATC	200	1	5173097	17333	1.4923	0.488935
vibrio 3-3-2	Escherichia_coli_parE_conferring_resistance_to_fluoroquinolones	CTTAAG	200	1	5173097	958	27.0266	0.0363643
vibrio 11-1-1	adeF	GATC	200	1	5153446	17409	1.4801	0.49175
vibrio 11-1-1	adeF	GATC	200	1	5153446	17409	1.4801	0.49175
vibrio 11-1-1	CARB-42	GATC	200	1	5153446	17409	1.4801	0.49175
vibrio 11-1-1	vanT_gene_in_vanG_cluster	GATC	200	1	5153446	17409	1.4801	0.49175
vibrio 11-1-1	Escherichia_coli_parE_conferring_resistance_to_fluoroquinolones	GATC	200	1	5153446	17409	1.4801	0.49175
vibrio 11-2-1	vanT_gene_in_vanG_cluster	GATC	200	1	5277424	17556	1.5031	0.48647
vibrio 11-2-1	qacG	GATC	200	1	5277424	17556	1.5031	0.48647
vibrio 11-2-1	adeF	GATC	200	1	5277424	17556	1.5031	0.48647
vibrio 11-2-1	CARB-42	GATC	200	1	5277424	17556	1.5031	0.48647
vibrio 11-2-1	adeF	GATC	200	1	5277424	17556	1.5031	0.48647
vibrio 11-2-1	Escherichia_coli_parE_conferring_resistance_to_fluoroquinolones	GATC	200	1	5277424	17556	1.5031	0.48647
vibrio 11-2-1	vanT_gene_in_vanG_cluster	GNNGANNNNNNNNTTGG	200	1	5277424	526	50.2593	0.0197379
vibrio 11-2-2	adeF	GATC	200	1	5277431	17558	1.5029	0.486508
vibrio 11-2-2	CARB-42	GATC	200	1	5277431	17558	1.5029	0.486508
vibrio 11-2-2	adeF	GATC	200	1	5277431	17558	1.5029	0.486508
vibrio 11-2-2	qacG	GATC	200	1	5277431	17558	1.5029	0.486508
vibrio 11-2-2	vanT_gene_in_vanG_cluster	GATC	200	1	5277431	17558	1.5029	0.486508
vibrio 11-2-2	Escherichia_coli_parE_conferring_resistance_to_fluoroquinolones	GATC	200	1	5277431	17558	1.5029	0.486508
vibrio 11-4-1	adeF	GATC	200	1	5277446	17559	1.5028	0.486527
vibrio 11-4-1	CARB-42	GATC	200	1	5277446	17559	1.5028	0.486527
vibrio 11-4-1	adeF	GATC	200	1	5277446	17559	1.5028	0.486527
vibrio 11-4-1	vanT_gene_in_vanG_cluster	GATC	200	1	5277446	17559	1.5028	0.486527
vibrio 11-4-1	qacG	GATC	200	1	5277446	17559	1.5028	0.486527
vibrio 11-4-1	Escherichia_coli_parE_conferring_resistance_to_fluoroquinolones	GATC	200	1	5277446	17559	1.5028	0.486527
vibrio 11-4-2	vanT_gene_in_vanG_cluster	GATC	200	1	5277430	17561	1.5026	0.486567
vibrio 11-4-2	qacG	GATC	200	1	5277430	17561	1.5026	0.486567
vibrio 11-4-2	adeF	GATC	200	1	5277430	17561	1.5026	0.486567
vibrio 11-4-2	CARB-42	GATC	200	1	5277430	17561	1.5026	0.486567
vibrio 11-4-2	adeF	GATC	200	1	5277430	17561	1.5026	0.486567
vibrio 11-4-2	Escherichia_coli_parE_conferring_resistance_to_fluoroquinolones	GATC	200	1	5277430	17561	1.5026	0.486567
vibrio 11-4-3	adeF	GATC	200	1	5277436	17556	1.5031	0.486469
vibrio 11-4-3	CARB-42	GATC	200	1	5277436	17556	1.5031	0.486469
vibrio 11-4-3	adeF	GATC	200	1	5277436	17556	1.5031	0.486469
vibrio 11-4-3	qacG	GATC	200	1	5277436	17556	1.5031	0.486469
vibrio 11-4-3	vanT_gene_in_vanG_cluster	GATC	200	1	5277436	17556	1.5031	0.486469
vibrio 11-4-3	Escherichia_coli_parE_conferring_resistance_to_fluoroquinolones	GATC	200	1	5277436	17556	1.5031	0.486469
vibrio 11-4-3	vanT_gene_in_vanG_cluster	GNNGANNNNNNNNTTGG	200	1	5277436	490	53.9595	0.0183995
vibrio 11-6-1	adeF	GATC	200	1	5284403	17569	1.5039	0.48627
vibrio 11-6-1	CARB-42	GATC	200	1	5284403	17569	1.5039	0.48627
vibrio 11-6-1	adeF	GATC	200	1	5284403	17569	1.5039	0.48627
vibrio 11-6-1	vanT_gene_in_vanG_cluster	GATC	200	1	5284403	17569	1.5039	0.48627
vibrio 11-6-1	qacG	GATC	200	1	5284403	17569	1.5039	0.48627
vibrio 11-6-1	Escherichia_coli_parE_conferring_resistance_to_fluoroquinolones	GATC	200	1	5284403	17569	1.5039	0.48627
vibrio 11-6-3	vanT_gene_in_vanG_cluster	GATC	200	1	5277425	17553	1.5033	0.486411
vibrio 11-6-3	qacG	GATC	200	1	5277425	17553	1.5033	0.486411
vibrio 11-6-3	adeF	GATC	200	1	5277425	17553	1.5033	0.486411
vibrio 11-6-3	CARB-42	GATC	200	1	5277425	17553	1.5033	0.486411
vibrio 11-6-3	adeF	GATC	200	1	5277425	17553	1.5033	0.486411
vibrio 11-6-3	Escherichia_coli_parE_conferring_resistance_to_fluoroquinolones	GATC	200	1	5277425	17553	1.5033	0.486411
vibrio 11-6-3	vanT_gene_in_vanG_cluster	GNNGANNNNNNNNTTGG	200	1	5277425	492	53.7396	0.0184739
vibrio 12-1-2	adeF	GATC	200	1	5277449	17552	1.5034	0.48639
vibrio 12-1-2	CARB-42	GATC	200	1	5277449	17552	1.5034	0.48639
vibrio 12-1-2	adeF	GATC	200	1	5277449	17552	1.5034	0.48639
vibrio 12-1-2	vanT_gene_in_vanG_cluster	GATC	200	1	5277449	17552	1.5034	0.48639
vibrio 12-1-2	qacG	GATC	200	1	5277449	17552	1.5034	0.48639
vibrio 12-1-2	Escherichia_coli_parE_conferring_resistance_to_fluoroquinolones	GATC	200	1	5277449	17552	1.5034	0.48639
vibrio 12-1-2	vanT_gene_in_vanG_cluster	GNNGANNNNNNNNTTGG	200	1	5277449	487	54.2927	0.0182878
vibrio 12-1-3	adeF	GATC	200	1	5277419	17550	1.5036	0.486353
vibrio 12-1-3	CARB-42	GATC	200	1	5277419	17550	1.5036	0.486353
vibrio 12-1-3	adeF	GATC	200	1	5277419	17550	1.5036	0.486353
vibrio 12-1-3	vanT_gene_in_vanG_cluster	GATC	200	1	5277419	17550	1.5036	0.486353
vibrio 12-1-3	qacG	GATC	200	1	5277419	17550	1.5036	0.486353
vibrio 12-1-3	Escherichia_coli_parE_conferring_resistance_to_fluoroquinolones	GATC	200	1	5277419	17550	1.5036	0.486353
vibrio 12-1-3	vanT_gene_in_vanG_cluster	GNNGANNNNNNNNTTGG	200	1	5277419	497	53.1978	0.0186599
vibrio 12-2-1	adeF	GATC	200	1	5277433	17545	1.504	0.486254
vibrio 12-2-1	CARB-42	GATC	200	1	5277433	17545	1.504	0.486254
vibrio 12-2-1	adeF	GATC	200	1	5277433	17545	1.504	0.486254
vibrio 12-2-1	vanT_gene_in_vanG_cluster	GATC	200	1	5277433	17545	1.504	0.486254
vibrio 12-2-1	qacG	GATC	200	1	5277433	17545	1.504	0.486254
vibrio 12-2-1	Escherichia_coli_parE_conferring_resistance_to_fluoroquinolones	GATC	200	1	5277433	17545	1.504	0.486254
vibrio 12-2-1	vanT_gene_in_vanG_cluster	GNNGANNNNNNNNTTGG	200	1	5277433	522	50.6452	0.0195893
vibrio 5-4-1	adeF	GATC	200	1	5231323	17597	1.4865	0.490284
vibrio 5-4-1	CARB-42	GATC	200	1	5231323	17597	1.4865	0.490284
vibrio 5-4-1	adeF	GATC	200	1	5231323	17597	1.4865	0.490284
vibrio 5-4-1	vanT_gene_in_vanG_cluster	GATC	200	1	5231323	17597	1.4865	0.490284
vibrio 5-4-1	Escherichia_coli_parE_conferring_resistance_to_fluoroquinolones	GATC	200	1	5231323	17597	1.4865	0.490284
vibrio 5-4-2	qacG	GATC	200	1	5099815	17175	1.4847	0.490693
vibrio 5-4-2	vanT_gene_in_vanG_cluster	GATC	200	1	5099815	17175	1.4847	0.490693
vibrio 5-4-2	adeF	GATC	200	1	5099815	17175	1.4847	0.490693
vibrio 5-4-2	CARB-42	GATC	200	1	5099815	17175	1.4847	0.490693
vibrio 5-4-2	adeF	GATC	200	1	5099815	17175	1.4847	0.490693
vibrio 5-4-2	Escherichia_coli_parE_conferring_resistance_to_fluoroquinolones	GATC	200	1	5099815	17175	1.4847	0.490693
vibrio 6-1-2	adeF	GATC	200	1	5205843	17573	1.4812	0.491495
vibrio 6-1-2	CARB-42	GATC	200	1	5205843	17573	1.4812	0.491495
vibrio 6-1-2	adeF	GATC	200	1	5205843	17573	1.4812	0.491495
vibrio 6-1-2	vanT_gene_in_vanG_cluster	GATC	200	1	5205843	17573	1.4812	0.491495
vibrio 6-1-2	Escherichia_coli_parE_conferring_resistance_to_fluoroquinolones	GATC	200	1	5205843	17573	1.4812	0.491495
vibrio 6-4-1	adeF	GATC	200	1	5269754	17755	1.484	0.490842
vibrio 6-4-1	CARB-42	GATC	200	1	5269754	17755	1.484	0.490842
vibrio 6-4-1	adeF	GATC	200	1	5269754	17755	1.484	0.490842
vibrio 6-4-1	vanT_gene_in_vanG_cluster	GATC	200	1	5269754	17755	1.484	0.490842
vibrio 6-4-1	Escherichia_coli_parE_conferring_resistance_to_fluoroquinolones	GATC	200	1	5269754	17755	1.484	0.490842
vibrio 7-1-3	CARB-42	GATC	200	1	5141079	17343	1.4822	0.49127
vibrio 7-1-3	adeF	GATC	200	1	5141079	17343	1.4822	0.49127
vibrio 7-1-3	adeF	GATC	200	1	5141079	17343	1.4822	0.49127
vibrio 7-1-3	vanT_gene_in_vanG_cluster	GATC	200	1	5141079	17343	1.4822	0.49127
vibrio 7-1-3	Escherichia_coli_parE_conferring_resistance_to_fluoroquinolones	GATC	200	1	5141079	17343	1.4822	0.49127
vibrio 7-5-1	qacG	CCNGG	200	1	5171027	5488	4.7119	0.19134
vibrio 7-5-1	adeF	CCNGG	200	1	5171027	5488	4.7119	0.19134
vibrio 7-5-1	Escherichia_coli_parE_conferring_resistance_to_fluoroquinolones	CCNGG	200	1	5171027	5488	4.7119	0.19134
vibrio 7-5-1	vanT_gene_in_vanG_cluster	GATC	200	1	5171027	17366	1.4889	0.489727
vibrio 7-5-1	adeF	GATC	200	1	5171027	17366	1.4889	0.489727
vibrio 7-5-1	CARB-42	GATC	200	1	5171027	17366	1.4889	0.489727
vibrio 7-5-1	adeF	GATC	200	1	5171027	17366	1.4889	0.489727
vibrio 7-5-1	Escherichia_coli_parE_conferring_resistance_to_fluoroquinolones	GATC	200	1	5171027	17366	1.4889	0.489727
vibrio 12-2-2	vanT_gene_in_vanG_cluster	GATC	200	1	5277420	17568	1.502	0.486704
vibrio 12-2-2	qacG	GATC	200	1	5277420	17568	1.502	0.486704
vibrio 12-2-2	adeF	GATC	200	1	5277420	17568	1.502	0.486704
vibrio 12-2-2	CARB-42	GATC	200	1	5277420	17568	1.502	0.486704
vibrio 12-2-2	adeF	GATC	200	1	5277420	17568	1.502	0.486704
vibrio 12-2-2	Escherichia_coli_parE_conferring_resistance_to_fluoroquinolones	GATC	200	1	5277420	17568	1.502	0.486704
vibrio 14-2-3	qacG	GATC	200	1	5277416	17575	1.5014	0.486841
vibrio 14-2-3	vanT_gene_in_vanG_cluster	GATC	200	1	5277416	17575	1.5014	0.486841
vibrio 14-2-3	adeF	GATC	200	1	5277416	17575	1.5014	0.486841
vibrio 14-2-3	CARB-42	GATC	200	1	5277416	17575	1.5014	0.486841
vibrio 14-2-3	adeF	GATC	200	1	5277416	17575	1.5014	0.486841
vibrio 14-2-3	Escherichia_coli_parE_conferring_resistance_to_fluoroquinolones	GATC	200	1	5277416	17575	1.5014	0.486841
vibrio 14-4-3	qacG	GATC	200	1	5277417	17561	1.5026	0.486568
vibrio 14-4-3	vanT_gene_in_vanG_cluster	GATC	200	1	5277417	17561	1.5026	0.486568
vibrio 14-4-3	adeF	GATC	200	1	5277417	17561	1.5026	0.486568
vibrio 14-4-3	CARB-42	GATC	200	1	5277417	17561	1.5026	0.486568
vibrio 14-4-3	adeF	GATC	200	1	5277417	17561	1.5026	0.486568
vibrio 14-4-3	Escherichia_coli_parE_conferring_resistance_to_fluoroquinolones	GATC	200	1	5277417	17561	1.5026	0.486568
vibrio 14-4-3	vanT_gene_in_vanG_cluster	GNNGANNNNNNNNTTGG	200	1	5277417	493	53.6303	0.0185111
vibrio 14-6-2	vanT_gene_in_vanG_cluster	GATC	200	1	5287942	17705	1.4934	0.488687
vibrio 14-6-2	CARB-42	GATC	200	1	5287942	17705	1.4934	0.488687
vibrio 14-6-2	adeF	GATC	200	1	5287942	17705	1.4934	0.488687
vibrio 14-6-2	adeF	GATC	200	1	5287942	17705	1.4934	0.488687
vibrio 14-6-2	Escherichia_coli_parE_conferring_resistance_to_fluoroquinolones	GATC	200	1	5287942	17705	1.4934	0.488687
vibrio 15-1-1	qacG	CCWGG	200	1	5232336	3609	7.2507	0.128901
vibrio 15-1-1	Escherichia_coli_parE_conferring_resistance_to_fluoroquinolones	CCWGG	200	1	5232336	3609	7.2507	0.128901
vibrio 15-1-1	adeF	GATC	200	1	5232336	17646	1.4826	0.491175
vibrio 15-1-1	CARB-42	GATC	200	1	5232336	17646	1.4826	0.491175
vibrio 15-1-1	adeF	GATC	200	1	5232336	17646	1.4826	0.491175
vibrio 15-1-1	vanT_gene_in_vanG_cluster	GATC	200	1	5232336	17646	1.4826	0.491175
vibrio 15-1-1	Escherichia_coli_parE_conferring_resistance_to_fluoroquinolones	GATC	200	1	5232336	17646	1.4826	0.491175
vibrio 15-1-1	vanT_gene_in_vanG_cluster	GNNGANNNNNNNNTTGG	200	1	5232336	495	52.9568	0.0187442
vibrio 15-3-1	vanT_gene_in_vanG_cluster	GATC	200	1	5454708	18505	1.4739	0.493212
vibrio 15-3-1	adeF	GATC	200	1	5454708	18505	1.4739	0.493212
vibrio 15-3-1	CARB-42	GATC	200	1	5454708	18505	1.4739	0.493212
vibrio 15-3-1	adeF	GATC	200	1	5454708	18505	1.4739	0.493212
vibrio 15-3-1	Escherichia_coli_parE_conferring_resistance_to_fluoroquinolones	GATC	200	1	5454708	18505	1.4739	0.493212
vibrio 15-5-3	vanT_gene_in_vanG_cluster	GATC	200	1	5277426	17582	1.5008	0.486977
vibrio 15-5-3	qacG	GATC	200	1	5277426	17582	1.5008	0.486977
vibrio 15-5-3	adeF	GATC	200	1	5277426	17582	1.5008	0.486977
vibrio 15-5-3	adeF	GATC	200	1	5277426	17582	1.5008	0.486977
vibrio 15-5-3	CARB-42	GATC	200	1	5277426	17582	1.5008	0.486977
vibrio 15-5-3	Escherichia_coli_parE_conferring_resistance_to_fluoroquinolones	GATC	200	1	5277426	17582	1.5008	0.486977
vibrio 12-2-3	adeF	GATC	200	1	5277423	17564	1.5024	0.486626
vibrio 12-2-3	CARB-42	GATC	200	1	5277423	17564	1.5024	0.486626
vibrio 12-2-3	adeF	GATC	200	1	5277423	17564	1.5024	0.486626
vibrio 12-2-3	vanT_gene_in_vanG_cluster	GATC	200	1	5277423	17564	1.5024	0.486626
vibrio 12-2-3	qacG	GATC	200	1	5277423	17564	1.5024	0.486626
vibrio 12-2-3	Escherichia_coli_parE_conferring_resistance_to_fluoroquinolones	GATC	200	1	5277423	17564	1.5024	0.486626
vibrio 12-2-3	vanT_gene_in_vanG_cluster	GNNGANNNNNNNNTTGG	200	1	5277423	492	53.7395	0.0184739
vibrio 15-6-2	CARB-42	GATC	200	1	5256692	17700	1.485	0.490628
vibrio 15-6-2	adeF	GATC	200	1	5256692	17700	1.485	0.490628
vibrio 15-6-2	adeF	GATC	200	1	5256692	17700	1.485	0.490628
vibrio 15-6-2	vanT_gene_in_vanG_cluster	GATC	200	1	5256692	17700	1.485	0.490628
vibrio 15-6-2	Escherichia_coli_parE_conferring_resistance_to_fluoroquinolones	GATC	200	1	5256692	17700	1.485	0.490628
vibrio 15-6-2	qacG	CGTCAG	200	2	5256692	1212	43.4421	0.00102542
vibrio 16-2-2	adeF	GATC	200	2	5339549	18221	2.9306	0.149553
vibrio 16-2-2	adeF	GATC	200	1	5339549	18221	1.4652	0.49524
vibrio 16-2-2	CARB-42	GATC	200	1	5339549	18221	1.4652	0.49524
vibrio 16-2-2	adeF	GATC	200	1	5339549	18221	1.4652	0.49524
vibrio 16-2-2	vanT_gene_in_vanG_cluster	GATC	200	1	5339549	18221	1.4652	0.49524
vibrio 16-2-2	Escherichia_coli_parE_conferring_resistance_to_fluoroquinolones	GATC	200	1	5339549	18221	1.4652	0.49524
vibrio 17-1-1	vanT_gene_in_vanG_cluster	GATC	200	1	5277420	17587	1.5004	0.487075
vibrio 17-1-1	qacG	GATC	200	1	5277420	17587	1.5004	0.487075
vibrio 17-1-1	adeF	GATC	200	1	5277420	17587	1.5004	0.487075
vibrio 17-1-1	CARB-42	GATC	200	1	5277420	17587	1.5004	0.487075
vibrio 17-1-1	adeF	GATC	200	1	5277420	17587	1.5004	0.487075
vibrio 17-1-1	Escherichia_coli_parE_conferring_resistance_to_fluoroquinolones	GATC	200	1	5277420	17587	1.5004	0.487075
vibrio 17-2-1	vanT_gene_in_vanG_cluster	GATC	200	1	5153201	17426	1.4786	0.492103
vibrio 17-2-1	adeF	GATC	200	1	5153201	17426	1.4786	0.492103
vibrio 17-2-1	CARB-42	GATC	200	1	5153201	17426	1.4786	0.492103
vibrio 17-2-1	adeF	GATC	200	1	5153201	17426	1.4786	0.492103
vibrio 17-2-1	Escherichia_coli_parE_conferring_resistance_to_fluoroquinolones	GATC	200	1	5153201	17426	1.4786	0.492103
vibrio 12-3-1	vanT_gene_in_vanG_cluster	GATC	200	1	5277424	17575	1.5014	0.486841
vibrio 12-3-1	qacG	GATC	200	1	5277424	17575	1.5014	0.486841
vibrio 12-3-1	adeF	GATC	200	1	5277424	17575	1.5014	0.486841
vibrio 12-3-1	CARB-42	GATC	200	1	5277424	17575	1.5014	0.486841
vibrio 12-3-1	adeF	GATC	200	1	5277424	17575	1.5014	0.486841
vibrio 12-3-1	Escherichia_coli_parE_conferring_resistance_to_fluoroquinolones	GATC	200	1	5277424	17575	1.5014	0.486841
vibrio 12-3-2	adeF	GATC	200	1	5277420	17581	1.5009	0.486958
vibrio 12-3-2	CARB-42	GATC	200	1	5277420	17581	1.5009	0.486958
vibrio 12-3-2	adeF	GATC	200	1	5277420	17581	1.5009	0.486958
vibrio 12-3-2	qacG	GATC	200	1	5277420	17581	1.5009	0.486958
vibrio 12-3-2	vanT_gene_in_vanG_cluster	GATC	200	1	5277420	17581	1.5009	0.486958
vibrio 12-3-2	Escherichia_coli_parE_conferring_resistance_to_fluoroquinolones	GATC	200	1	5277420	17581	1.5009	0.486958
vibrio 12-4-1	adeF	GATC	200	1	5277410	17577	1.5013	0.486881
vibrio 12-4-1	CARB-42	GATC	200	1	5277410	17577	1.5013	0.486881
vibrio 12-4-1	adeF	GATC	200	1	5277410	17577	1.5013	0.486881
vibrio 12-4-1	vanT_gene_in_vanG_cluster	GATC	200	1	5277410	17577	1.5013	0.486881
vibrio 12-4-1	qacG	GATC	200	1	5277410	17577	1.5013	0.486881
vibrio 12-4-1	Escherichia_coli_parE_conferring_resistance_to_fluoroquinolones	GATC	200	1	5277410	17577	1.5013	0.486881
vibrio 12-6-1	adeF	GATC	200	1	5277421	17570	1.5019	0.486743
vibrio 12-6-1	CARB-42	GATC	200	1	5277421	17570	1.5019	0.486743
vibrio 12-6-1	adeF	GATC	200	1	5277421	17570	1.5019	0.486743
vibrio 12-6-1	vanT_gene_in_vanG_cluster	GATC	200	1	5277421	17570	1.5019	0.486743
vibrio 12-6-1	qacG	GATC	200	1	5277421	17570	1.5019	0.486743
vibrio 12-6-1	Escherichia_coli_parE_conferring_resistance_to_fluoroquinolones	GATC	200	1	5277421	17570	1.5019	0.486743
vibrio 12-6-1	vanT_gene_in_vanG_cluster	GNNGANNNNNNNNTTGG	200	1	5277421	517	51.1359	0.0194035
vibrio 13-1-3	adeF	GATC	200	1	5097360	17198	1.482	0.491319
vibrio 13-1-3	adeF	GATC	200	1	5097360	17198	1.482	0.491319
vibrio 13-1-3	CARB-56	GATC	200	1	5097360	17198	1.482	0.491319
vibrio 13-1-3	vanT_gene_in_vanG_cluster	GATC	200	1	5097360	17198	1.482	0.491319
vibrio 13-1-3	Escherichia_coli_parE_conferring_resistance_to_fluoroquinolones	GATC	200	1	5097360	17198	1.482	0.491319
vibrio 13-1-3	qacG	AGCANNNNNNNNTCNG	200	1	5097360	290	88.1862	0.0113145
vibrio 13-4-3	qacG	GATC	200	1	5277420	17576	1.5013	0.48686
vibrio 13-4-3	vanT_gene_in_vanG_cluster	GATC	200	1	5277420	17576	1.5013	0.48686
vibrio 13-4-3	adeF	GATC	200	1	5277420	17576	1.5013	0.48686
vibrio 13-4-3	CARB-42	GATC	200	1	5277420	17576	1.5013	0.48686
vibrio 13-4-3	adeF	GATC	200	1	5277420	17576	1.5013	0.48686
vibrio 13-4-3	Escherichia_coli_parE_conferring_resistance_to_fluoroquinolones	GATC	200	1	5277420	17576	1.5013	0.48686
vibrio 13-4-3	vanT_gene_in_vanG_cluster	GNNGANNNNNNNNTTGG	200	1	5277420	500	52.878	0.0187715
vibrio 14-1-3	CRP	CACAG	200	1	5270515	3273	8.0537	0.116833
vibrio 14-1-3	vanT_gene_in_vanG_cluster	GATC	200	1	5270515	17747	1.4849	0.490637
vibrio 14-1-3	qacG	GATC	200	1	5270515	17747	1.4849	0.490637
vibrio 14-1-3	adeF	GATC	200	1	5270515	17747	1.4849	0.490637
vibrio 14-1-3	adeF	GATC	200	1	5270515	17747	1.4849	0.490637
vibrio 14-1-3	CARB-42	GATC	200	1	5270515	17747	1.4849	0.490637
vibrio 14-1-3	Escherichia_coli_parE_conferring_resistance_to_fluoroquinolones	GATC	200	1	5270515	17747	1.4849	0.490637
vibrio 18-6-2	vanT_gene_in_vanG_cluster	GATC	200	1	5277419	17608	1.4986	0.487484
vibrio 18-6-2	qacG	GATC	200	1	5277419	17608	1.4986	0.487484
vibrio 18-6-2	adeF	GATC	200	1	5277419	17608	1.4986	0.487484
vibrio 18-6-2	CARB-42	GATC	200	1	5277419	17608	1.4986	0.487484
vibrio 18-6-2	adeF	GATC	200	1	5277419	17608	1.4986	0.487484
vibrio 18-6-2	Escherichia_coli_parE_conferring_resistance_to_fluoroquinolones	GATC	200	1	5277419	17608	1.4986	0.487484
vibrio 18-6-2	vanT_gene_in_vanG_cluster	GNNGANNNNNNNNTTGG	200	1	5277419	525	50.3551	0.0197008
vibrio 17-3-3	qacG	GATC	200	1	5277473	17605	1.4989	0.487422
vibrio 17-3-3	vanT_gene_in_vanG_cluster	GATC	200	1	5277473	17605	1.4989	0.487422
vibrio 17-3-3	adeF	GATC	200	1	5277473	17605	1.4989	0.487422
vibrio 17-3-3	CARB-42	GATC	200	1	5277473	17605	1.4989	0.487422
vibrio 17-3-3	adeF	GATC	200	1	5277473	17605	1.4989	0.487422
vibrio 17-3-3	Escherichia_coli_parE_conferring_resistance_to_fluoroquinolones	GATC	200	1	5277473	17605	1.4989	0.487422
vibrio 17-4-1	adeF	GATC	200	1	5277418	17609	1.4985	0.487504
vibrio 17-4-1	CARB-42	GATC	200	1	5277418	17609	1.4985	0.487504
vibrio 17-4-1	adeF	GATC	200	1	5277418	17609	1.4985	0.487504
vibrio 17-4-1	vanT_gene_in_vanG_cluster	GATC	200	1	5277418	17609	1.4985	0.487504
vibrio 17-4-1	qacG	GATC	200	1	5277418	17609	1.4985	0.487504
vibrio 17-4-1	Escherichia_coli_parE_conferring_resistance_to_fluoroquinolones	GATC	200	1	5277418	17609	1.4985	0.487504
vibrio 17-4-1	vanT_gene_in_vanG_cluster	GNNGANNNNNNNNTTGG	200	1	5277418	495	53.4131	0.0185855
vibrio 17-4-2	adeF	GATC	200	1	5277421	17606	1.4988	0.487445
vibrio 17-4-2	CARB-42	GATC	200	1	5277421	17606	1.4988	0.487445
vibrio 17-4-2	adeF	GATC	200	1	5277421	17606	1.4988	0.487445
vibrio 17-4-2	vanT_gene_in_vanG_cluster	GATC	200	1	5277421	17606	1.4988	0.487445
vibrio 17-4-2	qacG	GATC	200	1	5277421	17606	1.4988	0.487445
vibrio 17-4-2	Escherichia_coli_parE_conferring_resistance_to_fluoroquinolones	GATC	200	1	5277421	17606	1.4988	0.487445
vibrio 18-2-3	adeF	GATC	200	1	5277418	17604	1.499	0.487407
vibrio 18-2-3	CARB-42	GATC	200	1	5277418	17604	1.499	0.487407
vibrio 18-2-3	adeF	GATC	200	1	5277418	17604	1.499	0.487407
vibrio 18-2-3	vanT_gene_in_vanG_cluster	GATC	200	1	5277418	17604	1.499	0.487407
vibrio 18-2-3	qacG	GATC	200	1	5277418	17604	1.499	0.487407
vibrio 18-2-3	Escherichia_coli_parE_conferring_resistance_to_fluoroquinolones	GATC	200	1	5277418	17604	1.499	0.487407
vibrio 18-2-3	vanT_gene_in_vanG_cluster	GNNGANNNNNNNNTTGG	200	1	5277418	525	50.3551	0.0197008
vibrio 18-4-1	vanT_gene_in_vanG_cluster	GATC	200	1	5277428	17610	1.4984	0.487523
vibrio 18-4-1	qacG	GATC	200	1	5277428	17610	1.4984	0.487523
vibrio 18-4-1	adeF	GATC	200	1	5277428	17610	1.4984	0.487523
vibrio 18-4-1	CARB-42	GATC	200	1	5277428	17610	1.4984	0.487523
vibrio 18-4-1	adeF	GATC	200	1	5277428	17610	1.4984	0.487523
vibrio 18-4-1	Escherichia_coli_parE_conferring_resistance_to_fluoroquinolones	GATC	200	1	5277428	17610	1.4984	0.487523
vibrio 18-4-2	qacG	GATC	200	1	5277300	17605	1.4988	0.487434
vibrio 18-4-2	vanT_gene_in_vanG_cluster	GATC	200	1	5277300	17605	1.4988	0.487434
vibrio 18-4-2	adeF	GATC	200	1	5277300	17605	1.4988	0.487434
vibrio 18-4-2	CARB-42	GATC	200	1	5277300	17605	1.4988	0.487434
vibrio 18-4-2	adeF	GATC	200	1	5277300	17605	1.4988	0.487434
vibrio 18-4-2	Escherichia_coli_parE_conferring_resistance_to_fluoroquinolones	GATC	200	1	5277300	17605	1.4988	0.487434
vibrio 18-4-2	vanT_gene_in_vanG_cluster	GNNGANNNNNNNNTTGG	200	1	5277300	531	49.784	0.0199242
vibrio 18-4-3	adeF	GATC	200	1	5277429	17608	1.4986	0.487484
vibrio 18-4-3	CARB-42	GATC	200	1	5277429	17608	1.4986	0.487484
vibrio 18-4-3	adeF	GATC	200	1	5277429	17608	1.4986	0.487484
vibrio 18-4-3	vanT_gene_in_vanG_cluster	GATC	200	1	5277429	17608	1.4986	0.487484
vibrio 18-4-3	qacG	GATC	200	1	5277429	17608	1.4986	0.487484
vibrio 18-4-3	Escherichia_coli_parE_conferring_resistance_to_fluoroquinolones	GATC	200	1	5277429	17608	1.4986	0.487484
vibrio 18-4-3	vanT_gene_in_vanG_cluster	GNNGANNNNNNNNTTGG	200	1	5277429	498	53.0908	0.0186971
vibrio 18-5-1	vanT_gene_in_vanG_cluster	GATC	200	1	5282402	17621	1.4989	0.487414
vibrio 18-5-1	qacG	GATC	200	1	5282402	17621	1.4989	0.487414
vibrio 18-5-1	adeF	GATC	200	1	5282402	17621	1.4989	0.487414
vibrio 18-5-1	CARB-42	GATC	200	1	5282402	17621	1.4989	0.487414
vibrio 18-5-1	adeF	GATC	200	1	5282402	17621	1.4989	0.487414
vibrio 18-5-1	Escherichia_coli_parE_conferring_resistance_to_fluoroquinolones	GATC	200	1	5282402	17621	1.4989	0.487414
